# Parallel clines of chromosomal inversion frequencies in seaweed flies are associated with thermal variation

**DOI:** 10.1101/2025.04.28.650981

**Authors:** Léa A. Nicolas, Emma L. Berdan, Maren Wellenreuther, Hervé Colinet, Andréa Clouard, Pierre De Wit, Sylvain Glémin, Claire Mérot

## Abstract

Chromosomal inversion supergenes, which form blocks of linked genes, are increasingly recognized for their role in maintaining intra-specific diversity. They are predicted to be relevant genetic architectures for local adaptation in the face of gene flow. However, pinpointing the underlying traits and functional mechanisms under selection remains challenging. The seaweed fly *Coelopa frigida* harbors several large polymorphic inversions, of which the *Cf-Inv(4*.*1)* inversion displays a latitudinal cline of frequencies along the North American Atlantic Coast, suggesting a putative role in adaptation along the eco-climatic gradient. To investigate this hypothesis, we designed a molecular marker for karyotyping and studied natural and experimental populations from North America and Europe. We confirmed that this inversion is also polymorphic in Europe, and displays parallel latitudinal clines across continents, providing strong indirect support that *Cf-Inv(4*.*1)* is under natural selection along similar environmental gradients. We found that *Cf-Inv(4*.*1)* had a significant impact on egg-to-adult survival and fecundity under different thermal conditions. However, no effect on cold tolerance could be determined using supercooling point and chill coma recovery time. We speculate that fitness associated with *Cf-Inv(4*.*1)* is shaped by subtle life-history differences whose relative advantage depends on climate. While our experimental approaches provided insights into genotype-phenotype associations, it is worth noting that selection acts on the overall fitness, involving complex sets of traits. This is especially relevant for inversions linking hundreds of genes. This multi-gene property also explains why inversions are frequently involved in repeated parallel adaptation to environmental gradients, as demonstrated here in the seaweed fly.
