## Supplementary material for "Parallel clines of chromosomal inversion frequencies in seaweed flies are associated with thermal variation": Metadata ENA Samples

study accession	secondary study acession	sample accession	secondary sample accession	taxId	scientificName	sample name	population	sex	pca_karyotype	EcoRI_karyotype
PRJEB86057	ERP169427	ERS23749249	SAMEA117763534	169498	Coelopa frigida	B10	Justoya	F	BB	AB
PRJEB86057	ERP169427	ERS23749250	SAMEA117763535	169498	Coelopa frigida	B11	Justoya	M	AB
PRJEB86057	ERP169427	ERS23749251	SAMEA117763536	169498	Coelopa frigida	B12	Justoya	M	BB
PRJEB86057	ERP169427	ERS23749252	SAMEA117763537	169498	Coelopa frigida	B13	Justoya	M	AB	AB
PRJEB86057	ERP169427	ERS23749253	SAMEA117763538	169498	Coelopa frigida	B14	Justoya	F	AB	AB
PRJEB86057	ERP169427	ERS23749254	SAMEA117763539	169498	Coelopa frigida	B15	Justoya	F	BB
PRJEB86057	ERP169427	ERS23749255	SAMEA117763540	169498	Coelopa frigida	B2	Justoya	M	AB	AB
PRJEB86057	ERP169427	ERS23749256	SAMEA117763541	169498	Coelopa frigida	B3	Justoya	M	BB	BB
PRJEB86057	ERP169427	ERS23749257	SAMEA117763542	169498	Coelopa frigida	B7	Justoya	F	AB	AB
PRJEB86057	ERP169427	ERS23749258	SAMEA117763543	169498	Coelopa frigida	B9	Justoya	F	AB
PRJEB86057	ERP169427	ERS23749209	SAMEA117763494	169498	Coelopa frigida	M1	Magnarp	F	AB	AA
PRJEB86057	ERP169427	ERS23749210	SAMEA117763495	169498	Coelopa frigida	M11	Magnarp	M	AB	AB
PRJEB86057	ERP169427	ERS23749211	SAMEA117763496	169498	Coelopa frigida	M2	Magnarp	M	AA
PRJEB86057	ERP169427	ERS23749212	SAMEA117763497	169498	Coelopa frigida	M3	Magnarp	M	AB
PRJEB86057	ERP169427	ERS23749213	SAMEA117763498	169498	Coelopa frigida	M4	Magnarp	M	AA	AA
PRJEB86057	ERP169427	ERS23749214	SAMEA117763499	169498	Coelopa frigida	M5	Magnarp	M	AB	AB
PRJEB86057	ERP169427	ERS23749215	SAMEA117763500	169498	Coelopa frigida	M8	Magnarp	F	AA	AA
PRJEB86057	ERP169427	ERS23749216	SAMEA117763501	169498	Coelopa frigida	M9	Magnarp	F	AB	AB
PRJEB86057	ERP169427	ERS23749259	SAMEA117763544	169498	Coelopa frigida	O12	Oldberg	F	AB	AB
PRJEB86057	ERP169427	ERS23749260	SAMEA117763545	169498	Coelopa frigida	O15	Oldberg	F	BB
PRJEB86057	ERP169427	ERS23749261	SAMEA117763546	169498	Coelopa frigida	O2	Oldberg	M	AB
PRJEB86057	ERP169427	ERS23749262	SAMEA117763547	169498	Coelopa frigida	O4	Oldberg	M	AB	BB
PRJEB86057	ERP169427	ERS23749263	SAMEA117763548	169498	Coelopa frigida	O5	Oldberg	M	AB
PRJEB86057	ERP169427	ERS23749264	SAMEA117763549	169498	Coelopa frigida	O9	Oldberg	F	AB
PRJEB86057	ERP169427	ERS23749219	SAMEA117763504	169498	Coelopa frigida	SE11	Skeie	M	BB
PRJEB86057	ERP169427	ERS23749220	SAMEA117763505	169498	Coelopa frigida	SE12	Skeie	M	AB
PRJEB86057	ERP169427	ERS23749221	SAMEA117763506	169498	Coelopa frigida	SE13	Skeie	M	AB
PRJEB86057	ERP169427	ERS23749223	SAMEA117763508	169498	Coelopa frigida	SE15	Skeie	M	BB	BB
PRJEB86057	ERP169427	ERS23749224	SAMEA117763509	169498	Coelopa frigida	SE16	Skeie	F	BB
PRJEB86057	ERP169427	ERS23749225	SAMEA117763510	169498	Coelopa frigida	SE17	Skeie	F	AB
PRJEB86057	ERP169427	ERS23749226	SAMEA117763511	169498	Coelopa frigida	SE18	Skeie	F	BB	BB
PRJEB86057	ERP169427	ERS23749227	SAMEA117763512	169498	Coelopa frigida	SE21	Skeie	F	AA	AA
PRJEB86057	ERP169427	ERS23749229	SAMEA117763514	169498	Coelopa frigida	SM1	Smygehuk	M	AA
PRJEB86057	ERP169427	ERS23749230	SAMEA117763515	169498	Coelopa frigida	SM10	Smygehuk	F	BB	BB
PRJEB86057	ERP169427	ERS23749231	SAMEA117763516	169498	Coelopa frigida	SM11	Smygehuk	M	AB	AB
PRJEB86057	ERP169427	ERS23749232	SAMEA117763517	169498	Coelopa frigida	SM12	Smygehuk	M	AB	AB
PRJEB86057	ERP169427	ERS23749233	SAMEA117763518	169498	Coelopa frigida	SM13	Smygehuk	F	AB	AB
PRJEB86057	ERP169427	ERS23749234	SAMEA117763519	169498	Coelopa frigida	SM2	Smygehuk	M	AB	AA
PRJEB86057	ERP169427	ERS23749235	SAMEA117763520	169498	Coelopa frigida	SM5	Smygehuk	M	AB	AB
PRJEB86057	ERP169427	ERS23749236	SAMEA117763521	169498	Coelopa frigida	SM6	Smygehuk	F	AA	AA
PRJEB86057	ERP169427	ERS23749237	SAMEA117763522	169498	Coelopa frigida	SM7	Smygehuk	F	AA	AA
PRJEB86057	ERP169427	ERS23749238	SAMEA117763523	169498	Coelopa frigida	SM9	Smygehuk	F	AB	AA
PRJEB86057	ERP169427	ERS23749239	SAMEA117763524	169498	Coelopa frigida	ST20	Stavder	F	AA	AA
PRJEB86057	ERP169427	ERS23749240	SAMEA117763525	169498	Coelopa frigida	ST40	Stavder	F	AB	AA
PRJEB86057	ERP169427	ERS23749241	SAMEA117763526	169498	Coelopa frigida	ST41	Stavder	M	AA	AA
PRJEB86057	ERP169427	ERS23749242	SAMEA117763527	169498	Coelopa frigida	ST42	Stavder	M	AB	AB
PRJEB86057	ERP169427	ERS23749243	SAMEA117763528	169498	Coelopa frigida	ST43	Stavder	M	AB	AB
PRJEB86057	ERP169427	ERS23749244	SAMEA117763529	169498	Coelopa frigida	ST44	Stavder	M	AB	AB
PRJEB86057	ERP169427	ERS23749245	SAMEA117763530	169498	Coelopa frigida	ST45	Stavder	M	AB	AB
PRJEB86057	ERP169427	ERS23749246	SAMEA117763531	169498	Coelopa frigida	ST47	Stavder	F	AB	AB
PRJEB86057	ERP169427	ERS23749247	SAMEA117763532	169498	Coelopa frigida	ST49	Stavder	F	AB
PRJEB86057	ERP169427	ERS23749248	SAMEA117763533	169498	Coelopa frigida	ST50	Stavder	F	AA	AA
