## Supplementary material for "Parallel clines of chromosomal inversion frequencies in seaweed flies are associated with thermal variation": Metadata NCBI Samples

Run	Assay Type	AvgSpotLen	Bases	BioProject	BioSample	BioSampleModel	BREED	Bytes	Center Name	collected_by	Collection_Date	Consent	DATASTORE filetype	DATASTORE provider	DATASTORE region	Experiment	geo_loc_name_country	geo_loc_name_country_continent	geo_loc_name	HOST	Instrument	isolate	isolation_source	Library Name	LibraryLayout	LibrarySelection	LibrarySource	Organism	Platform	ReleaseDate	create_date	version	Sample Name	sex	SRA Study	tissue	Population	pca_karyotype	ecoRI_karyotype
SRR13365441	WGS	302	388259354	PRJNA689963	SAMN17223778	Invertebrate	na	161499670	UNIVERSITE LAVAL	ClaireMerot	2016-10	public	fastq,run.zq,sra	gs,ncbi,s3	gs.us-east1,ncbi.public,s3.us-east-1	SRX9789803	USA	North America	USA:NH\,Hampton	na	Illumina HiSeq 4000	na	wild_655	HA16-0026	PAIRED	RANDOM	GENOMIC	Coelopa frigida	ILLUMINA	2022-01-01T00:00:00Z	2021-01-06T04:43:00Z	1	HA16-0026	female	SRP300592	body	HA	BB	BB
SRR13365442	WGS	302	262386962	PRJNA689963	SAMN17223777	Invertebrate	na	112408549	UNIVERSITE LAVAL	ClaireMerot	2016-10	public	fastq,run.zq,sra	gs,ncbi,s3	gs.us-east1,ncbi.public,s3.us-east-1	SRX9789802	USA	North America	USA:NH\,Hampton	na	Illumina HiSeq 4000	na	wild_654	HA16-0024	PAIRED	RANDOM	GENOMIC	Coelopa frigida	ILLUMINA	2022-01-01T00:00:00Z	2021-01-06T04:43:00Z	1	HA16-0024	male	SRP300592	body	HA	BB	BB
SRR13365533	WGS	302	364886366	PRJNA689963	SAMN17223170	Invertebrate	na	157068026	UNIVERSITE LAVAL	ClaireMerot	2016-10	public	fastq,run.zq,sra	gs,ncbi,s3	gs.us-east1,ncbi.public,s3.us-east-1	SRX9789711	Canada	North America	Canada:QC\,AnseGriffon	na	Illumina HiSeq 4000	na	wild_47	AG16-0066	PAIRED	RANDOM	GENOMIC	Coelopa frigida	ILLUMINA	2022-01-01T00:00:00Z	2021-01-06T04:44:00Z	1	AG16-0066	female	SRP300592	body	AG	BB	BB
SRR13365548	WGS	302	329750176	PRJNA689963	SAMN17223570	Invertebrate	na	150751493	UNIVERSITE LAVAL	ClaireMerot	2016-10	public	fastq,run.zq,sra	gs,ncbi,s3	gs.us-east1,ncbi.public,s3.us-east-1	SRX9789696	Canada	North America	Canada:NS\,CowBay	na	Illumina HiSeq 4000	na	wild_447	CB16-0151	PAIRED	RANDOM	GENOMIC	Coelopa frigida	ILLUMINA	2022-01-01T00:00:00Z	2021-01-06T04:44:00Z	1	CB16-0151	male	SRP300592	body	CB	BB	BB
SRR13365550	WGS	302	441491384	PRJNA689963	SAMN17223568	Invertebrate	na	198269974	UNIVERSITE LAVAL	ClaireMerot	2016-10	public	fastq,run.zq,sra	gs,ncbi,s3	gs.us-east1,ncbi.public,s3.us-east-1	SRX9789694	Canada	North America	Canada:NS\,CowBay	na	Illumina HiSeq 4000	na	wild_445	CB16-0149	PAIRED	RANDOM	GENOMIC	Coelopa frigida	ILLUMINA	2022-01-01T00:00:00Z	2021-01-06T04:44:00Z	1	CB16-0149	female	SRP300592	body	CB	AB	AB
SRR13365551	WGS	302	321501650	PRJNA689963	SAMN17223567	Invertebrate	na	144615426	UNIVERSITE LAVAL	ClaireMerot	2016-10	public	fastq,run.zq,sra	gs,ncbi,s3	gs.us-east1,ncbi.public,s3.us-east-1	SRX9789693	Canada	North America	Canada:NS\,CowBay	na	Illumina HiSeq 4000	na	wild_444	CB16-0148	PAIRED	RANDOM	GENOMIC	Coelopa frigida	ILLUMINA	2022-01-01T00:00:00Z	2021-01-06T04:44:00Z	1	CB16-0148	male	SRP300592	body	CB	BB	BB
SRR13365552	WGS	302	345947040	PRJNA689963	SAMN17223566	Invertebrate	na	153214583	UNIVERSITE LAVAL	ClaireMerot	2016-10	public	fastq,run.zq,sra	gs,ncbi,s3	gs.us-east1,ncbi.public,s3.us-east-1	SRX9789692	Canada	North America	Canada:NS\,CowBay	na	Illumina HiSeq 4000	na	wild_443	CB16-0147	PAIRED	RANDOM	GENOMIC	Coelopa frigida	ILLUMINA	2022-01-01T00:00:00Z	2021-01-06T04:44:00Z	1	CB16-0147	female	SRP300592	body	CB	AB	AB
SRR13365556	WGS	302	219636144	PRJNA689963	SAMN17223563	Invertebrate	na	101752682	UNIVERSITE LAVAL	ClaireMerot	2016-10	public	fastq,run.zq,sra	gs,ncbi,s3	gs.us-east1,ncbi.public,s3.us-east-1	SRX9789688	Canada	North America	Canada:NS\,CowBay	na	Illumina HiSeq 4000	na	wild_440	CB16-0144	PAIRED	RANDOM	GENOMIC	Coelopa frigida	ILLUMINA	2022-01-01T00:00:00Z	2021-01-06T04:44:00Z	1	CB16-0144	female	SRP300592	body	CB	AB	AB
SRR13365560	WGS	302	353190812	PRJNA689963	SAMN17223559	Invertebrate	na	159082554	UNIVERSITE LAVAL	ClaireMerot	2016-10	public	fastq,run.zq,sra	gs,ncbi,s3	gs.us-east1,ncbi.public,s3.us-east-1	SRX9789684	Canada	North America	Canada:NS\,CowBay	na	Illumina HiSeq 4000	na	wild_436	CB16-0140	PAIRED	RANDOM	GENOMIC	Coelopa frigida	ILLUMINA	2022-01-01T00:00:00Z	2021-01-06T04:45:00Z	1	CB16-0140	female	SRP300592	body	CB	AA	AA
SRR13365568	WGS	302	350598142	PRJNA689963	SAMN17223552	Invertebrate	na	154924583	UNIVERSITE LAVAL	ClaireMerot	2016-10	public	fastq,run.zq,sra	gs,ncbi,s3	gs.us-east1,ncbi.public,s3.us-east-1	SRX9789676	Canada	North America	Canada:NS\,CowBay	na	Illumina HiSeq 4000	na	wild_429	CB16-0133	PAIRED	RANDOM	GENOMIC	Coelopa frigida	ILLUMINA	2022-01-01T00:00:00Z	2021-01-06T04:44:00Z	1	CB16-0133	male	SRP300592	body	CB	AA	AA
SRR13365627	WGS	302	225621180	PRJNA689963	SAMN17223527	Invertebrate	na	102499873	UNIVERSITE LAVAL	ClaireMerot	2016-10	public	fastq,run.zq,sra	gs,ncbi,s3	gs.us-east1,ncbi.public,s3.us-east-1	SRX9789617	Canada	North America	Canada:NS\,CowBay	na	Illumina HiSeq 4000	na	wild_404	CB16-0102	PAIRED	RANDOM	GENOMIC	Coelopa frigida	ILLUMINA	2022-01-01T00:00:00Z	2021-01-06T04:45:00Z	1	CB16-0102	female	SRP300592	body	CB	BB	BB
SRR13365629	WGS	302	408459228	PRJNA689963	SAMN17223525	Invertebrate	na	186867067	UNIVERSITE LAVAL	ClaireMerot	2016-10	public	fastq,run.zq,sra	gs,ncbi,s3	gs.us-east1,ncbi.public,s3.us-east-1	SRX9789615	Canada	North America	Canada:NS\,CowBay	na	Illumina HiSeq 4000	na	wild_402	CB16-0097	PAIRED	RANDOM	GENOMIC	Coelopa frigida	ILLUMINA	2022-01-01T00:00:00Z	2021-01-06T04:46:00Z	1	CB16-0097	female	SRP300592	body	CB	AA	AA
SRR13365641	WGS	302	338429656	PRJNA689963	SAMN17223515	Invertebrate	na	156915454	UNIVERSITE LAVAL	ClaireMerot	2016-10	public	fastq,run.zq,sra	gs,ncbi,s3	gs.us-east1,ncbi.public,s3.us-east-1	SRX9789603	Canada	North America	Canada:NS\,CowBay	na	Illumina HiSeq 4000	na	wild_392	CB16-0084	PAIRED	RANDOM	GENOMIC	Coelopa frigida	ILLUMINA	2022-01-01T00:00:00Z	2021-01-06T04:45:00Z	1	CB16-0084	male	SRP300592	body	CB	AA	AA
SRR13365754	WGS	302	279521838	PRJNA689963	SAMN17223337	Invertebrate	na	129789105	UNIVERSITE LAVAL	ClaireMerot	2016-10	public	fastq,run.zq,sra	gs,ncbi,s3	gs.us-east1,ncbi.public,s3.us-east-1	SRX9790146	Canada	North America	Canada:QC\,BlancSablon	na	Illumina HiSeq 4000	na	wild_214	BS16-0042	PAIRED	RANDOM	GENOMIC	Coelopa frigida	ILLUMINA	2022-01-01T00:00:00Z	2021-01-06T04:46:00Z	1	BS16-0042	male	SRP300592	body	BS	AA	AA
SRR13365755	WGS	302	436028204	PRJNA689963	SAMN17223336	Invertebrate	na	196697999	UNIVERSITE LAVAL	ClaireMerot	2016-10	public	fastq,run.zq,sra	gs,ncbi,s3	gs.us-east1,ncbi.public,s3.us-east-1	SRX9790145	Canada	North America	Canada:QC\,BlancSablon	na	Illumina HiSeq 4000	na	wild_213	BS16-0041	PAIRED	RANDOM	GENOMIC	Coelopa frigida	ILLUMINA	2022-01-01T00:00:00Z	2021-01-06T04:47:00Z	1	BS16-0041	female	SRP300592	body	BS	AB	AB
SRR13365770	WGS	302	484885462	PRJNA689963	SAMN17223126	Invertebrate	na	206509411	UNIVERSITE LAVAL	ClaireMerot	2016-10	public	fastq,run.zq,sra	gs,ncbi,s3	gs.us-east1,ncbi.public,s3.us-east-1	SRX9790130	Canada	North America	Canada:QC\,AnseGriffon	na	Illumina HiSeq 4000	na	wild_3	AG16-0009	PAIRED	RANDOM	GENOMIC	Coelopa frigida	ILLUMINA	2022-01-01T00:00:00Z	2021-01-06T04:47:00Z	1	AG16-0009	female	SRP300592	body	AG	BB	BB
SRR13365781	WGS	302	499546958	PRJNA689963	SAMN17223143	Invertebrate	na	216342937	UNIVERSITE LAVAL	ClaireMerot	2016-10	public	fastq,run.zq,sra	gs,ncbi,s3	gs.us-east1,ncbi.public,s3.us-east-1	SRX9790119	Canada	North America	Canada:QC\,AnseGriffon	na	Illumina HiSeq 4000	na	wild_20	AG16-0032	PAIRED	RANDOM	GENOMIC	Coelopa frigida	ILLUMINA	2022-01-01T00:00:00Z	2021-01-06T04:47:00Z	1	AG16-0032	female	SRP300592	body	AG	BB	BB
SRR13365784	WGS	302	205685858	PRJNA689963	SAMN17223311	Invertebrate	na	91916133	UNIVERSITE LAVAL	ClaireMerot	2016-10	public	fastq,run.zq,sra	gs,ncbi,s3	gs.us-east1,ncbi.public,s3.us-east-1	SRX9790116	Canada	North America	Canada:QC\,BlancSablon	na	Illumina HiSeq 4000	na	wild_188	BS16-0005	PAIRED	RANDOM	GENOMIC	Coelopa frigida	ILLUMINA	2022-01-01T00:00:00Z	2021-01-06T04:47:00Z	1	BS16-0005	male	SRP300592	body	BS	BB	BB
SRR13365787	WGS	302	281423230	PRJNA689963	SAMN17223308	Invertebrate	na	122379172	UNIVERSITE LAVAL	ClaireMerot	2016-10	public	fastq,run.zq,sra	gs,ncbi,s3	gs.us-east1,ncbi.public,s3.us-east-1	SRX9790113	Canada	North America	Canada:QC\,BlancSablon	na	Illumina HiSeq 4000	na	wild_185	BS16-0001	PAIRED	RANDOM	GENOMIC	Coelopa frigida	ILLUMINA	2022-01-01T00:00:00Z	2021-01-06T04:47:00Z	1	BS16-0001	male	SRP300592	body	BS	BB	BB
SRR13365814	WGS	302	405968936	PRJNA689963	SAMN17223140	Invertebrate	na	174344624	UNIVERSITE LAVAL	ClaireMerot	2016-10	public	fastq,run.zq,sra	gs,ncbi,s3	gs.us-east1,ncbi.public,s3.us-east-1	SRX9790086	Canada	North America	Canada:QC\,AnseGriffon	na	Illumina HiSeq 4000	na	wild_17	AG16-0027	PAIRED	RANDOM	GENOMIC	Coelopa frigida	ILLUMINA	2022-01-01T00:00:00Z	2021-01-06T04:49:00Z	1	AG16-0027	female	SRP300592	body	AG	AA	AA
SRR13365901	WGS	302	371374534	PRJNA689963	SAMN17223135	Invertebrate	na	168560354	UNIVERSITE LAVAL	ClaireMerot	2016-10	public	fastq,run.zq,sra	gs,ncbi,s3	gs.us-east1,ncbi.public,s3.us-east-1	SRX9789999	Canada	North America	Canada:QC\,AnseGriffon	na	Illumina HiSeq 4000	na	wild_12	AG16-0021	PAIRED	RANDOM	GENOMIC	Coelopa frigida	ILLUMINA	2022-01-01T00:00:00Z	2021-01-06T04:48:00Z	1	AG16-0021	female	SRP300592	body	AG	AA	AA
SRR13365969	WGS	302	297833910	PRJNA689963	SAMN17223980	Invertebrate	na	133885729	UNIVERSITE LAVAL	ClaireMerot	2016-10	public	fastq,run.zq,sra	gs,ncbi,s3	gs.us-east1,ncbi.public,s3.us-east-1	SRX9789931	USA	North America	USA:MA\,ManometPoint	na	Illumina HiSeq 4000	na	wild_857	MA16-0057	PAIRED	RANDOM	GENOMIC	Coelopa frigida	ILLUMINA	2022-01-01T00:00:00Z	2021-01-06T04:48:00Z	1	MA16-0057	male	SRP300592	body	MA	AB	AB
SRR13365973	WGS	302	314636284	PRJNA689963	SAMN17223976	Invertebrate	na	145323776	UNIVERSITE LAVAL	ClaireMerot	2016-10	public	fastq,run.zq,sra	gs,ncbi,s3	gs.us-east1,ncbi.public,s3.us-east-1	SRX9789927	USA	North America	USA:MA\,ManometPoint	na	Illumina HiSeq 4000	na	wild_853	MA16-0053	PAIRED	RANDOM	GENOMIC	Coelopa frigida	ILLUMINA	2022-01-01T00:00:00Z	2021-01-06T04:48:00Z	1	MA16-0053	female	SRP300592	body	MA	AB	AB
SRR13365974	WGS	302	263524596	PRJNA689963	SAMN17223975	Invertebrate	na	123431158	UNIVERSITE LAVAL	ClaireMerot	2016-10	public	fastq,run.zq,sra	gs,ncbi,s3	gs.us-east1,ncbi.public,s3.us-east-1	SRX9789926	USA	North America	USA:MA\,ManometPoint	na	Illumina HiSeq 4000	na	wild_852	MA16-0051	PAIRED	RANDOM	GENOMIC	Coelopa frigida	ILLUMINA	2022-01-01T00:00:00Z	2021-01-06T04:48:00Z	1	MA16-0051	male	SRP300592	body	MA	AB	AB
SRR13365986	WGS	302	312785930	PRJNA689963	SAMN17223185	Invertebrate	na	133559869	UNIVERSITE LAVAL	ClaireMerot	2016-10	public	fastq,run.zq,sra	gs,ncbi,s3	gs.us-east1,ncbi.public,s3.us-east-1	SRX9789914	Canada	North America	Canada:QC\,AnseGriffon	na	Illumina HiSeq 4000	na	wild_62	AG16-0084	PAIRED	RANDOM	GENOMIC	Coelopa frigida	ILLUMINA	2022-01-01T00:00:00Z	2021-01-06T04:49:00Z	1	AG16-0084	male	SRP300592	body	AG	AA	AA
SRR13365998	WGS	302	121686068	PRJNA689963	SAMN17223130	Invertebrate	na	53468917	UNIVERSITE LAVAL	ClaireMerot	2016-10	public	fastq,run.zq,sra	gs,ncbi,s3	gs.us-east1,ncbi.public,s3.us-east-1	SRX9789902	Canada	North America	Canada:QC\,AnseGriffon	na	Illumina HiSeq 4000	na	wild_7	AG16-0016	PAIRED	RANDOM	GENOMIC	Coelopa frigida	ILLUMINA	2022-01-01T00:00:00Z	2021-01-06T04:48:00Z	1	AG16-0016	female	SRP300592	body	AG	AB	AB
SRR13366041	WGS	302	433892762	PRJNA689963	SAMN17223973	Invertebrate	na	195224073	UNIVERSITE LAVAL	ClaireMerot	2016-10	public	fastq,run.zq,sra	gs,ncbi,s3	gs.us-east1,ncbi.public,s3.us-east-1	SRX9789859	USA	North America	USA:MA\,ManometPoint	na	Illumina HiSeq 4000	na	wild_850	MA16-0049	PAIRED	RANDOM	GENOMIC	Coelopa frigida	ILLUMINA	2022-01-01T00:00:00Z	2021-01-06T04:49:00Z	1	MA16-0049	female	SRP300592	body	MA	BB	BB
SRR13366063	WGS	302	368257592	PRJNA689963	SAMN17223953	Invertebrate	na	168795228	UNIVERSITE LAVAL	ClaireMerot	2016-10	public	fastq,run.zq,sra	gs,ncbi,s3	gs.us-east1,ncbi.public,s3.us-east-1	SRX9789837	USA	North America	USA:MA\,ManometPoint	na	Illumina HiSeq 4000	na	wild_830	MA16-0028	PAIRED	RANDOM	GENOMIC	Coelopa frigida	ILLUMINA	2022-01-01T00:00:00Z	2021-01-06T04:49:00Z	1	MA16-0028	female	SRP300592	body	MA	BB	BB
SRR13366064	WGS	302	289888290	PRJNA689963	SAMN17223952	Invertebrate	na	129847811	UNIVERSITE LAVAL	ClaireMerot	2016-10	public	fastq,run.zq,sra	gs,ncbi,s3	gs.us-east1,ncbi.public,s3.us-east-1	SRX9789836	USA	North America	USA:MA\,ManometPoint	na	Illumina HiSeq 4000	na	wild_829	MA16-0027	PAIRED	RANDOM	GENOMIC	Coelopa frigida	ILLUMINA	2022-01-01T00:00:00Z	2021-01-06T04:49:00Z	1	MA16-0027	female	SRP300592	body	MA	AA	AA
SRR13366065	WGS	302	324832408	PRJNA689963	SAMN17223951	Invertebrate	na	149240259	UNIVERSITE LAVAL	ClaireMerot	2016-10	public	fastq,run.zq,sra	gs,ncbi,s3	gs.us-east1,ncbi.public,s3.us-east-1	SRX9789835	USA	North America	USA:MA\,ManometPoint	na	Illumina HiSeq 4000	na	wild_828	MA16-0026	PAIRED	RANDOM	GENOMIC	Coelopa frigida	ILLUMINA	2022-01-01T00:00:00Z	2021-01-06T04:50:00Z	1	MA16-0026	female	SRP300592	body	MA	AA	AA
SRR13366067	WGS	302	507694314	PRJNA689963	SAMN17223949	Invertebrate	na	226408868	UNIVERSITE LAVAL	ClaireMerot	2016-10	public	fastq,run.zq,sra	gs,ncbi,s3	gs.us-east1,ncbi.public,s3.us-east-1	SRX9789833	USA	North America	USA:MA\,ManometPoint	na	Illumina HiSeq 4000	na	wild_826	MA16-0021	PAIRED	RANDOM	GENOMIC	Coelopa frigida	ILLUMINA	2022-01-01T00:00:00Z	2021-01-06T04:50:00Z	1	MA16-0021	female	SRP300592	body	MA	AB	AB
SRR13366068	WGS	302	377052134	PRJNA689963	SAMN17223948	Invertebrate	na	169598462	UNIVERSITE LAVAL	ClaireMerot	2016-10	public	fastq,run.zq,sra	gs,ncbi,s3	gs.us-east1,ncbi.public,s3.us-east-1	SRX9789832	USA	North America	USA:MA\,ManometPoint	na	Illumina HiSeq 4000	na	wild_825	MA16-0020	PAIRED	RANDOM	GENOMIC	Coelopa frigida	ILLUMINA	2022-01-01T00:00:00Z	2021-01-06T04:49:00Z	1	MA16-0020	female	SRP300592	body	MA	AA	AA
SRR13366072	WGS	302	306078812	PRJNA689963	SAMN17223196	Invertebrate	na	133647691	UNIVERSITE LAVAL	ClaireMerot	2016-10	public	fastq,run.zq,sra	gs,ncbi,s3	gs.us-east1,ncbi.public,s3.us-east-1	SRX9790484	Canada	North America	Canada:QC\,AnseGriffon	na	Illumina HiSeq 4000	na	wild_73	AG16-0102	PAIRED	RANDOM	GENOMIC	Coelopa frigida	ILLUMINA	2022-01-01T00:00:00Z	2021-01-06T04:49:00Z	1	AG16-0102	female	SRP300592	body	AG	AB	AB
SRR13366090	WGS	302	340541844	PRJNA689963	SAMN17223943	Invertebrate	na	152981585	UNIVERSITE LAVAL	ClaireMerot	2016-10	public	fastq,run.zq,sra	gs,ncbi,s3	gs.us-east1,ncbi.public,s3.us-east-1	SRX9790466	USA	North America	USA:MA\,ManometPoint	na	Illumina HiSeq 4000	na	wild_820	MA16-0014	PAIRED	RANDOM	GENOMIC	Coelopa frigida	ILLUMINA	2022-01-01T00:00:00Z	2021-01-06T04:49:00Z	1	MA16-0014	male	SRP300592	body	MA	AA	AA
SRR13366183	WGS	302	349874550	PRJNA689963	SAMN17223163	Invertebrate	na	150112116	UNIVERSITE LAVAL	ClaireMerot	2016-10	public	fastq,run.zq,sra	gs,ncbi,s3	gs.us-east1,ncbi.public,s3.us-east-1	SRX9790373	Canada	North America	Canada:QC\,AnseGriffon	na	Illumina HiSeq 4000	na	wild_40	AG16-0056	PAIRED	RANDOM	GENOMIC	Coelopa frigida	ILLUMINA	2022-01-01T00:00:00Z	2021-01-06T04:52:00Z	1	AG16-0056	female	SRP300592	body	AG	AB	AB
SRR13366194	WGS	302	330061538	PRJNA689963	SAMN17223162	Invertebrate	na	141967751	UNIVERSITE LAVAL	ClaireMerot	2016-10	public	fastq,run.zq,sra	gs,ncbi,s3	gs.us-east1,ncbi.public,s3.us-east-1	SRX9790362	Canada	North America	Canada:QC\,AnseGriffon	na	Illumina HiSeq 4000	na	wild_39	AG16-0055	PAIRED	RANDOM	GENOMIC	Coelopa frigida	ILLUMINA	2022-01-01T00:00:00Z	2021-01-06T04:51:00Z	1	AG16-0055	female	SRP300592	body	AG	AA	AA
SRR13366198	WGS	302	178828394	PRJNA689963	SAMN17223500	Invertebrate	na	80059884	UNIVERSITE LAVAL	ClaireMerot	2016-10	public	fastq,run.zq,sra	gs,ncbi,s3	gs.us-east1,ncbi.public,s3.us-east-1	SRX9790358	Canada	North America	Canada:NS\,CowBay	na	Illumina HiSeq 4000	na	wild_377	CB16-0055	PAIRED	RANDOM	GENOMIC	Coelopa frigida	ILLUMINA	2022-01-01T00:00:00Z	2021-01-06T04:50:00Z	1	CB16-0055	female	SRP300592	body	CB	AB	AB
SRR13366203	WGS	302	299501252	PRJNA689963	SAMN17223495	Invertebrate	na	132032032	UNIVERSITE LAVAL	ClaireMerot	2016-10	public	fastq,run.zq,sra	gs,ncbi,s3	gs.us-east1,ncbi.public,s3.us-east-1	SRX9790353	Canada	North America	Canada:NS\,CowBay	na	Illumina HiSeq 4000	na	wild_372	CB16-0041	PAIRED	RANDOM	GENOMIC	Coelopa frigida	ILLUMINA	2022-01-01T00:00:00Z	2021-01-06T04:51:00Z	1	CB16-0041	male	SRP300592	body	CB	BB	BB
SRR13366219	WGS	302	338431166	PRJNA689963	SAMN17223481	Invertebrate	na	151736859	UNIVERSITE LAVAL	ClaireMerot	2016-10	public	fastq,run.zq,sra	gs,ncbi,s3	gs.us-east1,ncbi.public,s3.us-east-1	SRX9790337	Canada	North America	Canada:QC\,BaieTrinite	na	Illumina HiSeq 4000	na	wild_358	BT16-0108	PAIRED	RANDOM	GENOMIC	Coelopa frigida	ILLUMINA	2022-01-01T00:00:00Z	2021-01-06T04:52:00Z	1	BT16-0108	female	SRP300592	body	BT	AA	AB
SRR13366222	WGS	302	473665256	PRJNA689963	SAMN17223478	Invertebrate	na	203679740	UNIVERSITE LAVAL	ClaireMerot	2016-10	public	fastq,run.zq,sra	gs,ncbi,s3	gs.us-east1,ncbi.public,s3.us-east-1	SRX9790334	Canada	North America	Canada:QC\,BaieTrinite	na	Illumina HiSeq 4000	na	wild_355	BT16-0104	PAIRED	RANDOM	GENOMIC	Coelopa frigida	ILLUMINA	2022-01-01T00:00:00Z	2021-01-06T04:52:00Z	1	BT16-0104	female	SRP300592	body	BT	AB	AB
SRR13366223	WGS	302	334948200	PRJNA689963	SAMN17223477	Invertebrate	na	149842836	UNIVERSITE LAVAL	ClaireMerot	2016-10	public	fastq,run.zq,sra	gs,ncbi,s3	gs.us-east1,ncbi.public,s3.us-east-1	SRX9790333	Canada	North America	Canada:QC\,BaieTrinite	na	Illumina HiSeq 4000	na	wild_354	BT16-0102	PAIRED	RANDOM	GENOMIC	Coelopa frigida	ILLUMINA	2022-01-01T00:00:00Z	2021-01-06T04:52:00Z	1	BT16-0102	female	SRP300592	body	BT	AA	AA
SRR13366232	WGS	302	306820222	PRJNA689963	SAMN17223469	Invertebrate	na	135464129	UNIVERSITE LAVAL	ClaireMerot	2016-10	public	fastq,run.zq,sra	gs,ncbi,s3	gs.us-east1,ncbi.public,s3.us-east-1	SRX9790324	Canada	North America	Canada:QC\,BaieTrinite	na	Illumina HiSeq 4000	na	wild_346	BT16-0091	PAIRED	RANDOM	GENOMIC	Coelopa frigida	ILLUMINA	2022-01-01T00:00:00Z	2021-01-06T04:51:00Z	1	BT16-0091	male	SRP300592	body	BT	AA	AA
SRR13366241	WGS	302	362854208	PRJNA689963	SAMN17223461	Invertebrate	na	159792718	UNIVERSITE LAVAL	ClaireMerot	2016-10	public	fastq,run.zq,sra	gs,ncbi,s3	gs.us-east1,ncbi.public,s3.us-east-1	SRX9790315	Canada	North America	Canada:QC\,BaieTrinite	na	Illumina HiSeq 4000	na	wild_338	BT16-0076	PAIRED	RANDOM	GENOMIC	Coelopa frigida	ILLUMINA	2022-01-01T00:00:00Z	2021-01-06T04:51:00Z	1	BT16-0076	male	SRP300592	body	BT	BB	BB
SRR13366248	WGS	302	326542634	PRJNA689963	SAMN17223454	Invertebrate	na	146881610	UNIVERSITE LAVAL	ClaireMerot	2016-10	public	fastq,run.zq,sra	gs,ncbi,s3	gs.us-east1,ncbi.public,s3.us-east-1	SRX9790308	Canada	North America	Canada:QC\,BaieTrinite	na	Illumina HiSeq 4000	na	wild_331	BT16-0068	PAIRED	RANDOM	GENOMIC	Coelopa frigida	ILLUMINA	2022-01-01T00:00:00Z	2021-01-06T04:51:00Z	1	BT16-0068	male	SRP300592	body	BT	BB	BB
SRR13366260	WGS	302	344043836	PRJNA689963	SAMN17223156	Invertebrate	na	147221933	UNIVERSITE LAVAL	ClaireMerot	2016-10	public	fastq,run.zq,sra	gs,ncbi,s3	gs.us-east1,ncbi.public,s3.us-east-1	SRX9790296	Canada	North America	Canada:QC\,AnseGriffon	na	Illumina HiSeq 4000	na	wild_33	AG16-0049	PAIRED	RANDOM	GENOMIC	Coelopa frigida	ILLUMINA	2022-01-01T00:00:00Z	2021-01-06T04:51:00Z	1	AG16-0049	female	SRP300592	body	AG	BB	BB
SRR13366264	WGS	302	275760126	PRJNA689963	SAMN17223440	Invertebrate	na	116516771	UNIVERSITE LAVAL	ClaireMerot	2016-10	public	fastq,run.zq,sra	gs,ncbi,s3	gs.us-east1,ncbi.public,s3.us-east-1	SRX9790292	Canada	North America	Canada:QC\,BaieTrinite	na	Illumina HiSeq 4000	na	wild_317	BT16-0052	PAIRED	RANDOM	GENOMIC	Coelopa frigida	ILLUMINA	2022-01-01T00:00:00Z	2021-01-06T04:51:00Z	1	BT16-0052	female	SRP300592	body	BT	AA	AA
SRR13366266	WGS	302	311274118	PRJNA689963	SAMN17223438	Invertebrate	na	132576039	UNIVERSITE LAVAL	ClaireMerot	2016-10	public	fastq,run.zq,sra	gs,ncbi,s3	gs.us-east1,ncbi.public,s3.us-east-1	SRX9790290	Canada	North America	Canada:QC\,BaieTrinite	na	Illumina HiSeq 4000	na	wild_315	BT16-0050	PAIRED	RANDOM	GENOMIC	Coelopa frigida	ILLUMINA	2022-01-01T00:00:00Z	2021-01-06T04:51:00Z	1	BT16-0050	female	SRP300592	body	BT	BB	BB
SRR13366271	WGS	302	436581166	PRJNA689963	SAMN17223155	Invertebrate	na	187847541	UNIVERSITE LAVAL	ClaireMerot	2016-10	public	fastq,run.zq,sra	gs,ncbi,s3	gs.us-east1,ncbi.public,s3.us-east-1	SRX9790285	Canada	North America	Canada:QC\,AnseGriffon	na	Illumina HiSeq 4000	na	wild_32	AG16-0048	PAIRED	RANDOM	GENOMIC	Coelopa frigida	ILLUMINA	2022-01-01T00:00:00Z	2021-01-06T04:52:00Z	1	AG16-0048	female	SRP300592	body	AG	AB	AB
SRR13366273	WGS	302	246779904	PRJNA689963	SAMN17223432	Invertebrate	na	105395727	UNIVERSITE LAVAL	ClaireMerot	2016-10	public	fastq,run.zq,sra	gs,ncbi,s3	gs.us-east1,ncbi.public,s3.us-east-1	SRX9790283	Canada	North America	Canada:QC\,BaieTrinite	na	Illumina HiSeq 4000	na	wild_309	BT16-0044	PAIRED	RANDOM	GENOMIC	Coelopa frigida	ILLUMINA	2022-01-01T00:00:00Z	2021-01-06T04:51:00Z	1	BT16-0044	female	SRP300592	body	BT	AB	AB
SRR13366319	WGS	302	215536192	PRJNA689963	SAMN17223420	Invertebrate	na	90395926	UNIVERSITE LAVAL	ClaireMerot	2016-10	public	fastq,run.zq,sra	gs,ncbi,s3	gs.us-east1,ncbi.public,s3.us-east-1	SRX9790237	Canada	North America	Canada:QC\,BaieTrinite	na	Illumina HiSeq 4000	na	wild_297	BT16-0028	PAIRED	RANDOM	GENOMIC	Coelopa frigida	ILLUMINA	2022-01-01T00:00:00Z	2021-01-06T04:51:00Z	1	BT16-0028	male	SRP300592	body	BT	AB	AB
SRR13366324	WGS	302	229116528	PRJNA689963	SAMN17223415	Invertebrate	na	99502600	UNIVERSITE LAVAL	ClaireMerot	2016-10	public	fastq,run.zq,sra	gs,ncbi,s3	gs.us-east1,ncbi.public,s3.us-east-1	SRX9790232	Canada	North America	Canada:QC\,BaieTrinite	na	Illumina HiSeq 4000	na	wild_292	BT16-0023	PAIRED	RANDOM	GENOMIC	Coelopa frigida	ILLUMINA	2022-01-01T00:00:00Z	2021-01-06T04:52:00Z	1	BT16-0023	female	SRP300592	body	BT	BB	BB
SRR13366332	WGS	302	362775688	PRJNA689963	SAMN17223408	Invertebrate	na	152411404	UNIVERSITE LAVAL	ClaireMerot	2016-10	public	fastq,run.zq,sra	gs,ncbi,s3	gs.us-east1,ncbi.public,s3.us-east-1	SRX9790224	Canada	North America	Canada:QC\,BaieTrinite	na	Illumina HiSeq 4000	na	wild_285	BT16-0015	PAIRED	RANDOM	GENOMIC	Coelopa frigida	ILLUMINA	2022-01-01T00:00:00Z	2021-01-06T04:52:00Z	1	BT16-0015	female	SRP300592	body	BT	AB	AB
SRR13366347	WGS	302	237291064	PRJNA689963	SAMN17223394	Invertebrate	na	105433247	UNIVERSITE LAVAL	ClaireMerot	2016-10	public	fastq,run.zq,sra	gs,ncbi,s3	gs.us-east1,ncbi.public,s3.us-east-1	SRX9790209	Canada	North America	Canada:QC\,BlancSablon	na	Illumina HiSeq 4000	na	wild_271	BS16-0102	PAIRED	RANDOM	GENOMIC	Coelopa frigida	ILLUMINA	2022-01-01T00:00:00Z	2021-01-06T04:51:00Z	1	BS16-0102	male	SRP300592	body	BS	BB	BB
SRR13366349	WGS	302	327618962	PRJNA689963	SAMN17223393	Invertebrate	na	143558081	UNIVERSITE LAVAL	ClaireMerot	2016-10	public	fastq,run.zq,sra	gs,ncbi,s3	gs.us-east1,ncbi.public,s3.us-east-1	SRX9790207	Canada	North America	Canada:QC\,BlancSablon	na	Illumina HiSeq 4000	na	wild_270	BS16-0101	PAIRED	RANDOM	GENOMIC	Coelopa frigida	ILLUMINA	2022-01-01T00:00:00Z	2021-01-06T04:53:00Z	1	BS16-0101	female	SRP300592	body	BS	BB	BB
SRR13366354	WGS	302	427062730	PRJNA689963	SAMN17223388	Invertebrate	na	189524184	UNIVERSITE LAVAL	ClaireMerot	2016-10	public	fastq,run.zq,sra	gs,ncbi,s3	gs.us-east1,ncbi.public,s3.us-east-1	SRX9790202	Canada	North America	Canada:QC\,BlancSablon	na	Illumina HiSeq 4000	na	wild_265	BS16-0095	PAIRED	RANDOM	GENOMIC	Coelopa frigida	ILLUMINA	2022-01-01T00:00:00Z	2021-01-06T04:52:00Z	1	BS16-0095	female	SRP300592	body	BS	AB	AB
SRR13366401	WGS	302	240234658	PRJNA689963	SAMN17223345	Invertebrate	na	111420214	UNIVERSITE LAVAL	ClaireMerot	2016-10	public	fastq,run.zq,sra	gs,ncbi,s3	gs.us-east1,ncbi.public,s3.us-east-1	SRX9790155	Canada	North America	Canada:QC\,BlancSablon	na	Illumina HiSeq 4000	na	wild_222	BS16-0050	PAIRED	RANDOM	GENOMIC	Coelopa frigida	ILLUMINA	2022-01-01T00:00:00Z	2021-01-06T04:52:00Z	1	BS16-0050	female	SRP300592	body	BS	AB	AB
SRR13366402	WGS	302	361478900	PRJNA689963	SAMN17223344	Invertebrate	na	163639230	UNIVERSITE LAVAL	ClaireMerot	2016-10	public	fastq,run.zq,sra	gs,ncbi,s3	gs.us-east1,ncbi.public,s3.us-east-1	SRX9790154	Canada	North America	Canada:QC\,BlancSablon	na	Illumina HiSeq 4000	na	wild_221	BS16-0049	PAIRED	RANDOM	GENOMIC	Coelopa frigida	ILLUMINA	2022-01-01T00:00:00Z	2021-01-06T04:53:00Z	1	BS16-0049	female	SRP300592	body	BS	AB	AB
SRR13401751	WGS	302	449840778	PRJNA689963	SAMN17249019	Invertebrate	na	197473502	UNIVERSITE LAVAL	ClaireMerot	2016-10	public	fastq,run.zq,sra	gs,ncbi,s3	gs.us-east1,ncbi.public,s3.us-east-1	SRX9821175	Canada	North America	Canada:QC\,RiviereBouleau	na	Illumina HiSeq 4000	na	wild_1131	RB16-0052	PAIRED	RANDOM	GENOMIC	Coelopa frigida	ILLUMINA	2022-01-01T00:00:00Z	2021-01-11T10:27:00Z	1	RB16-0052	female	SRP300592	body	RB	AA	AA
SRR13401757	WGS	302	279739580	PRJNA689963	SAMN17249013	Invertebrate	na	121359712	UNIVERSITE LAVAL	ClaireMerot	2016-10	public	fastq,run.zq,sra	gs,ncbi,s3	gs.us-east1,ncbi.public,s3.us-east-1	SRX9821169	Canada	North America	Canada:QC\,RiviereBouleau	na	Illumina HiSeq 4000	na	wild_1125	RB16-0045	PAIRED	RANDOM	GENOMIC	Coelopa frigida	ILLUMINA	2022-01-01T00:00:00Z	2021-01-11T10:27:00Z	1	RB16-0045	female	SRP300592	body	RB	AB	AB
SRR13401760	WGS	302	352604630	PRJNA689963	SAMN17248894	Invertebrate	na	147084546	UNIVERSITE LAVAL	ClaireMerot	2016-10	public	fastq,run.zq,sra	gs,ncbi,s3	gs.us-east1,ncbi.public,s3.us-east-1	SRX9821166	Canada	North America	Canada:PEI\,NaufrageBeach	na	Illumina HiSeq 4000	na	wild_1006	NB16-0018	PAIRED	RANDOM	GENOMIC	Coelopa frigida	ILLUMINA	2022-01-01T00:00:00Z	2021-01-11T10:27:00Z	1	NB16-0018	female	SRP300592	body	NB	AA	AA
SRR13401763	WGS	302	137749448	PRJNA689963	SAMN17249008	Invertebrate	na	64971332	UNIVERSITE LAVAL	ClaireMerot	2016-10	public	fastq,run.zq,sra	gs,ncbi,s3	gs.us-east1,ncbi.public,s3.us-east-1	SRX9821163	Canada	North America	Canada:QC\,RiviereBouleau	na	Illumina HiSeq 4000	na	wild_1120	RB16-0040	PAIRED	RANDOM	GENOMIC	Coelopa frigida	ILLUMINA	2022-01-01T00:00:00Z	2021-01-11T10:27:00Z	1	RB16-0040	female	SRP300592	body	RB	BB	BB
SRR13401765	WGS	302	447483366	PRJNA689963	SAMN17249006	Invertebrate	na	192576792	UNIVERSITE LAVAL	ClaireMerot	2016-10	public	fastq,run.zq,sra	gs,ncbi,s3	gs.us-east1,ncbi.public,s3.us-east-1	SRX9821161	Canada	North America	Canada:QC\,RiviereBouleau	na	Illumina HiSeq 4000	na	wild_1118	RB16-0038	PAIRED	RANDOM	GENOMIC	Coelopa frigida	ILLUMINA	2022-01-01T00:00:00Z	2021-01-11T10:27:00Z	1	RB16-0038	female	SRP300592	body	RB	AB	AB
SRR13401777	WGS	302	350961448	PRJNA689963	SAMN17248995	Invertebrate	na	154000432	UNIVERSITE LAVAL	ClaireMerot	2016-10	public	fastq,run.zq,sra	gs,ncbi,s3	gs.us-east1,ncbi.public,s3.us-east-1	SRX9821149	Canada	North America	Canada:QC\,RiviereBouleau	na	Illumina HiSeq 4000	na	wild_1107	RB16-0026	PAIRED	RANDOM	GENOMIC	Coelopa frigida	ILLUMINA	2022-01-01T00:00:00Z	2021-01-11T10:27:00Z	1	RB16-0026	female	SRP300592	body	RB	AB	AB
SRR13401779	WGS	302	520836448	PRJNA689963	SAMN17248993	Invertebrate	na	224770819	UNIVERSITE LAVAL	ClaireMerot	2016-10	public	fastq,run.zq,sra	gs,ncbi,s3	gs.us-east1,ncbi.public,s3.us-east-1	SRX9821147	Canada	North America	Canada:QC\,RiviereBouleau	na	Illumina HiSeq 4000	na	wild_1105	RB16-0024	PAIRED	RANDOM	GENOMIC	Coelopa frigida	ILLUMINA	2022-01-01T00:00:00Z	2021-01-11T10:28:00Z	1	RB16-0024	female	SRP300592	body	RB	AA	AA
SRR13401787	WGS	302	346208874	PRJNA689963	SAMN17248986	Invertebrate	na	150132786	UNIVERSITE LAVAL	ClaireMerot	2016-10	public	fastq,run.zq,sra	gs,ncbi,s3	gs.us-east1,ncbi.public,s3.us-east-1	SRX9821139	Canada	North America	Canada:QC\,RiviereBouleau	na	Illumina HiSeq 4000	na	wild_1098	RB16-0017	PAIRED	RANDOM	GENOMIC	Coelopa frigida	ILLUMINA	2022-01-01T00:00:00Z	2021-01-11T10:28:00Z	1	RB16-0017	female	SRP300592	body	RB	BB	BB
SRR13401796	WGS	302	264267516	PRJNA689963	SAMN17248980	Invertebrate	na	114756609	UNIVERSITE LAVAL	ClaireMerot	2016-10	public	fastq,run.zq,sra	gs,ncbi,s3	gs.us-east1,ncbi.public,s3.us-east-1	SRX9821130	Canada	North America	Canada:QC\,RiviereBouleau	na	Illumina HiSeq 4000	na	wild_1092	RB16-0010	PAIRED	RANDOM	GENOMIC	Coelopa frigida	ILLUMINA	2022-01-01T00:00:00Z	2021-01-11T10:28:00Z	1	RB16-0010	female	SRP300592	body	RB	BB	BB
SRR13401798	WGS	302	533055670	PRJNA689963	SAMN17248978	Invertebrate	na	235145012	UNIVERSITE LAVAL	ClaireMerot	2016-10	public	fastq,run.zq,sra	gs,ncbi,s3	gs.us-east1,ncbi.public,s3.us-east-1	SRX9821128	Canada	North America	Canada:QC\,RiviereBouleau	na	Illumina HiSeq 4000	na	wild_1090	RB16-0008	PAIRED	RANDOM	GENOMIC	Coelopa frigida	ILLUMINA	2022-01-01T00:00:00Z	2021-01-11T10:28:00Z	1	RB16-0008	female	SRP300592	body	RB	AA	AB
SRR13401806	WGS	302	144467136	PRJNA689963	SAMN17248890	Invertebrate	na	59957234	UNIVERSITE LAVAL	ClaireMerot	2016-10	public	fastq,run.zq,sra	gs,ncbi,s3	gs.us-east1,ncbi.public,s3.us-east-1	SRX9821120	Canada	North America	Canada:PEI\,NaufrageBeach	na	Illumina HiSeq 4000	na	wild_1002	NB16-0014	PAIRED	RANDOM	GENOMIC	Coelopa frigida	ILLUMINA	2022-01-01T00:00:00Z	2021-01-11T10:28:00Z	1	NB16-0014	female	SRP300592	body	NB	AB	AB
SRR13401808	WGS	302	318749222	PRJNA689963	SAMN17248969	Invertebrate	na	150223236	UNIVERSITE LAVAL	ClaireMerot	2016-10	public	fastq,run.zq,sra	gs,ncbi,s3	gs.us-east1,ncbi.public,s3.us-east-1	SRX9821118	Canada	North America	Canada:PEI\,NaufrageBeach	na	Illumina HiSeq 4000	na	wild_1081	NB16-0113	PAIRED	RANDOM	GENOMIC	Coelopa frigida	ILLUMINA	2022-01-01T00:00:00Z	2021-01-11T10:28:00Z	1	NB16-0113	male	SRP300592	body	NB	AB	AB
SRR13401810	WGS	302	411700292	PRJNA689963	SAMN17248967	Invertebrate	na	184260231	UNIVERSITE LAVAL	ClaireMerot	2016-10	public	fastq,run.zq,sra	gs,ncbi,s3	gs.us-east1,ncbi.public,s3.us-east-1	SRX9821116	Canada	North America	Canada:PEI\,NaufrageBeach	na	Illumina HiSeq 4000	na	wild_1079	NB16-0108	PAIRED	RANDOM	GENOMIC	Coelopa frigida	ILLUMINA	2022-01-01T00:00:00Z	2021-01-11T10:28:00Z	1	NB16-0108	female	SRP300592	body	NB	BB	BB
SRR13401819	WGS	302	220248298	PRJNA689963	SAMN17248959	Invertebrate	na	98812194	UNIVERSITE LAVAL	ClaireMerot	2016-10	public	fastq,run.zq,sra	gs,ncbi,s3	gs.us-east1,ncbi.public,s3.us-east-1	SRX9821107	Canada	North America	Canada:PEI\,NaufrageBeach	na	Illumina HiSeq 4000	na	wild_1071	NB16-0098	PAIRED	RANDOM	GENOMIC	Coelopa frigida	ILLUMINA	2022-01-01T00:00:00Z	2021-01-11T10:29:00Z	1	NB16-0098	male	SRP300592	body	NB	AA	AA
SRR13401820	WGS	302	458422410	PRJNA689963	SAMN17248958	Invertebrate	na	200817943	UNIVERSITE LAVAL	ClaireMerot	2016-10	public	fastq,run.zq,sra	gs,ncbi,s3	gs.us-east1,ncbi.public,s3.us-east-1	SRX9821106	Canada	North America	Canada:PEI\,NaufrageBeach	na	Illumina HiSeq 4000	na	wild_1070	NB16-0097	PAIRED	RANDOM	GENOMIC	Coelopa frigida	ILLUMINA	2022-01-01T00:00:00Z	2021-01-11T10:29:00Z	1	NB16-0097	female	SRP300592	body	NB	AB	AB
SRR13401833	WGS	302	275454200	PRJNA689963	SAMN17248946	Invertebrate	na	120893556	UNIVERSITE LAVAL	ClaireMerot	2016-10	public	fastq,run.zq,sra	gs,ncbi,s3	gs.us-east1,ncbi.public,s3.us-east-1	SRX9821093	Canada	North America	Canada:PEI\,NaufrageBeach	na	Illumina HiSeq 4000	na	wild_1058	NB16-0082	PAIRED	RANDOM	GENOMIC	Coelopa frigida	ILLUMINA	2022-01-01T00:00:00Z	2021-01-11T10:30:00Z	1	NB16-0082	male	SRP300592	body	NB	BB
SRR13401836	WGS	302	328927226	PRJNA689963	SAMN17248943	Invertebrate	na	141976092	UNIVERSITE LAVAL	ClaireMerot	2016-10	public	fastq,run.zq,sra	gs,ncbi,s3	gs.us-east1,ncbi.public,s3.us-east-1	SRX9821090	Canada	North America	Canada:PEI\,NaufrageBeach	na	Illumina HiSeq 4000	na	wild_1055	NB16-0079	PAIRED	RANDOM	GENOMIC	Coelopa frigida	ILLUMINA	2022-01-01T00:00:00Z	2021-01-11T10:29:00Z	1	NB16-0079	male	SRP300592	body	NB	AA	AA
SRR13401849	WGS	302	311886574	PRJNA689963	SAMN17248931	Invertebrate	na	133366475	UNIVERSITE LAVAL	ClaireMerot	2016-10	public	fastq,run.zq,sra	gs,ncbi,s3	gs.us-east1,ncbi.public,s3.us-east-1	SRX9821077	Canada	North America	Canada:PEI\,NaufrageBeach	na	Illumina HiSeq 4000	na	wild_1043	NB16-0063	PAIRED	RANDOM	GENOMIC	Coelopa frigida	ILLUMINA	2022-01-01T00:00:00Z	2021-01-11T10:29:00Z	1	NB16-0063	male	SRP300592	body	NB	BB	BB
SRR13401903	WGS	302	296097108	PRJNA689963	SAMN17248922	Invertebrate	na	126244601	UNIVERSITE LAVAL	ClaireMerot	2016-10	public	fastq,run.zq,sra	gs,ncbi,s3	gs.us-east1,ncbi.public,s3.us-east-1	SRX9821023	Canada	North America	Canada:PEI\,NaufrageBeach	na	Illumina HiSeq 4000	na	wild_1034	NB16-0053	PAIRED	RANDOM	GENOMIC	Coelopa frigida	ILLUMINA	2022-01-01T00:00:00Z	2021-01-11T10:31:00Z	1	NB16-0053	female	SRP300592	body	NB	AB	AB
SRR13401915	WGS	302	401670570	PRJNA689963	SAMN17248885	Invertebrate	na	172020093	UNIVERSITE LAVAL	ClaireMerot	2016-10	public	fastq,run.zq,sra	gs,ncbi,s3	gs.us-east1,ncbi.public,s3.us-east-1	SRX9821011	Canada	North America	Canada:PEI\,NaufrageBeach	na	Illumina HiSeq 4000	na	wild_997	NB16-0008	PAIRED	RANDOM	GENOMIC	Coelopa frigida	ILLUMINA	2022-01-01T00:00:00Z	2021-01-11T10:31:00Z	1	NB16-0008	male	SRP300592	body	NB	AA	AA
SRR13402028	WGS	302	184840006	PRJNA689963	SAMN17249179	Invertebrate	na	87812552	UNIVERSITE LAVAL	ClaireMerot	2016-10	public	fastq,run.zq,sra	gs,ncbi,s3	gs.us-east1,ncbi.public,s3.us-east-1	SRX9820898	Canada	North America	Canada:QC\,SaintIrenee	na	Illumina HiSeq 4000	na	wild_1291	SI16-0032	PAIRED	RANDOM	GENOMIC	Coelopa frigida	ILLUMINA	2022-01-01T00:00:00Z	2021-01-11T10:33:00Z	1	SI16-0032	male	SRP300592	body	SI	AB	AB
SRR13402035	WGS	302	278428900	PRJNA689963	SAMN17249172	Invertebrate	na	125139514	UNIVERSITE LAVAL	ClaireMerot	2016-10	public	fastq,run.zq,sra	gs,ncbi,s3	gs.us-east1,ncbi.public,s3.us-east-1	SRX9820891	Canada	North America	Canada:QC\,SaintIrenee	na	Illumina HiSeq 4000	na	wild_1284	SI16-0025	PAIRED	RANDOM	GENOMIC	Coelopa frigida	ILLUMINA	2022-01-01T00:00:00Z	2021-01-11T10:33:00Z	1	SI16-0025	female	SRP300592	body	SI	AA	AA
SRR13402039	WGS	302	310505830	PRJNA689963	SAMN17249169	Invertebrate	na	138424422	UNIVERSITE LAVAL	ClaireMerot	2016-10	public	fastq,run.zq,sra	gs,ncbi,s3	gs.us-east1,ncbi.public,s3.us-east-1	SRX9820887	Canada	North America	Canada:QC\,SaintIrenee	na	Illumina HiSeq 4000	na	wild_1281	SI16-0022	PAIRED	RANDOM	GENOMIC	Coelopa frigida	ILLUMINA	2022-01-01T00:00:00Z	2021-01-11T10:33:00Z	1	SI16-0022	female	SRP300592	body	SI	BB	BB
SRR13402040	WGS	302	308650342	PRJNA689963	SAMN17249168	Invertebrate	na	139271604	UNIVERSITE LAVAL	ClaireMerot	2016-10	public	fastq,run.zq,sra	gs,ncbi,s3	gs.us-east1,ncbi.public,s3.us-east-1	SRX9820886	Canada	North America	Canada:QC\,SaintIrenee	na	Illumina HiSeq 4000	na	wild_1280	SI16-0021	PAIRED	RANDOM	GENOMIC	Coelopa frigida	ILLUMINA	2022-01-01T00:00:00Z	2021-01-11T10:33:00Z	1	SI16-0021	female	SRP300592	body	SI	AA	AA
SRR13402042	WGS	302	262850230	PRJNA689963	SAMN17249166	Invertebrate	na	121717475	UNIVERSITE LAVAL	ClaireMerot	2016-10	public	fastq,run.zq,sra	gs,ncbi,s3	gs.us-east1,ncbi.public,s3.us-east-1	SRX9820884	Canada	North America	Canada:QC\,SaintIrenee	na	Illumina HiSeq 4000	na	wild_1278	SI16-0019	PAIRED	RANDOM	GENOMIC	Coelopa frigida	ILLUMINA	2022-01-01T00:00:00Z	2021-01-11T10:33:00Z	1	SI16-0019	female	SRP300592	body	SI	BB	BB
SRR13402043	WGS	302	295554716	PRJNA689963	SAMN17249165	Invertebrate	na	136005482	UNIVERSITE LAVAL	ClaireMerot	2016-10	public	fastq,run.zq,sra	gs,ncbi,s3	gs.us-east1,ncbi.public,s3.us-east-1	SRX9820883	Canada	North America	Canada:QC\,SaintIrenee	na	Illumina HiSeq 4000	na	wild_1277	SI16-0018	PAIRED	RANDOM	GENOMIC	Coelopa frigida	ILLUMINA	2022-01-01T00:00:00Z	2021-01-11T10:33:00Z	1	SI16-0018	female	SRP300592	body	SI	BB	BB
SRR13402050	WGS	302	297147766	PRJNA689963	SAMN17249159	Invertebrate	na	135670178	UNIVERSITE LAVAL	ClaireMerot	2016-10	public	fastq,run.zq,sra	gs,ncbi,s3	gs.us-east1,ncbi.public,s3.us-east-1	SRX9820876	Canada	North America	Canada:QC\,SaintIrenee	na	Illumina HiSeq 4000	na	wild_1271	SI16-0012	PAIRED	RANDOM	GENOMIC	Coelopa frigida	ILLUMINA	2022-01-01T00:00:00Z	2021-01-11T10:33:00Z	1	SI16-0012	male	SRP300592	body	SI	BB	BB
SRR13402052	WGS	302	230689948	PRJNA689963	SAMN17249157	Invertebrate	na	105880766	UNIVERSITE LAVAL	ClaireMerot	2016-10	public	fastq,run.zq,sra	gs,ncbi,s3	gs.us-east1,ncbi.public,s3.us-east-1	SRX9820874	Canada	North America	Canada:QC\,SaintIrenee	na	Illumina HiSeq 4000	na	wild_1269	SI16-0010	PAIRED	RANDOM	GENOMIC	Coelopa frigida	ILLUMINA	2022-01-01T00:00:00Z	2021-01-11T10:33:00Z	1	SI16-0010	female	SRP300592	body	SI	AB	AB
SRR13402055	WGS	302	261966276	PRJNA689963	SAMN17249154	Invertebrate	na	120411401	UNIVERSITE LAVAL	ClaireMerot	2016-10	public	fastq,run.zq,sra	gs,ncbi,s3	gs.us-east1,ncbi.public,s3.us-east-1	SRX9820871	Canada	North America	Canada:QC\,SaintIrenee	na	Illumina HiSeq 4000	na	wild_1266	SI16-0007	PAIRED	RANDOM	GENOMIC	Coelopa frigida	ILLUMINA	2022-01-01T00:00:00Z	2021-01-11T10:33:00Z	1	SI16-0007	male	SRP300592	body	SI	AA	AA
SRR13402057	WGS	302	324724896	PRJNA689963	SAMN17249152	Invertebrate	na	144904255	UNIVERSITE LAVAL	ClaireMerot	2016-10	public	fastq,run.zq,sra	gs,ncbi,s3	gs.us-east1,ncbi.public,s3.us-east-1	SRX9820869	Canada	North America	Canada:QC\,SaintIrenee	na	Illumina HiSeq 4000	na	wild_1264	SI16-0005	PAIRED	RANDOM	GENOMIC	Coelopa frigida	ILLUMINA	2022-01-01T00:00:00Z	2021-01-11T10:34:00Z	1	SI16-0005	female	SRP300592	body	SI	AB	AB
SRR13402058	WGS	302	269092570	PRJNA689963	SAMN17249151	Invertebrate	na	123144189	UNIVERSITE LAVAL	ClaireMerot	2016-10	public	fastq,run.zq,sra	gs,ncbi,s3	gs.us-east1,ncbi.public,s3.us-east-1	SRX9820868	Canada	North America	Canada:QC\,SaintIrenee	na	Illumina HiSeq 4000	na	wild_1263	SI16-0003	PAIRED	RANDOM	GENOMIC	Coelopa frigida	ILLUMINA	2022-01-01T00:00:00Z	2021-01-11T10:33:00Z	1	SI16-0003	male	SRP300592	body	SI	AB	AB
SRR13402060	WGS	302	192479700	PRJNA689963	SAMN17249150	Invertebrate	na	88809124	UNIVERSITE LAVAL	ClaireMerot	2016-10	public	fastq,run.zq,sra	gs,ncbi,s3	gs.us-east1,ncbi.public,s3.us-east-1	SRX9820866	Canada	North America	Canada:QC\,SaintIrenee	na	Illumina HiSeq 4000	na	wild_1262	SI16-0001	PAIRED	RANDOM	GENOMIC	Coelopa frigida	ILLUMINA	2022-01-01T00:00:00Z	2021-01-11T10:33:00Z	1	SI16-0001	male	SRP300592	body	SI	AA	AA
SRR13402062	WGS	302	317621856	PRJNA689963	SAMN17249148	Invertebrate	na	142191543	UNIVERSITE LAVAL	ClaireMerot	2016-10	public	fastq,run.zq,sra	gs,ncbi,s3	gs.us-east1,ncbi.public,s3.us-east-1	SRX9820864	Canada	North America	Canada:QC\,RiviereClaude	na	Illumina HiSeq 4000	na	wild_1260	RC16-0108	PAIRED	RANDOM	GENOMIC	Coelopa frigida	ILLUMINA	2022-01-01T00:00:00Z	2021-01-11T10:34:00Z	1	RC16-0108	female	SRP300592	body	RC	AA	AA
SRR13402063	WGS	302	326239124	PRJNA689963	SAMN17249147	Invertebrate	na	143813193	UNIVERSITE LAVAL	ClaireMerot	2016-10	public	fastq,run.zq,sra	gs,ncbi,s3	gs.us-east1,ncbi.public,s3.us-east-1	SRX9820863	Canada	North America	Canada:QC\,RiviereClaude	na	Illumina HiSeq 4000	na	wild_1259	RC16-0107	PAIRED	RANDOM	GENOMIC	Coelopa frigida	ILLUMINA	2022-01-01T00:00:00Z	2021-01-11T10:34:00Z	1	RC16-0107	female	SRP300592	body	RC	AA	AA
SRR13402064	WGS	302	291778810	PRJNA689963	SAMN17249146	Invertebrate	na	131227672	UNIVERSITE LAVAL	ClaireMerot	2016-10	public	fastq,run.zq,sra	gs,ncbi,s3	gs.us-east1,ncbi.public,s3.us-east-1	SRX9820862	Canada	North America	Canada:QC\,RiviereClaude	na	Illumina HiSeq 4000	na	wild_1258	RC16-0106	PAIRED	RANDOM	GENOMIC	Coelopa frigida	ILLUMINA	2022-01-01T00:00:00Z	2021-01-11T10:34:00Z	1	RC16-0106	female	SRP300592	body	RC	BB	BB
SRR13402069	WGS	302	158652378	PRJNA689963	SAMN17249141	Invertebrate	na	72398915	UNIVERSITE LAVAL	ClaireMerot	2016-10	public	fastq,run.zq,sra	gs,ncbi,s3	gs.us-east1,ncbi.public,s3.us-east-1	SRX9820857	Canada	North America	Canada:QC\,RiviereClaude	na	Illumina HiSeq 4000	na	wild_1253	RC16-0099	PAIRED	RANDOM	GENOMIC	Coelopa frigida	ILLUMINA	2022-01-01T00:00:00Z	2021-01-11T10:33:00Z	1	RC16-0099	male	SRP300592	body	RC	BB	BB
SRR13402075	WGS	302	386498996	PRJNA689963	SAMN17249136	Invertebrate	na	171341715	UNIVERSITE LAVAL	ClaireMerot	2016-10	public	fastq,run.zq,sra	gs,ncbi,s3	gs.us-east1,ncbi.public,s3.us-east-1	SRX9820851	Canada	North America	Canada:QC\,RiviereClaude	na	Illumina HiSeq 4000	na	wild_1248	RC16-0094	PAIRED	RANDOM	GENOMIC	Coelopa frigida	ILLUMINA	2022-01-01T00:00:00Z	2021-01-11T10:34:00Z	1	RC16-0094	male	SRP300592	body	RC	AA	AA
SRR13402091	WGS	302	379626382	PRJNA689963	SAMN17249121	Invertebrate	na	159287282	UNIVERSITE LAVAL	ClaireMerot	2016-10	public	fastq,run.zq,sra	gs,ncbi,s3	gs.us-east1,ncbi.public,s3.us-east-1	SRX9821289	Canada	North America	Canada:QC\,RiviereClaude	na	Illumina HiSeq 4000	na	wild_1233	RC16-0078	PAIRED	RANDOM	GENOMIC	Coelopa frigida	ILLUMINA	2022-01-01T00:00:00Z	2021-01-11T10:34:00Z	1	RC16-0078	female	SRP300592	body	RC	BB	BB
SRR13402110	WGS	302	192496008	PRJNA689963	SAMN17249104	Invertebrate	na	86216930	UNIVERSITE LAVAL	ClaireMerot	2016-10	public	fastq,run.zq,sra	gs,ncbi,s3	gs.us-east1,ncbi.public,s3.us-east-1	SRX9821270	Canada	North America	Canada:QC\,RiviereClaude	na	Illumina HiSeq 4000	na	wild_1216	RC16-0056	PAIRED	RANDOM	GENOMIC	Coelopa frigida	ILLUMINA	2022-01-01T00:00:00Z	2021-01-11T10:34:00Z	1	RC16-0056	female	SRP300592	body	RC	AB	AB
SRR13402118	WGS	302	172808628	PRJNA689963	SAMN17249097	Invertebrate	na	77831091	UNIVERSITE LAVAL	ClaireMerot	2016-10	public	fastq,run.zq,sra	gs,ncbi,s3	gs.us-east1,ncbi.public,s3.us-east-1	SRX9821262	Canada	North America	Canada:QC\,RiviereClaude	na	Illumina HiSeq 4000	na	wild_1209	RC16-0047	PAIRED	RANDOM	GENOMIC	Coelopa frigida	ILLUMINA	2022-01-01T00:00:00Z	2021-01-11T10:34:00Z	1	RC16-0047	female	SRP300592	body	RC	AB	AB
SRR13402127	WGS	302	293226598	PRJNA689963	SAMN17249089	Invertebrate	na	128036038	UNIVERSITE LAVAL	ClaireMerot	2016-10	public	fastq,run.zq,sra	gs,ncbi,s3	gs.us-east1,ncbi.public,s3.us-east-1	SRX9821253	Canada	North America	Canada:QC\,RiviereClaude	na	Illumina HiSeq 4000	na	wild_1201	RC16-0035	PAIRED	RANDOM	GENOMIC	Coelopa frigida	ILLUMINA	2022-01-01T00:00:00Z	2021-01-11T10:35:00Z	1	RC16-0035	female	SRP300592	body	RC	AA	AA
SRR13402138	WGS	302	255544850	PRJNA689963	SAMN17249080	Invertebrate	na	113873750	UNIVERSITE LAVAL	ClaireMerot	2016-10	public	fastq,run.zq,sra	gs,ncbi,s3	gs.us-east1,ncbi.public,s3.us-east-1	SRX9821242	Canada	North America	Canada:QC\,RiviereClaude	na	Illumina HiSeq 4000	na	wild_1192	RC16-0025	PAIRED	RANDOM	GENOMIC	Coelopa frigida	ILLUMINA	2022-01-01T00:00:00Z	2021-01-11T10:34:00Z	1	RC16-0025	female	SRP300592	body	RC	AB	AB
SRR13402146	WGS	302	305958918	PRJNA689963	SAMN17249072	Invertebrate	na	136274013	UNIVERSITE LAVAL	ClaireMerot	2016-10	public	fastq,run.zq,sra	gs,ncbi,s3	gs.us-east1,ncbi.public,s3.us-east-1	SRX9821234	Canada	North America	Canada:QC\,RiviereClaude	na	Illumina HiSeq 4000	na	wild_1184	RC16-0016	PAIRED	RANDOM	GENOMIC	Coelopa frigida	ILLUMINA	2022-01-01T00:00:00Z	2021-01-11T10:35:00Z	1	RC16-0016	male	SRP300592	body	RC	BB	BB
SRR13402154	WGS	302	484433066	PRJNA689963	SAMN17249065	Invertebrate	na	210886736	UNIVERSITE LAVAL	ClaireMerot	2016-10	public	fastq,run.zq,sra	gs,ncbi,s3	gs.us-east1,ncbi.public,s3.us-east-1	SRX9821226	Canada	North America	Canada:QC\,RiviereClaude	na	Illumina HiSeq 4000	na	wild_1177	RC16-0007	PAIRED	RANDOM	GENOMIC	Coelopa frigida	ILLUMINA	2022-01-01T00:00:00Z	2021-01-11T10:37:00Z	1	RC16-0007	female	SRP300592	body	RC	AB	AB
SRR13402170	WGS	302	447327534	PRJNA689963	SAMN17248898	Invertebrate	na	187809946	UNIVERSITE LAVAL	ClaireMerot	2016-10	public	fastq,run.zq,sra	gs,ncbi,s3	gs.us-east1,ncbi.public,s3.us-east-1	SRX9821210	Canada	North America	Canada:PEI\,NaufrageBeach	na	Illumina HiSeq 4000	na	wild_1010	NB16-0023	PAIRED	RANDOM	GENOMIC	Coelopa frigida	ILLUMINA	2022-01-01T00:00:00Z	2021-01-11T10:37:00Z	1	NB16-0023	male	SRP300592	body	NB	BB	BB
SRR13402182	WGS	302	439843672	PRJNA689963	SAMN17249040	Invertebrate	na	185445708	UNIVERSITE LAVAL	ClaireMerot	2016-10	public	fastq,run.zq,sra	gs,ncbi,s3	gs.us-east1,ncbi.public,s3.us-east-1	SRX9821198	Canada	North America	Canada:QC\,RiviereBouleau	na	Illumina HiSeq 4000	na	wild_1152	RB16-0075	PAIRED	RANDOM	GENOMIC	Coelopa frigida	ILLUMINA	2022-01-01T00:00:00Z	2021-01-11T10:37:00Z	1	RB16-0075	female	SRP300592	body	RB	BB	BB
SRR13402193	WGS	302	368415236	PRJNA689963	SAMN17249030	Invertebrate	na	158442776	UNIVERSITE LAVAL	ClaireMerot	2016-10	public	fastq,run.zq,sra	gs,ncbi,s3	gs.us-east1,ncbi.public,s3.us-east-1	SRX9821187	Canada	North America	Canada:QC\,RiviereBouleau	na	Illumina HiSeq 4000	na	wild_1142	RB16-0064	PAIRED	RANDOM	GENOMIC	Coelopa frigida	ILLUMINA	2022-01-01T00:00:00Z	2021-01-11T10:37:00Z	1	RB16-0064	female	SRP300592	body	RB	AB	AB
