## Supplementary material for "Parallel clines of chromosomal inversion frequencies in seaweed flies are associated with thermal variation": Data Clines

	Population	Continent	First ID	Last ID	Size	Month	Latitude	Longitude	N_AA	N_AB	N_BB	Total	N_A	N_B	Total	Freq_A
1	FK	E	FK23-001	FK23-048	48	April	68.09899	13.24322	2	18	27	47	22	72	94	0.234042553191489
2	LA	E	LA23-001	LA23-048	48	April	68.39371	14.47901	3	19	24	46	25	67	92	0.271739130434783
3	EG	E	EG23-001	EG23-048	48	April	68.30302	13.63961	4	23	18	45	31	59	90	0.344444444444444
4	OB	E	OB24-049	OB24-096	48	March	58.86962	5.56719	10	11	13	34	31	37	68	0.455882352941176
5	SK	E	SK23-001	SK23-031	31	March	58.69299	5.54701	3	14	14	31	20	42	62	0.32258064516129
6	OS	E	OS23-001	OS23-048	48	March	58.07161	6.64781	6	21	21	48	33	63	96	0.34375
7	TJ	E	TJ23-001	TJ23-048	48	March	58.87095	11.1198	23	22	3	48	68	28	96	0.708333333333333
8	ST	E	ST23-001	ST23-048	48	March	56.76591	12.62948	8	27	8	43	43	43	86	0.5
9	RO	E	RO23-001	RO23-038	38		48.72543	-4.00535	32	4	0	36	68	4	72	0.944444444444444
10	VE	E	VE23-049	VE23-080	32	March	48.69565	-1.87943	24	7	11	42	55	29	84	0.654761904761905
11	AG	A					48.93491	-64.30589	22	38	30	90	82	98	180	0.455555555555556
12	BP	A					43.53059	-70.32209	25	48	21	94	98	90	188	0.521276595744681
13	BS	A					51.41545	-57.1529	6	36	46	88	48	128	176	0.272727272727273
14	BT	A					49.41716	-67.30285	12	47	30	89	71	107	178	0.398876404494382
15	CB	A					44.6219	-63.42112	7	40	43	90	54	126	180	0.3
16	CE	A					48.43087	-64.32778	21	49	21	91	91	91	182	0.5
17	GM	A					49.00427	-66.97155	15	44	29	88	74	102	176	0.420454545454545
18	HA	A					42.92098	-70.79826	34	39	19	92	107	77	184	0.581521739130435
19	KA	A					47.56294	-69.87375	13	55	23	91	81	101	182	0.445054945054945
20	MA	A					41.92654	-70.54451	49	36	4	89	134	44	178	0.752808988764045
21	ME	A					48.66408	-68.07221	12	46	32	90	70	110	180	0.388888888888889
22	NB	A					46.46795	-62.41561	16	46	29	91	78	104	182	0.428571428571429
23	RB	A					50.28161	-65.51516	8	40	41	89	56	122	178	0.314606741573034
24	RC	A					49.22086	-65.89794	16	47	26	89	79	99	178	0.443820224719101
25	SI	A					47.55973	-70.20425	14	47	33	94	75	113	188	0.398936170212766
26	SS	A					48.06991	-65.56586	33	45	13	91	111	71	182	0.60989010989011
