## Supplementary material for "Parallel clines of chromosomal inversion frequencies in seaweed flies are associated with thermal variation": Data Development Viability

### Sheet: Results
id	temperature	genotype	continent	replicate	lineage	nb_eggs	density	egg_date	date	dev_time	nb_adults	nb_females	nb_males	nb_tubes	info
DV3-0001	30	AA	E	15	AA2	62	0.459259	2024-05-24	2024-05-31	7	2	2	0	1
DV3-0002	30	AA	A	21	AA6	48	0.355556	2024-05-24	2024-05-31	7	3	3	0	1
DV3-0003	30	AA	A	22	AA6	46	0.340741	2024-05-24	2024-05-31	7	2	2	0	1
DV3-0004	30	AA	A	24	AA7	74	0.548148	2024-05-24	2024-05-31	7	5	5	0	1
DV3-0005	30	AA	A	25	AA7	82	0.607407	2024-05-24	2024-05-31	7	9	9	0	1
DV3-0006	30	AA	A	26	AA7	121	0.896296	2024-05-24	2024-05-31	7	5	4	1	1
DV3-0007	30	AA	E	12	AA1	42	0.311111	2024-05-24	2024-05-31	7	1	1	0	1
DV3-0008	30	BB	E	11	BB1	61	0.451852	2024-05-24	2024-05-31	7	1	1	0	1
DV3-0009	30	BB	E	12	BB1	71	0.525926	2024-05-24	2024-05-31	7	1	1	0	1
DV3-0010	30	BB	E	13	BB1	74	0.548148	2024-05-24	2024-05-31	7	6	3	3	1
DV3-0011	30	BB	E	15	BB2	58	0.42963	2024-05-24	2024-05-31	7	2	2	0	1
DV3-0012	30	BB	E	16	BB2	95	0.703704	2024-05-24	2024-05-31	7	7	7	0	1
DV3-0013	30	BB	A	24	BB7	63	0.466667	2024-05-24	2024-05-31	7	6	5	1	1
DV3-0014	30	BB	A	25	BB7	50	0.37037	2024-05-24	2024-05-31	7	3	3	0	1
DV3-0015	30	AA	E	12	AA1	42	0.311111	2024-05-24	2024-06-01	8	1	0	1	1
DV3-0016	30	AA	E	13	AA1	63	0.466667	2024-05-24	2024-06-01	8	1	1	0	1
DV3-0017	30	AA	E	14	AA2	46	0.340741	2024-05-24	2024-06-01	8	4	4	0	1
DV3-0018	30	AA	E	16	AA2	116	0.859259	2024-05-24	2024-06-01	8	6	5	1	1
DV3-0019	30	AA	E	15	AA2	62	0.459259	2024-05-24	2024-06-01	8	3	1	2	1
DV3-0020	30	AA	A	22	AA6	46	0.340741	2024-05-24	2024-06-01	8	4	3	1	1
DV3-0021	30	AA	A	21	AA6	48	0.355556	2024-05-24	2024-06-01	8	8	6	2	1
DV3-0022	30	AA	A	24	AA7	74	0.548148	2024-05-24	2024-06-01	8	7	5	2	1
DV3-0023	30	AA	A	26	AA7	121	0.896296	2024-05-24	2024-06-01	8	13	10	3	2
DV3-0024	30	AA	A	25	AA7	82	0.607407	2024-05-24	2024-06-01	8	15	9	6	2
DV3-0025	30	BB	E	12	BB1	71	0.525926	2024-05-24	2024-06-01	8	9	6	3	1
DV3-0026	30	BB	E	13	BB1	74	0.548148	2024-05-24	2024-06-01	8	3	2	1	1
DV3-0027	30	BB	E	15	BB2	58	0.42963	2024-05-24	2024-06-01	8	3	0	3	1
DV3-0028	30	BB	E	14	BB2	56	0.414815	2024-05-24	2024-06-01	8	3	2	1	1
DV3-0029	30	BB	E	16	BB2	95	0.703704	2024-05-24	2024-06-01	8	9	6	3	1
DV3-0030	30	BB	A	23	BB6	73	0.540741	2024-05-24	2024-06-01	8	1	1	0	1
DV3-0031	30	BB	A	22	BB6	58	0.42963	2024-05-24	2024-06-01	8	2	1	1	1
DV3-0032	30	BB	A	25	BB7	50	0.37037	2024-05-24	2024-06-01	8	5	3	2	1
DV3-0033	30	BB	A	26	BB7	47	0.348148	2024-05-24	2024-06-01	8	2	1	1	1
DV3-0034	30	AA	E	14	AA2	46	0.340741	2024-05-24	2024-06-02	9	1	0	1	1
DV3-0035	30	AA	E	15	AA2	62	0.459259	2024-05-24	2024-06-02	9	1	0	1	1
DV3-0036	30	AA	A	21	AA6	48	0.355556	2024-05-24	2024-06-02	9	9	0	9	1
DV3-0037	30	AA	A	22	AA6	46	0.340741	2024-05-24	2024-06-02	9	3	0	3	1
DV3-0038	30	AA	A	23	AA6	54	0.4	2024-05-24	2024-06-02	9	5	0	5	1
DV3-0039	30	AA	A	24	AA7	74	0.548148	2024-05-24	2024-06-02	9	3	1	3	1
DV3-0040	30	AA	A	25	AA7	82	0.607407	2024-05-24	2024-06-02	9	9	1	8	1
DV3-0041	30	AA	A	26	AA7	121	0.896296	2024-05-24	2024-06-02	9	10	0	10	2
DV3-0042	30	BB	E	12	BB1	71	0.525926	2024-05-24	2024-06-02	9	5	2	3	1
DV3-0043	30	BB	E	13	BB1	74	0.548148	2024-05-24	2024-06-02	9	1	0	1	1
DV3-0044	30	BB	E	14	BB2	56	0.414815	2024-05-24	2024-06-02	9	2	0	2	1
DV3-0045	30	BB	E	15	BB2	58	0.42963	2024-05-24	2024-06-02	9	4	0	4	1
DV3-0046	30	BB	E	16	BB2	95	0.703704	2024-05-24	2024-06-02	9	2	0	2	1
DV3-0047	30	BB	A	22	BB6	58	0.42963	2024-05-24	2024-06-02	9	1	0	1	1
DV3-0048	30	BB	A	24	BB7	63	0.466667	2024-05-24	2024-06-02	9	2	1	1	1
DV3-0049	30	BB	A	26	BB7	47	0.348148	2024-05-24	2024-06-02	9	1	0	1	1
DV3-0050	30	AA	E	14	AA2	46	0.340741	2024-05-24	2024-06-03	10	1	0	1	1
DV3-0051	30	AA	E	15	AA2	62	0.459259	2024-05-24	2024-06-03	10	1	1	0	1
DV3-0052	30	AA	A	21	AA6	48	0.355556	2024-05-24	2024-06-03	10	1	0	1	1
DV3-0053	30	AA	A	22	AA6	46	0.340741	2024-05-24	2024-06-03	10	1	1	0	1
DV3-0054	30	AA	A	25	AA7	82	0.607407	2024-05-24	2024-06-03	10	1	0	1	1
DV3-0055	30	AA	A	26	AA7	121	0.896296	2024-05-24	2024-06-03	10	2	0	2	1
DV3-0056	30	BB	E	12	BB1	71	0.525926	2024-05-24	2024-06-03	10	1	0	1	1
DV3-0057	30	BB	E	16	BB2	96	0.711111	2024-05-24	2024-06-03	10	1	1	0	1
DV3-0058	30	BB	A	23	BB6	73	0.540741	2024-05-24	2024-06-03	10	1	1	0	1
DV3-0059	30	BB	A	25	BB7	50	0.37037	2024-05-24	2024-06-03	10	1	0	1	1
DV3-0060	30	BB	A	23	BB6	73	0.540741	2024-05-24	2024-06-04	11	1	0	1	1
DV3-0061	25	BB	E	11	BB1	74	0.548148	2024-05-24	2024-06-01	8	1	1	0	1
DV3-0062	25	AA	E	15	AA2	27	0.2	2024-05-24	2024-06-01	8	1	0	1	1
DV3-0063	25	BB	E	12	BB1	62	0.459259	2024-05-24	2024-06-01	8	1	1	0	1
DV3-0064	25	BB	E	14	BB2	56	0.414815	2024-05-24	2024-06-01	8	1	1	0	1
DV3-0065	25	BB	E	15	BB2	62	0.459259	2024-05-24	2024-06-01	8	2	2	0	1
DV3-0066	25	AA	E	14	AA2	45	0.333333	2024-05-24	2024-06-02	9	2	2	0	1
DV3-0067	25	AA	A	24	AA7	70	0.518519	2024-05-24	2024-06-02	9	1	1	0	1
DV3-0068	25	BB	E	11	BB1	74	0.548148	2024-05-24	2024-06-02	9	5	5	0	1
DV3-0069	25	BB	E	13	BB1	64	0.474074	2024-05-24	2024-06-02	9	12	11	1	2
DV3-0070	25	AA	E	11	AA1	66	0.488889	2024-05-24	2024-06-02	9	2	2	0	1
DV3-0071	25	AA	E	15	AA2	27	0.2	2024-05-24	2024-06-02	9	6	4	2	1
DV3-0072	25	AA	E	16	AA2	43	0.318519	2024-05-24	2024-06-02	9	1	1	0	1
DV3-0073	25	AA	A	21	AA6	43	0.318519	2024-05-24	2024-06-02	9	5	4	1	1
DV3-0074	25	AA	A	22	AA6	61	0.451852	2024-05-24	2024-06-02	9	2	2	0	1
DV3-0075	25	AA	A	23	AA6	77	0.57037	2024-05-24	2024-06-02	9	16	16	0	2
DV3-0076	25	AA	A	25	AA7	64	0.474074	2024-05-24	2024-06-02	9	7	7	0	1
DV3-0077	25	AA	A	26	AA7	82	0.607407	2024-05-24	2024-06-02	9	5	4	1	1
DV3-0078	25	BB	E	12	BB1	62	0.459259	2024-05-24	2024-06-02	9	9	6	3	1
DV3-0079	25	BB	E	14	BB2	56	0.414815	2024-05-24	2024-06-02	9	7	5	2	1
DV3-0080	25	BB	E	15	BB2	62	0.459259	2024-05-24	2024-06-02	9	9	9	0	1
DV3-0081	25	BB	E	16	BB2	60	0.444444	2024-05-24	2024-06-02	9	3	3	0	1
DV3-0082	25	BB	A	23	BB6	46	0.340741	2024-05-24	2024-06-02	9	2	1	1	1
DV3-0083	25	BB	A	24	BB7	40	0.296296	2024-05-24	2024-06-02	9	1	1	0	1
DV3-0084	25	BB	A	25	BB7	37	0.274074	2024-05-24	2024-06-02	9	1	1	0	1
DV3-0085	25	BB	A	26	BB7	57	0.422222	2024-05-24	2024-06-02	9	7	5	2	1
DV3-0086	25	AA	E	11	AA1	66	0.488889	2024-05-24	2024-06-03	10	3	1	2	1
DV3-0087	25	AA	E	13	AA1	55	0.407407	2024-05-24	2024-06-03	10	1	0	1	1
DV3-0088	25	AA	E	16	AA2	43	0.318519	2024-05-24	2024-06-03	10	2	1	1	1
DV3-0089	25	AA	A	21	AA6	43	0.318519	2024-05-24	2024-06-03	10	4	3	1	1
DV3-0090	25	AA	A	22	AA6	61	0.451852	2024-05-24	2024-06-03	10	5	3	2	1
DV3-0091	25	AA	A	23	AA6	77	0.57037	2024-05-24	2024-06-03	10	14	5	9	2
DV3-0092	25	AA	A	24	AA7	70	0.518519	2024-05-24	2024-06-03	10	1	1	0	1
DV3-0093	25	AA	A	25	AA7	64	0.474074	2024-05-24	2024-06-03	10	2	0	2	1
DV3-0094	25	AA	A	26	AA7	82	0.607407	2024-05-24	2024-06-03	10	3	0	3	1
DV3-0095	25	BB	E	11	BB1	74	0.548148	2024-05-24	2024-06-03	10	4	1	3	1
DV3-0096	25	BB	E	12	BB1	62	0.459259	2024-05-24	2024-06-03	10	8	3	5	1
DV3-0097	25	BB	E	13	BB1	64	0.474074	2024-05-24	2024-06-03	10	7	0	7	1
DV3-0098	25	BB	E	14	BB2	56	0.414815	2024-05-24	2024-06-03	10	4	2	2	1
DV3-0099	25	BB	E	15	BB2	62	0.459259	2024-05-24	2024-06-03	10	7	1	6	1
DV3-0100	25	BB	E	16	BB2	60	0.444444	2024-05-24	2024-06-03	10	8	4	4	1
DV3-0101	25	BB	A	22	BB6	80	0.592593	2024-05-24	2024-06-03	10	1	1	0	1
DV3-0102	25	BB	A	23	BB6	46	0.340741	2024-05-24	2024-06-03	10	2	0	2	1
DV3-0103	25	BB	A	24	BB7	40	0.296296	2024-05-24	2024-06-03	10	1	0	1	1
DV3-0104	25	BB	A	25	BB7	37	0.274074	2024-05-24	2024-06-03	10	4	1	3	1
DV3-0105	25	BB	A	26	BB7	57	0.422222	2024-05-24	2024-06-03	10	4	1	3	1
DV3-0106	25	AA	E	14	AA2	45	0.333333	2024-05-24	2024-06-04	11	4	3	1	1
DV3-0107	25	AA	E	15	AA2	27	0.2	2024-05-24	2024-06-04	11	1	1	0	1
DV3-0108	25	AA	E	16	AA2	43	0.318519	2024-05-24	2024-06-04	11	1	1	0	1
DV3-0109	25	AA	A	21	AA6	43	0.318519	2024-05-24	2024-06-04	11	3	0	3	1
DV3-0110	25	AA	A	22	AA6	61	0.451852	2024-05-24	2024-06-04	11	2	0	2	1
DV3-0111	25	AA	A	23	AA6	77	0.57037	2024-05-24	2024-06-04	11	5	1	4	1
DV3-0112	25	AA	A	24	AA7	70	0.518519	2024-05-24	2024-06-04	11	2	1	1	1
DV3-0113	25	AA	A	25	AA7	64	0.474074	2024-05-24	2024-06-04	11	5	1	4	1
DV3-0114	25	AA	A	26	AA7	82	0.607407	2024-05-24	2024-06-04	11	1	0	1	1
DV3-0115	25	BB	E	12	BB1	62	0.459259	2024-05-24	2024-06-04	11	1	0	1	1
DV3-0116	25	BB	E	13	BB1	64	0.474074	2024-05-24	2024-06-04	11	3	1	2	1
DV3-0117	25	BB	E	15	BB2	62	0.459259	2024-05-24	2024-06-04	11	2	0	2	1
DV3-0118	25	BB	E	16	BB2	60	0.444444	2024-05-24	2024-06-04	11	2	1	1	1
DV3-0119	25	BB	A	21	BB6	41	0.303704	2024-05-24	2024-06-04	11	2	2	0	1
DV3-0120	25	BB	A	25	BB7	37	0.274074	2024-05-24	2024-06-04	11	3	0	3	1
DV3-0121	25	BB	A	26	BB7	57	0.422222	2024-05-24	2024-06-04	11	2	0	2	1
DV3-0122	25	AA	E	13	AA1	55	0.407407	2024-05-24	2024-06-05	12	1	0	1	1
DV3-0123	25	AA	E	16	AA2	43	0.318519	2024-05-24	2024-06-05	12	1	0	1	1
DV3-0124	25	AA	A	22	AA6	61	0.451852	2024-05-24	2024-06-05	12	1	0	1	1
DV3-0125	25	AA	A	23	AA6	77	0.57037	2024-05-24	2024-06-05	12	1	0	1	1
DV3-0126	25	AA	A	25	AA7	64	0.474074	2024-05-24	2024-06-05	12	1	0	1	1
DV3-0127	25	BB	E	11	BB1	74	0.548148	2024-05-24	2024-06-05	12	1	0	1	1
DV3-0128	25	BB	E	14	BB2	56	0.414815	2024-05-24	2024-06-05	12	1	0	1	1
DV3-0129	25	BB	E	15	BB2	62	0.459259	2024-05-24	2024-06-05	12	1	0	1	1
DV3-0130	25	BB	E	16	BB2	60	0.444444	2024-05-24	2024-06-05	12	1	0	1	1
DV3-0131	25	BB	A	23	BB6	46	0.340741	2024-05-24	2024-06-05	12	1	1	0	1
DV3-0132	25	BB	A	24	BB7	40	0.296296	2024-05-24	2024-06-05	12	1	0	1	1
DV3-0133	25	BB	A	26	BB7	57	0.422222	2024-05-24	2024-06-05	12	1	0	1	1
DV3-0134	25	AA	E	14	AA2	45	0.333333	2024-05-24	2024-06-06	13	1	0	1	1
DV3-0135	25	AA	E	15	AA2	27	0.2	2024-05-24	2024-06-06	13	1	0	1	1
DV3-0136	25	AA	A	25	AA7	64	0.474074	2024-05-24	2024-06-06	13	3	0	3	1
DV3-0137	25	BB	E	11	BB1	74	0.548148	2024-05-24	2024-06-06	13	1	0	1	1
DV3-0138	25	AA	A	22	AA6	61	0.451852	2024-05-24	2024-06-07	14	1	0	1	1
DV3-0139	20	AA	E	15			0	2024-05-24	2024-06-07	14	1	1	0	1
DV3-0140	20	AA	A	22			0	2024-05-24	2024-06-07	14	4	4	0	1
DV3-0141	20	AA	A	23			0	2024-05-24	2024-06-07	14	2	2	0	1
DV3-0142	20	AA	A	24			0	2024-05-24	2024-06-07	14	1	1	0	1
DV3-0143	20	AA	A	25			0	2024-05-24	2024-06-07	14	2	2	0	1
DV3-0144	20	AA	A	26			0	2024-05-24	2024-06-07	14	3	3	0	1
DV3-0145	20	BB	E	16			0	2024-05-24	2024-06-07	14	1	1	0	1
DV3-0146	20	BB	A	26			0	2024-05-24	2024-06-07	14	1	1	0	1
DV3-0147	20	AA	E	11			0	2024-05-24	2024-06-07	14	2	2	0	1
DV3-0148	20	AA	E	12			0	2024-05-24	2024-06-07	14	3	3	0	1
DV3-0149	20	AA	E	15			0	2024-05-24	2024-06-07	14	12	11	1	2
DV3-0150	20	AA	E	16			0	2024-05-24	2024-06-07	14	6	6	0	1
DV3-0151	20	AA	A	21			0	2024-05-24	2024-06-07	14	7	5	2	1
DV3-0152	20	AA	A	22			0	2024-05-24	2024-06-07	14	6	4	2	1
DV3-0153	20	AA	A	23			0	2024-05-24	2024-06-07	14	6	6	0	1
DV3-0154	20	AA	A	24			0	2024-05-24	2024-06-07	14	7	6	1	1
DV3-0155	20	AA	A	25			0	2024-05-24	2024-06-07	14	9	8	1	1
DV3-0156	20	AA	A	26			0	2024-05-24	2024-06-07	14	17	12	5	2
DV3-0157	20	BB	E	11			0	2024-05-24	2024-06-07	14	13	11	2	2
DV3-0158	20	BB	E	12			0	2024-05-24	2024-06-07	14	5	4	1	1
DV3-0159	20	BB	E	13			0	2024-05-24	2024-06-07	14	7	5	2	1
DV3-0160	20	BB	E	14			0	2024-05-24	2024-06-07	14	4	4	0	1
DV3-0161	20	BB	E	15			0	2024-05-24	2024-06-07	14	12	10	2	2
DV3-0162	20	BB	E	16			0	2024-05-24	2024-06-07	14	8	8	0	1
DV3-0163	20	BB	A	21			0	2024-05-24	2024-06-07	14	1	1	0	1
DV3-0164	20	BB	A	22			0	2024-05-24	2024-06-07	14	2	2	0	1
DV3-0165	20	BB	A	23			0	2024-05-24	2024-06-07	14	5	4	1	1
DV3-0166	20	BB	A	24			0	2024-05-24	2024-06-07	14	2	2	0	1
DV3-0167	20	BB	A	25			0	2024-05-24	2024-06-07	14	2	2	0	1
DV3-0168	20	BB	A	26			0	2024-05-24	2024-06-07	14	5	5	0	1
DV3-0169	20	AA	E	11			0	2024-05-24	2024-06-08	15	2	0	2	1
DV3-0170	20	AA	E	14			0	2024-05-24	2024-06-08	15	2	1	1	1
DV3-0171	20	AA	E	16			0	2024-05-24	2024-06-08	15	2	0	2	1
DV3-0172	20	AA	A	21			0	2024-05-24	2024-06-08	15	8	6	2	1
DV3-0173	20	AA	A	22			0	2024-05-24	2024-06-08	15	4	1	3	1
DV3-0174	20	AA	A	23			0	2024-05-24	2024-06-08	15	3	0	3	1
DV3-0175	20	AA	A	24			0	2024-05-24	2024-06-08	15	8	6	2	1
DV3-0176	20	AA	A	25			0	2024-05-24	2024-06-08	15	6	2	4	1
DV3-0177	20	AA	A	26			0	2024-05-24	2024-06-08	15	10	4	6	1
DV3-0178	20	BB	E	11			0	2024-05-24	2024-06-08	15	6	3	3	1
DV3-0179	20	BB	E	12			0	2024-05-24	2024-06-08	15	3	2	1	1
DV3-0180	20	BB	E	13			0	2024-05-24	2024-06-08	15	4	2	2	1
DV3-0181	20	BB	E	14			0	2024-05-24	2024-06-08	15	3	2	1	1
DV3-0182	20	BB	E	15			0	2024-05-24	2024-06-08	15	3	1	2	1
DV3-0183	20	BB	E	16			0	2024-05-24	2024-06-08	15	6	1	5	1
DV3-0184	20	BB	A	23			0	2024-05-24	2024-06-08	15	6	3	3	1
DV3-0185	20	BB	A	24			0	2024-05-24	2024-06-08	15	2	1	1	1
DV3-0186	20	BB	A	25			0	2024-05-24	2024-06-08	15	3	3	0	1
DV3-0187	20	BB	A	26			0	2024-05-24	2024-06-08	15	3	2	1	1
DV3-0188	20	AA	E	12			0	2024-05-24	2024-06-08	15	0	0	0	1
DV3-0189	20	AA	E	15			0	2024-05-24	2024-06-08	15	0	0	0	1
DV3-0190	20	BB	A	21			0	2024-05-24	2024-06-08	15	0	0	0	1
DV3-0191	20	BB	A	22			0	2024-05-24	2024-06-08	15	0	0	0	1
DV3-0192	20	AA	E	11			0	2024-05-24	2024-06-09	16	1	1	0	1
DV3-0193	20	AA	E	12			0	2024-05-24	2024-06-09	16	3	0	3	1
DV3-0194	20	AA	E	14			0	2024-05-24	2024-06-09	16	4	2	2	1
DV3-0195	20	AA	E	15			0	2024-05-24	2024-06-09	16	6	0	6	1
DV3-0196	20	AA	A	21			0	2024-05-24	2024-06-09	16	6	0	6	1
DV3-0197	20	AA	A	22			0	2024-05-24	2024-06-09	16	3	0	3	1
DV3-0198	20	AA	A	23			0	2024-05-24	2024-06-09	16	3	0	3	1
DV3-0199	20	AA	A	24			0	2024-05-24	2024-06-09	16	17	2	15	2
DV3-0200	20	AA	A	25			0	2024-05-24	2024-06-09	16	13	3	10	2
DV3-0201	20	AA	A	26			0	2024-05-24	2024-06-09	16	7	1	6	1
DV3-0202	20	BB	E	11			0	2024-05-24	2024-06-09	16	3	0	3	1
DV3-0203	20	BB	E	12			0	2024-05-24	2024-06-09	16	3	1	2	1
DV3-0204	20	BB	E	13			0	2024-05-24	2024-06-09	16	2	0	2	1
DV3-0205	20	BB	E	14			0	2024-05-24	2024-06-09	16	6	2	4	1
DV3-0206	20	BB	E	15			0	2024-05-24	2024-06-09	16	4	0	4	1
DV3-0207	20	BB	E	16			0	2024-05-24	2024-06-09	16	5	2	3	1
DV3-0208	20	BB	A	21			0	2024-05-24	2024-06-09	16	3	0	3	1
DV3-0209	20	BB	A	22			0	2024-05-24	2024-06-09	16	1	0	1	1
DV3-0210	20	BB	A	23			0	2024-05-24	2024-06-09	16	6	0	6	1
DV3-0211	20	BB	A	24			0	2024-05-24	2024-06-09	16	1	0	1	1
DV3-0212	20	BB	A	25			0	2024-05-24	2024-06-09	16	3	0	3	1
DV3-0213	20	BB	A	26			0	2024-05-24	2024-06-09	16	3	0	3	1
DV3-0214	20	AA	E	15			0	2024-05-24	2024-06-10	17	4	0	4	1
DV3-0215	20	AA	E	16			0	2024-05-24	2024-06-10	17	4	0	4	1
DV3-0216	20	AA	A	21			0	2024-05-24	2024-06-10	17	1	0	1	1
DV3-0217	20	AA	A	22			0	2024-05-24	2024-06-10	17	2	0	2	1
DV3-0218	20	AA	A	23			0	2024-05-24	2024-06-10	17	1	0	1	1
DV3-0219	20	AA	A	24			0	2024-05-24	2024-06-10	17	4	0	4	1
DV3-0220	20	AA	A	25			0	2024-05-24	2024-06-10	17	4	0	4	1
DV3-0221	20	BB	E	11			0	2024-05-24	2024-06-10	17	4	0	4	1
DV3-0222	20	BB	E	12			0	2024-05-24	2024-06-10	17	1	0	1	1
DV3-0223	20	BB	E	14			0	2024-05-24	2024-06-10	17	4	1	3	1
DV3-0224	20	BB	E	15			0	2024-05-24	2024-06-10	17	4	0	4	1
DV3-0225	20	BB	A	21			0	2024-05-24	2024-06-10	17	1	0	1	1
DV3-0226	20	BB	A	23			0	2024-05-24	2024-06-10	17	1	0	1	1
DV3-0227	20	BB	A	24			0	2024-05-24	2024-06-10	17	1	0	1	1
DV3-0228	20	BB	A	25			0	2024-05-24	2024-06-10	17	2	0	2	1
DV3-0229	20	BB	A	26			0	2024-05-24	2024-06-10	17	2	0	2	1
DV3-0230	20	AA	A	24			0	2024-05-24	2024-06-11	18	2	1	1	1
DV3-0231	20	AA	A	25			0	2024-05-24	2024-06-11	18	1	0	1	1
DV3-0232	20	BB	E	14			0	2024-05-24	2024-06-11	18	2	0	2	1
DV3-0233	20	BB	E	15			0	2024-05-24	2024-06-11	18	1	0	1	1
DV3-0234	20	BB	A	26			0	2024-05-24	2024-06-11	18	1	0	1	1
DV3-0235	20	AA	A	21			0	2024-05-24	2024-06-12	19	1	0	1	1
DV3-0236	20	BB	A	25			0	2024-05-24	2024-06-12	19	2	0	2	1
DV3-0237	20	BB	A	25			0	2024-05-24	2024-06-13	20	1	1	0	1
DV3-0238	15	AA	A	25			0	2024-05-24	2024-06-17	24	2	2	0	1
DV3-0239	15	AA	E	16			0	2024-05-24	2024-06-17	24	1	1	0	1
DV3-0240	15	BB	E	12			0	2024-05-24	2024-06-18	25	1	1	0	1
DV3-0241	15	BB	E	15			0	2024-05-24	2024-06-18	25	2	2	0	1
DV3-0242	15	BB	E	16			0	2024-05-24	2024-06-18	25	1	1	0	1
DV3-0243	15	AA	E	16			0	2024-05-24	2024-06-18	25	2	2	0	1
DV3-0244	15	AA	A	25			0	2024-05-24	2024-06-18	25	6	6	0	1
DV3-0245	15	BB	A	25			0	2024-05-24	2024-06-18	25	1	1	0	1
DV3-0246	15	AA	E	16			0	2024-05-24	2024-06-19	26	4	4	0	1
DV3-0247	15	BB	E	12			0	2024-05-24	2024-06-19	26	9	4	5	2
DV3-0248	15	BB	A	24			0	2024-05-24	2024-06-19	26	2	2	0	1
DV3-0249	15	BB	A	26			0	2024-05-24	2024-06-19	26	1	1	0	1
DV3-0250	15	BB	E	13			0	2024-05-24	2024-06-19	26	8	4	4	2
DV3-0251	15	AA	E	14			0	2024-05-24	2024-06-19	26	8	7	1	2
DV3-0252	15	AA	A	25			0	2024-05-24	2024-06-19	26	7	4	3	2
DV3-0253	15	AA	A	24			0	2024-05-24	2024-06-19	26	14	13	1	3
DV3-0254	15	AA	A	26			0	2024-05-24	2024-06-19	26	2	2	0	1
DV3-0255	15	BB	A	25			0	2024-05-24	2024-06-19	26	1	1	0	1
DV3-0256	15	BB	E	11			0	2024-05-24	2024-06-19	26	1	0	1	1
DV3-0257	15	BB	E	16			0	2024-05-24	2024-06-19	26	1	0	1	1
DV3-0258	15	BB	E	14			0	2024-05-24	2024-06-19	26	1	1	0	1
DV3-0259	15	AA	E	15			0	2024-05-24	2024-06-19	26	2	2	0	1
DV3-0260	15	AA	A	23			0	2024-05-24	2024-06-19	26	4	4	0	1
DV3-0261	15	AA	A	22			0	2024-05-24	2024-06-19	26	5	5	0	1
DV3-0262	15	AA	E	11			0	2024-05-24	2024-06-20	27	1	1	0	1
DV3-0263	15	BB	A	23			0	2024-05-24	2024-06-20	27	1	0	1	1
DV3-0264	15	AA	E	14			0	2024-05-24	2024-06-20	27	3	3	0	1
DV3-0265	15	AA	E	15			0	2024-05-24	2024-06-20	27	4	3	1	1
DV3-0266	15	BB	A	25			0	2024-05-24	2024-06-20	27	3	3	0	1
DV3-0267	15	AA	A	21			0	2024-05-24	2024-06-20	27	1	1	0	1
DV3-0268	15	AA	E	13			0	2024-05-24	2024-06-20	27	1	1	0	1
DV3-0269	15	AA	A	24			0	2024-05-24	2024-06-20	27	12	10	2	2
DV3-0270	15	AA	A	23			0	2024-05-24	2024-06-20	27	3	2	1	1
DV3-0271	15	AA	A	26			0	2024-05-24	2024-06-20	27	6	5	1	1
DV3-0272	15	BB	E	14			0	2024-05-24	2024-06-20	27	2	2	0	1
DV3-0273	15	BB	E	13			0	2024-05-24	2024-06-20	27	6	6	0	1
DV3-0274	15	BB	A	26			0	2024-05-24	2024-06-20	27	4	3	1	1
DV3-0275	15	AA	A	22			0	2024-05-24	2024-06-20	27	6	6	0	1
DV3-0276	15	BB	E	12			0	2024-05-24	2024-06-20	27	7	4	3	1
DV3-0277	15	AA	A	25			0	2024-05-24	2024-06-20	27	2	0	2	1
DV3-0278	15	AA	E	16			0	2024-05-24	2024-06-20	27	1	1	0	1
DV3-0279	15	AA	E	12			0	2024-05-24	2024-06-20	27	2	1	1	1
DV3-0280	15	AA	E	12			0	2024-05-24	2024-06-21	28	1	1	0	1
DV3-0281	15	AA	E	13			0	2024-05-24	2024-06-21	28	1	1	0	1
DV3-0282	15	AA	E	14			0	2024-05-24	2024-06-21	28	3	1	2	1
DV3-0283	15	AA	E	15			0	2024-05-24	2024-06-21	28	3	1	2	1
DV3-0284	15	AA	E	16			0	2024-05-24	2024-06-21	28	3	3	0	1
DV3-0285	15	AA	A	21			0	2024-05-24	2024-06-21	28	2	1	1	1
DV3-0286	15	AA	A	22			0	2024-05-24	2024-06-21	28	4	0	4	1
DV3-0287	15	AA	A	23			0	2024-05-24	2024-06-21	28	5	2	3	1
DV3-0288	15	AA	A	24			0	2024-05-24	2024-06-21	28	9	2	7	1
DV3-0289	15	AA	A	25			0	2024-05-24	2024-06-21	28	4	0	4	1
DV3-0290	15	AA	A	26			0	2024-05-24	2024-06-21	28	2	0	2	1
DV3-0291	15	BB	E	11			0	2024-05-24	2024-06-21	28	1	1	0	1
DV3-0292	15	BB	E	12			0	2024-05-24	2024-06-21	28	2	0	2	1
DV3-0293	15	BB	E	13			0	2024-05-24	2024-06-21	28	8	4	4	1
DV3-0294	15	BB	E	14			0	2024-05-24	2024-06-21	28	5	4	1	1
DV3-0295	15	BB	E	15			0	2024-05-24	2024-06-21	28	2	1	1	1
DV3-0296	15	BB	E	16			0	2024-05-24	2024-06-21	28	5	2	3	1
DV3-0297	15	BB	A	22			0	2024-05-24	2024-06-21	28	1	1	0	1
DV3-0298	15	BB	A	24			0	2024-05-24	2024-06-21	28	2	0	2	1
DV3-0299	15	BB	A	25			0	2024-05-24	2024-06-21	28	1	1	0	1
DV3-0300	15	BB	A	26			0	2024-05-24	2024-06-21	28	2	1	1	1
DV3-0301	15	AA	E	12			0	2024-05-24	2024-06-22	29	1	0	1	1
DV3-0302	15	AA	E	14			0	2024-05-24	2024-06-22	29	5	0	5	1
DV3-0303	15	AA	A	21			0	2024-05-24	2024-06-22	29	1	0	1	1
DV3-0304	15	AA	A	22			0	2024-05-24	2024-06-22	29	1	0	1	1
DV3-0305	15	AA	A	23			0	2024-05-24	2024-06-22	29	4	0	4	1
DV3-0306	15	AA	A	24			0	2024-05-24	2024-06-22	29	8	1	7	1
DV3-0307	15	AA	A	25			0	2024-05-24	2024-06-22	29	1	0	1	1
DV3-0308	15	AA	A	26			0	2024-05-24	2024-06-22	29	2	0	2	1
DV3-0309	15	BB	E	11			0	2024-05-24	2024-06-22	29	1	0	1	1
DV3-0310	15	BB	E	12			0	2024-05-24	2024-06-22	29	1	0	1	1
DV3-0311	15	BB	E	13			0	2024-05-24	2024-06-22	29	4	2	2	1
DV3-0312	15	BB	E	15			0	2024-05-24	2024-06-22	29	1	1	0	1
DV3-0313	15	BB	A	25			0	2024-05-24	2024-06-22	29	2	0	2	1
DV3-0314	15	BB	A	26			0	2024-05-24	2024-06-22	29	2	1	1	1
DV3-0315	15	AA	E	13			0	2024-05-24	2024-06-23	30	1	1	0	1
DV3-0316	15	AA	E	14			0	2024-05-24	2024-06-23	30	3	1	2	1
DV3-0317	15	AA	E	15			0	2024-05-24	2024-06-23	30	1	0	1	1
DV3-0318	15	AA	A	21			0	2024-05-24	2024-06-23	30	5	1	4	1
DV3-0319	15	AA	A	23			0	2024-05-24	2024-06-23	30	3	2	1	1
DV3-0320	15	AA	A	24			0	2024-05-24	2024-06-23	30	10	1	9	2
DV3-0321	15	AA	A	26			0	2024-05-24	2024-06-23	30	2	0	2	1
DV3-0322	15	BB	E	11			0	2024-05-24	2024-06-23	30	1	0	1	1
DV3-0323	15	BB	E	13			0	2024-05-24	2024-06-23	30	5	2	3	1
DV3-0324	15	BB	E	14			0	2024-05-24	2024-06-23	30	1	0	1	1
DV3-0325	15	BB	E	15			0	2024-05-24	2024-06-23	30	2	0	2	1
DV3-0326	15	BB	A	25			0	2024-05-24	2024-06-23	30	1	0	1	1
DV3-0327	15	BB	A	26			0	2024-05-24	2024-06-23	30	1	0	1	1
DV3-0328	15	AA	E	13			0	2024-05-24	2024-06-24	31	2	1	1	1
DV3-0329	15	AA	E	14			0	2024-05-24	2024-06-24	31	8	0	8	1
DV3-0330	15	AA	E	15			0	2024-05-24	2024-06-24	31	1	0	1	1
DV3-0331	15	AA	A	21			0	2024-05-24	2024-06-24	31	3	0	3	1
DV3-0332	15	AA	A	22			0	2024-05-24	2024-06-24	31	1	0	1	1
DV3-0333	15	AA	A	23			0	2024-05-24	2024-06-24	31	1	0	1	1
DV3-0334	15	AA	A	24			0	2024-05-24	2024-06-24	31	3	0	3	1
DV3-0335	15	AA	A	26			0	2024-05-24	2024-06-24	31	4	1	3	1
DV3-0336	15	BB	E	14			0	2024-05-24	2024-06-24	31	2	0	2	1
DV3-0337	15	BB	E	16			0	2024-05-24	2024-06-24	31	1	0	1	1
DV3-0338	15	BB	A	22			0	2024-05-24	2024-06-24	31	1	1	0	1
DV3-0339	15	BB	A	26			0	2024-05-24	2024-06-24	31	2	1	1	1
DV3-0340	15	AA	E	14			0	2024-05-24	2024-06-25	32	4	0	4	1
DV3-0341	15	AA	A	24			0	2024-05-24	2024-06-25	32	4	0	4	1
DV3-0342	15	AA	A	26			0	2024-05-24	2024-06-25	32	2	0	2	1
DV3-0343	15	BB	E	14			0	2024-05-24	2024-06-25	32	2	0	2	1
DV3-0344	15	BB	A	26			0	2024-05-24	2024-06-25	32	1	1	0	1
DV3-0345	15	AA	E	13			0	2024-05-24	2024-06-26	33	1	0	1	1
DV3-0346	15	AA	E	14			0	2024-05-24	2024-06-26	33	1	0	1	1
DV3-0347	15	AA	A	26			0	2024-05-24	2024-06-26	33	1	0	1	1
DV3-0348	15	AA	E	14			0	2024-05-24	2024-06-27	34	1	0	1	1
DV3-0349	15	BB	E	13			0	2024-05-24	2024-06-27	34	1	0	1	1
DV3-0350	15	BB	A	26			0	2024-05-24	2024-06-27	34	1	0	1	1
DV3-0351	15	AA	A	21			0	2024-05-24	2024-06-28	35	1	0	1	1
DV3-0352	15	BB	A	21			0	2024-05-24	2024-06-29	36	1	0	1	1

### Sheet: Results_10degres
id	temperature	genotype	continent	replicate	lineage	nb_eggs	density	egg_date	date	dev_time	nb_adults	nb_females	nb_males	nb_tubes
DV3-0353	10	BB	A	26	BB7	50		2024-05-24	2024-08-05	73	1	1	0	1
DV3-0354	10	BB	A	26	BB7	50		2024-05-24	2024-08-19	87	1	1	0	1
DV3-0355	10	BB	E	13	BB1	79		2024-05-24	2024-08-22	90	1	1	0	1
DV3-0356	10	BB	E	13	BB1	79		2024-05-24	2024-08-30	98	1	1	0	1
										87
										10.4243
	Ratio émergées
AA11	0
AA12	0
AA13	0
AA14	0
AA15	0
AA16	0
AA21	0
AA22	0
AA23	0
AA24	0
AA25	0
AA26	0
BB11	0
BB12	0
BB13	0.0253165
BB14	0
BB15	0
BB16	0
BB21	0
BB22	0
BB23	0
BB24	0
BB25	0
BB26	0.04

### Sheet: Initial_egg_number
ID	genotype	replicate	temperature	continent	oeufs
AA_11_30	AA	11	30	Europe	48
AA_12_30	AA	12	30	Europe	42
AA_13_30	AA	13	30	Europe	63
AA_14_30	AA	14	30	Europe	46
AA_15_30	AA	15	30	Europe	62
AA_16_30	AA	16	30	Europe	116
AA_21_30	AA	21	30	America	48
AA_22_30	AA	22	30	America	46
AA_23_30	AA	23	30	America	54
AA_24_30	AA	24	30	America	74
AA_25_30	AA	25	30	America	82
AA_26_30	AA	26	30	America	121
BB_11_30	BB	11	30	Europe	61
BB_12_30	BB	12	30	Europe	71
BB_13_30	BB	13	30	Europe	74
BB_14_30	BB	14	30	Europe	56
BB_15_30	BB	15	30	Europe	58
BB_16_30	BB	16	30	Europe	95
BB_21_30	BB	21	30	America	46
BB_22_30	BB	22	30	America	58
BB_23_30	BB	23	30	America	73
BB_24_30	BB	24	30	America	63
BB_25_30	BB	25	30	America	50
BB_26_30	BB	26	30	America	47
AA_11_25	AA	11	25	Europe	66
AA_12_25	AA	12	25	Europe	46
AA_13_25	AA	13	25	Europe	55
AA_14_25	AA	14	25	Europe	45
AA_15_25	AA	15	25	Europe	27
AA_16_25	AA	16	25	Europe	43
AA_21_25	AA	21	25	America	43
AA_22_25	AA	22	25	America	61
AA_23_25	AA	23	25	America	77
AA_24_25	AA	24	25	America	70
AA_25_25	AA	25	25	America	64
AA_26_25	AA	26	25	America	82
BB_11_25	BB	11	25	Europe	74
BB_12_25	BB	12	25	Europe	62
BB_13_25	BB	13	25	Europe	64
BB_14_25	BB	14	25	Europe	56
BB_15_25	BB	15	25	Europe	62
BB_16_25	BB	16	25	Europe	60
BB_21_25	BB	21	25	America	41
BB_22_25	BB	22	25	America	80
BB_23_25	BB	23	25	America	46
BB_24_25	BB	24	25	America	40
BB_25_25	BB	25	25	America	37
BB_26_25	BB	26	25	America	57
AA_11_20	AA	11	20	Europe	48
AA_12_20	AA	12	20	Europe	74
AA_13_20	AA	13	20	Europe	73
AA_14_20	AA	14	20	Europe	39
AA_15_20	AA	15	20	Europe	49
AA_16_20	AA	16	20	Europe	50
AA_21_20	AA	21	20	America	71
AA_22_20	AA	22	20	America	94
AA_23_20	AA	23	20	America	61
AA_24_20	AA	24	20	America	85
AA_25_20	AA	25	20	America	84
AA_26_20	AA	26	20	America	93
BB_11_20	BB	11	20	Europe	47
BB_12_20	BB	12	20	Europe	53
BB_13_20	BB	13	20	Europe	48
BB_14_20	BB	14	20	Europe	67
BB_15_20	BB	15	20	Europe	76
BB_16_20	BB	16	20	Europe	60
BB_21_20	BB	21	20	America	42
BB_22_20	BB	22	20	America	52
BB_23_20	BB	23	20	America	53
BB_24_20	BB	24	20	America	37
BB_25_20	BB	25	20	America	54
BB_26_20	BB	26	20	America	68
AA_11_15	AA	11	15	Europe	63
AA_12_15	AA	12	15	Europe	50
AA_13_15	AA	13	15	Europe	51
AA_14_15	AA	14	15	Europe	76
AA_15_15	AA	15	15	Europe	47
AA_16_15	AA	16	15	Europe	77
AA_21_15	AA	21	15	America	63
AA_22_15	AA	22	15	America	50
AA_23_15	AA	23	15	America	76
AA_24_15	AA	24	15	America	107
AA_25_15	AA	25	15	America	79
AA_26_15	AA	26	15	America	86
BB_11_15	BB	11	15	Europe	105
BB_12_15	BB	12	15	Europe	93
BB_13_15	BB	13	15	Europe	100
BB_14_15	BB	14	15	Europe	58
BB_15_15	BB	15	15	Europe	60
BB_16_15	BB	16	15	Europe	75
BB_21_15	BB	21	15	America	41
BB_22_15	BB	22	15	America	56
BB_23_15	BB	23	15	America	36
BB_24_15	BB	24	15	America	40
BB_25_15	BB	25	15	America
BB_26_15	BB	26	15	America	69
