## Supplementary material for "Parallel clines of chromosomal inversion frequencies in seaweed flies are associated with thermal variation": Data Fecundity

Date_Resultats	ID_couple	Genotype	Replica	Continent	ID_femelle	ID_male	Date_femelle	Date_male	Date_accouplement	Temperature_degres	Photo	Nb_oeufs
22_04	C_384	BB	2	Amerique	384	358	19_04	21_04	21_04	20	oui	182
22_04	C_349	BB	2	Amerique	349	377	19_04	20_04	21_04	20	oui	120
22_04	C_347	BB	2	Amerique	347	338	19_04	21_04	21_04	10	non	0
22_04	C_348	BB	2	Amerique	348	341	19_04	21_04	21_04	10	non	0
23_04	C_384	BB	2	Amerique	384	358	19_04	21_04	21_04	20	non	0
23_04	C_349	BB	2	Amerique	349	377	19_04	20_04	21_04	20	non	0
23_04	C_347	BB	2	Amerique	347	338	19_04	21_04	21_04	10	non	0
23_04	C_348	BB	2	Amerique	348	341	19_04	21_04	21_04	10	non	0
23_04	C_010	AA	1	Europe	10	17	20_04	21_04	22_04	30	oui	98
23_04	C_015	AA	1	Europe	15	13	20_04	21_04	22_04	20	oui	107
23_04	C_022	AA	1	Europe	22	47	20_04	21_04	22_04	10	non	0
23_04	C_251	BB	2	Europe	251	261	20_04	21_04	22_04	20	non	0
23_04	C_275	BB	2	Europe	275	246	20_04	22_04	22_04	10	non	0
23_04	C_312	BB	1	Amerique	312	295	20_04	21_04	22_04	20	oui	185
23_04	C_375	BB	2	Amerique	375	360	20_04	21_04	22_04	20	oui	156
23_04	C_354	BB	2	Amerique	354	337	20_04	22_04	22_04	10	non	0
23_04	C_355	BB	2	Amerique	355	343	20_04	22_04	22_04	30	oui	178
23_04	C_376	BB	2	Amerique	376	339	20_04	22_04	22_04	30	oui	94
24_04	C_384	BB	2	Amerique	384	358	19_04	21_04	21_04	20	oui	145
24_04	C_349	BB	2	Amerique	349	377	19_04	20_04	21_04	20	oui	127
24_04	C_347	BB	2	Amerique	347	338	19_04	21_04	21_04	10	non	0
24_04	C_348	BB	2	Amerique	348	341	19_04	21_04	21_04	10	non	0
24_04	C_010	AA	1	Europe	10	17	20_04	21_04	22_04	30	oui	6
24_04	C_015	AA	1	Europe	15	13	20_04	21_04	22_04	20	non	0
24_04	C_022	AA	1	Europe	22	47	20_04	21_04	22_04	10	non	0
24_04	C_251	BB	2	Europe	251	261	20_04	21_04	22_04	20	non	0
24_04	C_275	BB	2	Europe	275	246	20_04	22_04	22_04	10	non	0
24_04	C_312	BB	1	Amerique	312	295	20_04	21_04	22_04	20	non	0
24_04	C_375	BB	2	Amerique	375	360	20_04	21_04	22_04	20	non	0
24_04	C_354	BB	2	Amerique	354	337	20_04	22_04	22_04	10	non	0
24_04	C_355	BB	2	Amerique	355	343	20_04	22_04	22_04	30	oui	106
24_04	C_376	BB	2	Amerique	376	339	20_04	22_04	22_04	30	oui	13
24_04	C_001	AA	1	Europe	1	9	21_04	22_04	23_04	30	non	0
24_04	C_002	AA	1	Europe	2	3	21_04	22_04	23_04	20	oui	114
24_04	C_004	AA	1	Europe	4	12	21_04	22_04	23_04	10	non	0
24_04	C_005	AA	1	Europe	5	6	21_04	22_04	23_04	10	non	0
24_04	C_052	AA	2	Europe	52	69	21_04	22_04	23_04	30	oui	40
24_04	C_053	AA	2	Europe	53	83	21_04	23_04	23_04	20	oui	64
24_04	C_054	AA	2	Europe	54	84	21_04	23_04	23_04	20	oui	135
24_04	C_055	AA	2	Europe	55	75	21_04	23_04	23_04	20	oui	97
24_04	C_056	AA	2	Europe	56	63	21_04	22_04	23_04	10	non	0
24_04	C_058	AA	2	Europe	58	92	21_04	23_04	23_04	10	non	0
24_04	C_059	AA	2	Europe	59	70	21_04	22_04	23_04	10	non	0
24_04	C_103	AA	1	Amerique	103	116	21_04	22_04	23_04	30	oui	56
24_04	C_105	AA	1	Amerique	105	144	21_04	23_04	23_04	30	oui	48
24_04	C_107	AA	1	Amerique	107	170	21_04	22_04	23_04	30	non	0
24_04	C_108	AA	1	Amerique	108	143	21_04	22_04	23_04	20	oui	96
24_04	C_109	AA	1	Amerique	109	142	21_04	23_04	23_04	20	non	0
24_04	C_111	AA	1	Amerique	111	163	21_04	22_04	23_04	20	oui	96
24_04	C_097	AA	1	Amerique	97	114	21_04	22_04	23_04	10	non	0
24_04	C_101	AA	1	Amerique	101	139	21_04	23_04	23_04	10	non	0
24_04	C_112	AA	1	Amerique	112	164	21_04	22_04	23_04	10	non	0
24_04	C_150	AA	2	Amerique	150	155	21_04	22_04	23_04	30	oui	32
24_04	C_153	AA	2	Amerique	153	171	21_04	23_04	23_04	30	oui	137
24_04	C_154	AA	2	Amerique	154	180	21_04	22_04	23_04	20	oui	98
24_04	C_157	AA	2	Amerique	157	188	21_04	23_04	23_04	20	oui	142
24_04	C_160	AA	2	Amerique	160	183	21_04	22_04	23_04	10	non	0
24_04	C_162	AA	2	Amerique	162	192	21_04	23_04	23_04	10	non	0
24_04	C_194	BB	1	Europe	194	228	21_04	23_04	23_04	30	non	0
24_04	C_195	BB	1	Europe	195	225	21_04	23_04	23_04	30	oui	144
24_04	C_196	BB	1	Europe	196	22	21_04	23_04	23_04	30	oui	103
24_04	C_197	BB	1	Europe	197	233	21_04	22_04	23_04	20	oui	122
24_04	C_198	BB	1	Europe	198	239	21_04	23_04	23_04	20	oui	152
24_04	C_200	BB	1	Europe	200	237	21_04	23_04	23_04	20	non	0
24_04	C_201	BB	1	Europe	201	216	21_04	22_04	23_04	10	non	0
24_04	C_204	BB	1	Europe	204	232	21_04	23_04	23_04	10	non	0
24_04	C_205	BB	1	Europe	205	238	21_04	23_04	23_04	10	non	0
24_04	C_245	BB	2	Amerique	245	242	21_04	22_04	23_04	30	oui	116
24_04	C_262	BB	2	Amerique	262	256	21_04	23_04	23_04	20	non	0
24_04	C_274	BB	2	Amerique	274	163	21_04	22_04	23_04	10	non	0
24_04	C_290	BB	1	Amerique	290	309	21_04	22_04	23_04	30	non	0
24_04	C_291	BB	1	Amerique	291	317	21_04	22_04	23_04	30	non	0
24_04	C_292	BB	1	Amerique	292	336	21_04	22_04	23_04	30	oui	86
24_04	C_293	BB	1	Amerique	293	324	21_04	22_04	23_04	20	oui	174
24_04	C_294	BB	1	Amerique	294	333	21_04	22_04	23_04	20	oui	166
24_04	C_296	BB	1	Amerique	296	335	21_04	22_04	23_04	10	non	0
24_04	C_297	BB	1	Amerique	297	313	21_04	23_04	23_04	10	non	0
24_04	C_298	BB	1	Amerique	298	325	21_04	22_04	23_04	10	non	0
24_04	C_340	BB	2	Amerique	340	367	21_04	22_04	23_04	30	oui	194
25_04	C_384	BB	2	Amerique	384	358	19_04	21_04	21_04	20	non	0
25_04	C_349	BB	2	Amerique	349	377	19_04	20_04	21_04	20	oui	29
25_04	C_347	BB	2	Amerique	347	338	19_04	21_04	21_04	10	non	0
25_04	C_348	BB	2	Amerique	348	341	19_04	21_04	21_04	10	non	0
25_04	C_010	AA	1	Europe	10	17	20_04	21_04	22_04	30	non	0
25_04	C_015	AA	1	Europe	15	13	20_04	21_04	22_04	20	non	0
25_04	C_022	AA	1	Europe	22	47	20_04	21_04	22_04	10	non	0
25_04	C_251	BB	2	Europe	251	261	20_04	21_04	22_04	20	oui	79
25_04	C_275	BB	2	Europe	275	246	20_04	22_04	22_04	10	non	0
25_04	C_312	BB	1	Amerique	312	295	20_04	21_04	22_04	20	oui	182
25_04	C_375	BB	2	Amerique	375	360	20_04	21_04	22_04	20	oui	181
25_04	C_354	BB	2	Amerique	354	337	20_04	22_04	22_04	10	non	0
25_04	C_355	BB	2	Amerique	355	343	20_04	22_04	22_04	30	non	0
25_04	C_376	BB	2	Amerique	376	339	20_04	22_04	22_04	30	non	0
25_04	C_001	AA	1	Europe	1	9	21_04	22_04	23_04	30	non	0
25_04	C_002	AA	1	Europe	2	3	21_04	22_04	23_04	20	non	0
25_04	C_004	AA	1	Europe	4	12	21_04	22_04	23_04	10	non	0
25_04	C_005	AA	1	Europe	5	6	21_04	22_04	23_04	10	non	0
25_04	C_052	AA	2	Europe	52	69	21_04	22_04	23_04	30	non	0
25_04	C_053	AA	2	Europe	53	83	21_04	23_04	23_04	20	non	0
25_04	C_054	AA	2	Europe	54	84	21_04	23_04	23_04	20	non	0
25_04	C_055	AA	2	Europe	55	75	21_04	23_04	23_04	20	non	0
25_04	C_056	AA	2	Europe	56	63	21_04	22_04	23_04	10	non	0
25_04	C_058	AA	2	Europe	58	92	21_04	23_04	23_04	10	non	0
25_04	C_059	AA	2	Europe	59	70	21_04	22_04	23_04	10	non	0
25_04	C_105	AA	1	Amerique	105	144	21_04	23_04	23_04	30	non	0
25_04	C_108	AA	1	Amerique	108	143	21_04	22_04	23_04	20	non	0
25_04	C_109	AA	1	Amerique	109	142	21_04	23_04	23_04	20	oui	116
25_04	C_111	AA	1	Amerique	111	163	21_04	22_04	23_04	20	non	0
25_04	C_097	AA	1	Amerique	97	114	21_04	22_04	23_04	10	non	0
25_04	C_101	AA	1	Amerique	101	139	21_04	23_04	23_04	10	non	0
25_04	C_112	AA	1	Amerique	112	164	21_04	22_04	23_04	10	non	0
25_04	C_153	AA	2	Amerique	153	171	21_04	23_04	23_04	30	oui	45
25_04	C_154	AA	2	Amerique	154	180	21_04	22_04	23_04	20	non	0
25_04	C_157	AA	2	Amerique	157	188	21_04	23_04	23_04	20	non	0
25_04	C_160	AA	2	Amerique	160	183	21_04	22_04	23_04	10	non	0
25_04	C_162	AA	2	Amerique	162	192	21_04	23_04	23_04	10	non	0
25_04	C_195	BB	1	Europe	195	225	21_04	23_04	23_04	30	non	0
25_04	C_196	BB	1	Europe	196	22	21_04	23_04	23_04	30	non	0
25_04	C_197	BB	1	Europe	197	233	21_04	22_04	23_04	20	non	0
25_04	C_198	BB	1	Europe	198	239	21_04	23_04	23_04	20	non	0
25_04	C_200	BB	1	Europe	200	237	21_04	23_04	23_04	20	oui	117
25_04	C_201	BB	1	Europe	201	216	21_04	22_04	23_04	10	non	0
25_04	C_204	BB	1	Europe	204	232	21_04	23_04	23_04	10	non	0
25_04	C_205	BB	1	Europe	205	238	21_04	23_04	23_04	10	non	0
25_04	C_245	BB	2	Amerique	245	242	21_04	22_04	23_04	30	non	0
25_04	C_262	BB	2	Amerique	262	256	21_04	23_04	23_04	20	oui	90
25_04	C_274	BB	2	Amerique	274	243	21_04	22_04	23_04	10	non	0
25_04	C_290	BB	1	Amerique	290	309	21_04	22_04	23_04	30	oui	272
25_04	C_291	BB	1	Amerique	291	317	21_04	22_04	23_04	30	non	0
25_04	C_292	BB	1	Amerique	292	336	21_04	22_04	23_04	30	oui	161
25_04	C_293	BB	1	Amerique	293	324	21_04	22_04	23_04	20	non	0
25_04	C_294	BB	1	Amerique	294	333	21_04	22_04	23_04	20	non	0
25_04	C_296	BB	1	Amerique	296	335	21_04	22_04	23_04	10	non	0
25_04	C_297	BB	1	Amerique	297	313	21_04	23_04	23_04	10	non	0
25_04	C_298	BB	1	Amerique	298	325	21_04	22_04	23_04	10	non	0
25_04	C_340	BB	2	Amerique	340	367	21_04	22_04	23_04	30	non	0
25_04	C_193	BB	1	Europe	193	267	22_04	24_04	24_04	10	non	0
25_04	C_203	BB	1	Europe	203	285	22_04	24_04	24_04	20	oui	94
25_04	C_027	AA	1	Europe	27	25	22_04	24_04	24_04	30	non	0
25_04	C_145	AA	2	Amerique	145	177	22_04	23_04	24_04	20	oui	118
25_04	C_147	AA	2	Amerique	147	179	22_04	23_04	24_04	10	non	0
25_04	C_043	AA	1	Europe	43	35	22_04	23_04	24_04	20	non	0
26_04	C_384	BB	2	Amerique	384	358	19_04	21_04	21_04	20	non	0
26_04	C_349	BB	2	Amerique	349	377	19_04	20_04	21_04	20	oui	108
26_04	C_347	BB	2	Amerique	347	338	19_04	21_04	21_04	10	non	0
26_04	C_348	BB	2	Amerique	348	341	19_04	21_04	21_04	10	non	0
26_04	C_015	AA	1	Europe	15	13	20_04	21_04	22_04	20	non	0
26_04	C_022	AA	1	Europe	22	47	20_04	21_04	22_04	10	non	0
26_04	C_251	BB	2	Europe	251	261	20_04	21_04	22_04	20	non	0
26_04	C_275	BB	2	Europe	275	246	20_04	22_04	22_04	10	non	0
26_04	C_312	BB	1	Amerique	312	295	20_04	21_04	22_04	20	non	0
26_04	C_375	BB	2	Amerique	375	360	20_04	21_04	22_04	20	non	0
26_04	C_354	BB	2	Amerique	354	337	20_04	22_04	22_04	10	non	0
26_04	C_002	AA	1	Europe	2	3	21_04	22_04	23_04	20	non	0
26_04	C_004	AA	1	Europe	4	12	21_04	22_04	23_04	10	non	0
26_04	C_005	AA	1	Europe	5	6	21_04	22_04	23_04	10	non	0
26_04	C_052	AA	2	Europe	52	69	21_04	22_04	23_04	30	oui	85
26_04	C_053	AA	2	Europe	53	83	21_04	23_04	23_04	20	oui	5
26_04	C_054	AA	2	Europe	54	385	21_04	NA	25_04	20	oui	165
26_04	C_055	AA	2	Europe	55	75	21_04	23_04	23_04	20	non	0
26_04	C_056	AA	2	Europe	56	63	21_04	22_04	23_04	10	non	0
26_04	C_058	AA	2	Europe	58	92	21_04	23_04	23_04	10	non	0
26_04	C_059	AA	2	Europe	59	70	21_04	22_04	23_04	10	non	0
26_04	C_108	AA	1	Amerique	108	143	21_04	22_04	23_04	20	non	0
26_04	C_109	AA	1	Amerique	109	142	21_04	23_04	23_04	20	non	0
26_04	C_111	AA	1	Amerique	111	163	21_04	22_04	23_04	20	oui	50
26_04	C_097	AA	1	Amerique	97	114	21_04	22_04	23_04	10	non	0
26_04	C_101	AA	1	Amerique	101	139	21_04	23_04	23_04	10	non	0
26_04	C_112	AA	1	Amerique	112	164	21_04	22_04	23_04	10	non	0
26_04	C_153	AA	2	Amerique	153	171	21_04	23_04	23_04	30	non	0
26_04	C_154	AA	2	Amerique	154	180	21_04	22_04	23_04	20	oui	75
26_04	C_157	AA	2	Amerique	157	188	21_04	23_04	23_04	20	oui	151
26_04	C_160	AA	2	Amerique	160	183	21_04	22_04	23_04	10	non	0
26_04	C_162	AA	2	Amerique	162	192	21_04	23_04	23_04	10	non	0
26_04	C_196	BB	1	Europe	196	22	21_04	23_04	23_04	30	non	0
26_04	C_197	BB	1	Europe	197	233	21_04	22_04	23_04	20	non	0
26_04	C_198	BB	1	Europe	198	239	21_04	23_04	23_04	20	non	0
26_04	C_200	BB	1	Europe	200	237	21_04	23_04	23_04	20	non	0
26_04	C_201	BB	1	Europe	201	216	21_04	22_04	23_04	10	non	0
26_04	C_204	BB	1	Europe	204	232	21_04	23_04	23_04	10	non	0
26_04	C_205	BB	1	Europe	205	238	21_04	23_04	23_04	10	non	0
26_04	C_262	BB	2	Amerique	262	256	21_04	23_04	23_04	20	non	0
26_04	C_274	BB	2	Amerique	274	243	21_04	22_04	23_04	10	non	0
26_04	C_290	BB	1	Amerique	290	309	21_04	22_04	23_04	30	non	0
26_04	C_291	BB	1	Amerique	291	317	21_04	22_04	23_04	30	non	0
26_04	C_292	BB	1	Amerique	292	336	21_04	22_04	23_04	30	non	0
26_04	C_293	BB	1	Amerique	293	324	21_04	22_04	23_04	20	oui	203
26_04	C_294	BB	1	Amerique	294	333	21_04	22_04	23_04	20	oui	175
26_04	C_296	BB	1	Amerique	296	335	21_04	22_04	23_04	10	non	0
26_04	C_297	BB	1	Amerique	297	313	21_04	23_04	23_04	10	non	0
26_04	C_298	BB	1	Amerique	298	325	21_04	22_04	23_04	10	non	0
26_04	C_340	BB	2	Amerique	340	367	21_04	22_04	23_04	30	oui	26
26_04	C_193	BB	1	Europe	193	267	22_04	24_04	24_04	10	non	0
26_04	C_203	BB	1	Europe	203	285	22_04	24_04	24_04	20	non	0
26_04	C_027	AA	1	Europe	27	25	22_04	24_04	24_04	30	non	0
26_04	C_145	AA	2	Amerique	145	177	22_04	23_04	24_04	20	non	0
26_04	C_147	AA	2	Amerique	147	179	22_04	23_04	24_04	10	non	0
26_04	C_043	AA	1	Europe	43	35	22_04	23_04	24_04	20	oui	137
27_04	C_384	BB	2	Amerique	384	358	19_04	21_04	21_04	20	oui	70
27_04	C_349	BB	2	Amerique	349	377	19_04	20_04	21_04	20	non	0
27_04	C_347	BB	2	Amerique	347	338	19_04	21_04	21_04	10	non	0
27_04	C_348	BB	2	Amerique	348	341	19_04	21_04	21_04	10	non	0
27_04	C_015	AA	1	Europe	15	13	20_04	21_04	22_04	20	non	0
27_04	C_022	AA	1	Europe	22	47	20_04	21_04	22_04	10	non	0
27_04	C_251	BB	2	Europe	251	261	20_04	21_04	22_04	20	non	0
27_04	C_275	BB	2	Europe	275	246	20_04	22_04	22_04	10	non	0
27_04	C_312	BB	1	Amerique	312	295	20_04	21_04	22_04	20	oui	36
27_04	C_375	BB	2	Amerique	375	360	20_04	21_04	22_04	20	oui	102
27_04	C_354	BB	2	Amerique	354	337	20_04	22_04	22_04	10	non	0
27_04	C_002	AA	1	Europe	2	3	21_04	22_04	23_04	20	non	0
27_04	C_004	AA	1	Europe	4	12	21_04	22_04	23_04	10	non	0
27_04	C_005	AA	1	Europe	5	6	21_04	22_04	23_04	10	non	0
27_04	C_052	AA	2	Europe	52	69	21_04	22_04	23_04	30	non	0
27_04	C_053	AA	2	Europe	53	83	21_04	23_04	23_04	20	oui	20
27_04	C_054	AA	2	Europe	54	385	21_04	NA	25_04	20	non	0
27_04	C_055	AA	2	Europe	55	75	21_04	23_04	23_04	20	non	0
27_04	C_056	AA	2	Europe	56	63	21_04	22_04	23_04	10	non	0
27_04	C_058	AA	2	Europe	58	92	21_04	23_04	23_04	10	non	0
27_04	C_059	AA	2	Europe	59	70	21_04	22_04	23_04	10	non	0
27_04	C_108	AA	1	Amerique	108	143	21_04	22_04	23_04	20	non	0
27_04	C_109	AA	1	Amerique	109	142	21_04	23_04	23_04	20	oui	81
27_04	C_111	AA	1	Amerique	111	163	21_04	22_04	23_04	20	non	0
27_04	C_097	AA	1	Amerique	97	114	21_04	22_04	23_04	10	non	0
27_04	C_101	AA	1	Amerique	101	139	21_04	23_04	23_04	10	non	0
27_04	C_112	AA	1	Amerique	112	164	21_04	22_04	23_04	10	non	0
27_04	C_154	AA	2	Amerique	154	180	21_04	22_04	23_04	20	non	0
27_04	C_157	AA	2	Amerique	157	188	21_04	23_04	23_04	20	non	0
27_04	C_160	AA	2	Amerique	160	183	21_04	22_04	23_04	10	non	0
27_04	C_162	AA	2	Amerique	162	192	21_04	23_04	23_04	10	non	0
27_04	C_197	BB	1	Europe	197	233	21_04	22_04	23_04	20	oui	98
27_04	C_198	BB	1	Europe	198	239	21_04	23_04	23_04	20	oui	118
27_04	C_200	BB	1	Europe	200	237	21_04	23_04	23_04	20	non	0
27_04	C_201	BB	1	Europe	201	216	21_04	22_04	23_04	10	non	0
27_04	C_204	BB	1	Europe	204	232	21_04	23_04	23_04	10	non	0
27_04	C_205	BB	1	Europe	205	238	21_04	23_04	23_04	10	non	0
27_04	C_262	BB	2	Amerique	262	256	21_04	23_04	23_04	20	non	0
27_04	C_290	BB	1	Amerique	290	309	21_04	22_04	23_04	30	non	0
27_04	C_291	BB	1	Amerique	291	317	21_04	22_04	23_04	30	non	0
27_04	C_292	BB	1	Amerique	292	388	21_04	22_04	23_04	30	non	0
27_04	C_293	BB	1	Amerique	293	324	21_04	22_04	23_04	20	non	0
27_04	C_294	BB	1	Amerique	294	333	21_04	22_04	23_04	20	non	0
27_04	C_296	BB	1	Amerique	296	335	21_04	22_04	23_04	10	non	0
27_04	C_297	BB	1	Amerique	297	313	21_04	23_04	23_04	10	non	0
27_04	C_298	BB	1	Amerique	298	325	21_04	22_04	23_04	10	non	0
27_04	C_193	BB	1	Europe	193	267	22_04	24_04	24_04	10	non	0
27_04	C_027	AA	1	Europe	27	25	22_04	24_04	24_04	30	non	0
27_04	C_145	AA	2	Amerique	145	177	22_04	23_04	24_04	20	non	0
27_04	C_147	AA	2	Amerique	147	179	22_04	23_04	24_04	10	non	0
27_04	C_043	AA	1	Europe	43	35	22_04	23_04	24_04	20	non	0
28_04	C_384	BB	2	Amerique	384	358	19_04	21_04	21_04	20	non	0
28_04	C_349	BB	2	Amerique	349	377	19_04	20_04	21_04	20	oui	69
28_04	C_251	BB	2	Europe	251	261	20_04	21_04	22_04	20	oui	19
28_04	C_312	BB	1	Amerique	312	295	20_04	21_04	22_04	20	oui	22
28_04	C_375	BB	2	Amerique	375	360	20_04	21_04	22_04	20	non	0
28_04	C_002	AA	1	Europe	2	3	21_04	22_04	23_04	20	oui	82
28_04	C_053	AA	2	Europe	53	83	21_04	23_04	23_04	20	non	0
28_04	C_054	AA	2	Europe	54	385	21_04	NA	25_04	20	oui	107
28_04	C_055	AA	2	Europe	55	75	21_04	23_04	23_04	20	non	0
28_04	C_108	AA	1	Amerique	108	143	21_04	22_04	23_04	20	non	0
28_04	C_109	AA	1	Amerique	109	142	21_04	23_04	23_04	20	oui	72
28_04	C_111	AA	1	Amerique	111	163	21_04	22_04	23_04	20	oui	62
28_04	C_154	AA	2	Amerique	154	180	21_04	22_04	23_04	20	oui	87
28_04	C_157	AA	2	Amerique	157	188	21_04	23_04	23_04	20	oui	101
28_04	C_197	BB	1	Europe	197	233	21_04	22_04	23_04	20	non	0
28_04	C_198	BB	1	Europe	198	239	21_04	23_04	23_04	20	non	0
28_04	C_200	BB	1	Europe	200	237	21_04	23_04	23_04	20	oui	69
28_04	C_262	BB	2	Amerique	262	256	21_04	23_04	23_04	20	non	0
28_04	C_291	BB	1	Amerique	291	389	21_04	22_04	23_04	30	non	0
28_04	C_293	BB	1	Amerique	293	324	21_04	22_04	23_04	20	oui	137
28_04	C_294	BB	1	Amerique	294	333	21_04	22_04	23_04	20	oui	104
28_04	C_145	AA	2	Amerique	145	177	22_04	23_04	24_04	20	non	0
28_04	C_043	AA	1	Europe	43	35	22_04	23_04	24_04	20	oui	101
29_04	C_384	BB	2	Amerique	384	358	19_04	21_04	21_04	20	oui	134
29_04	C_349	BB	2	Amerique	349	377	19_04	20_04	21_04	20	non	0
29_04	C_347	BB	2	Amerique	347	338	19_04	21_04	21_04	10	non	0
29_04	C_348	BB	2	Amerique	348	341	19_04	21_04	21_04	10	oui	174
29_04	C_022	AA	1	Europe	22	47	20_04	21_04	22_04	10	non	0
29_04	C_251	BB	2	Europe	251	261	20_04	21_04	22_04	20	oui	29
29_04	C_275	BB	2	Europe	275	246	20_04	22_04	22_04	10	non	0
29_04	C_312	BB	1	Amerique	312	295	20_04	21_04	22_04	20	oui	17
29_04	C_375	BB	2	Amerique	375	360	20_04	21_04	22_04	20	oui	157
29_04	C_354	BB	2	Amerique	354	337	20_04	22_04	22_04	10	non	0
29_04	C_002	AA	1	Europe	2	3	21_04	22_04	23_04	20	non	0
29_04	C_004	AA	1	Europe	4	12	21_04	22_04	23_04	10	non	0
29_04	C_005	AA	1	Europe	5	6	21_04	22_04	23_04	10	non	0
29_04	C_053	AA	2	Europe	53	83	21_04	23_04	23_04	20	non	0
29_04	C_054	AA	2	Europe	54	385	21_04	NA	25_04	20	oui	185
29_04	C_056	AA	2	Europe	56	63	21_04	22_04	23_04	10	non	0
29_04	C_058	AA	2	Europe	58	92	21_04	23_04	23_04	10	non	0
29_04	C_059	AA	2	Europe	59	70	21_04	22_04	23_04	10	non	0
29_04	C_108	AA	1	Amerique	108	143	21_04	22_04	23_04	20	non	0
29_04	C_109	AA	1	Amerique	109	142	21_04	23_04	23_04	20	non	0
29_04	C_111	AA	1	Amerique	111	163	21_04	22_04	23_04	20	non	0
29_04	C_097	AA	1	Amerique	97	114	21_04	22_04	23_04	10	non	0
29_04	C_101	AA	1	Amerique	101	139	21_04	23_04	23_04	10	non	0
29_04	C_112	AA	1	Amerique	112	164	21_04	22_04	23_04	10	non	0
29_04	C_154	AA	2	Amerique	154	180	21_04	22_04	23_04	20	non	0
29_04	C_157	AA	2	Amerique	157	188	21_04	23_04	23_04	20	oui	135
29_04	C_160	AA	2	Amerique	160	183	21_04	22_04	23_04	10	non	0
29_04	C_162	AA	2	Amerique	162	192	21_04	23_04	23_04	10	non	0
29_04	C_197	BB	1	Europe	197	233	21_04	22_04	23_04	20	oui	125
29_04	C_198	BB	1	Europe	198	239	21_04	23_04	23_04	20	oui	100
29_04	C_200	BB	1	Europe	200	237	21_04	23_04	23_04	20	non	0
29_04	C_201	BB	1	Europe	201	216	21_04	22_04	23_04	10	non	0
29_04	C_204	BB	1	Europe	204	232	21_04	23_04	23_04	10	non	0
29_04	C_205	BB	1	Europe	205	238	21_04	23_04	23_04	10	non	0
29_04	C_262	BB	2	Amerique	262	256	21_04	23_04	23_04	20	non	0
29_04	C_293	BB	1	Amerique	293	324	21_04	22_04	23_04	20	oui	203
29_04	C_294	BB	1	Amerique	294	333	21_04	22_04	23_04	20	non	0
29_04	C_296	BB	1	Amerique	296	335	21_04	22_04	23_04	10	oui	183
29_04	C_297	BB	1	Amerique	297	313	21_04	23_04	23_04	10	non	0
29_04	C_298	BB	1	Amerique	298	325	21_04	22_04	23_04	10	oui	185
29_04	C_193	BB	1	Europe	193	267	22_04	24_04	24_04	10	non	0
29_04	C_147	AA	2	Amerique	147	179	22_04	23_04	24_04	10	non	0
29_04	C_043	AA	1	Europe	43	35	22_04	23_04	24_04	20	non	0
30_04	C_384	BB	2	Amerique	384	358	19_04	21_04	21_04	20	non	0
30_04	C_349	BB	2	Amerique	349	377	19_04	20_04	21_04	20	non	0
30_04	C_251	BB	2	Europe	251	261	20_04	21_04	22_04	20	non	0
30_04	C_312	BB	1	Amerique	312	295	20_04	21_04	22_04	20	non	0
30_04	C_375	BB	2	Amerique	375	360	20_04	21_04	22_04	20	non	0
30_04	C_002	AA	1	Europe	2	3	21_04	22_04	23_04	20	oui	79
30_04	C_053	AA	2	Europe	53	83	21_04	23_04	23_04	20	oui	15
30_04	C_054	AA	2	Europe	54	385	21_04	NA	25_04	20	non	0
30_04	C_108	AA	1	Amerique	108	392	21_04	22_04	23_04	20	non	0
30_04	C_109	AA	1	Amerique	109	142	21_04	23_04	23_04	20	oui	115
30_04	C_111	AA	1	Amerique	111	391	21_04	22_04	23_04	20	oui	50
30_04	C_154	AA	2	Amerique	154	180	21_04	22_04	23_04	20	oui	59
30_04	C_157	AA	2	Amerique	157	188	21_04	23_04	23_04	20	non	0
30_04	C_197	BB	1	Europe	197	233	21_04	22_04	23_04	20	non	0
30_04	C_198	BB	1	Europe	198	239	21_04	23_04	23_04	20	non	0
30_04	C_200	BB	1	Europe	200	237	21_04	23_04	23_04	20	non	0
30_04	C_262	BB	2	Amerique	262	256	21_04	23_04	23_04	20	non	0
30_04	C_293	BB	1	Amerique	293	324	21_04	22_04	23_04	20	non	0
30_04	C_294	BB	1	Amerique	294	333	21_04	22_04	23_04	20	oui	104
30_04	C_043	AA	1	Europe	43	35	22_04	23_04	24_04	20	oui	144
01_05	C_384	BB	2	Amerique	384	358	19_04	21_04	21_04	20	oui	148
01_05	C_349	BB	2	Amerique	349	361	19_04	20_04	21_04	20	non	0
01_05	C_347	BB	2	Amerique	347	338	19_04	21_04	21_04	10	non	0
01_05	C_348	BB	2	Amerique	348	341	19_04	21_04	21_04	10	non	0
01_05	C_022	AA	1	Europe	22	47	20_04	21_04	22_04	10	non	0
01_05	C_275	BB	2	Europe	275	246	20_04	22_04	22_04	10	non	0
01_05	C_312	BB	1	Amerique	312	295	20_04	21_04	22_04	20	non	0
01_05	C_375	BB	2	Amerique	375	360	20_04	21_04	22_04	20	oui	136
01_05	C_354	BB	2	Amerique	354	337	20_04	22_04	22_04	10	non	0
01_05	C_002	AA	1	Europe	2	3	21_04	22_04	23_04	20	non	0
01_05	C_004	AA	1	Europe	4	12	21_04	22_04	23_04	10	non	0
01_05	C_005	AA	1	Europe	5	6	21_04	22_04	23_04	10	non	0
01_05	C_053	AA	2	Europe	53	83	21_04	23_04	23_04	20	non	0
01_05	C_054	AA	2	Europe	54	385	21_04	NA	25_04	20	non	0
01_05	C_056	AA	2	Europe	56	63	21_04	22_04	23_04	10	non	0
01_05	C_058	AA	2	Europe	58	92	21_04	23_04	23_04	10	non	0
01_05	C_059	AA	2	Europe	59	70	21_04	22_04	23_04	10	non	0
01_05	C_109	AA	1	Amerique	109	142	21_04	23_04	23_04	20	non	0
01_05	C_111	AA	1	Amerique	111	391	21_04	22_04	23_04	20	non	0
01_05	C_097	AA	1	Amerique	97	114	21_04	22_04	23_04	10	non	0
01_05	C_101	AA	1	Amerique	101	139	21_04	23_04	23_04	10	non	0
01_05	C_112	AA	1	Amerique	112	164	21_04	22_04	23_04	10	non	0
01_05	C_154	AA	2	Amerique	154	180	21_04	22_04	23_04	20	non	0
01_05	C_157	AA	2	Amerique	157	188	21_04	23_04	23_04	20	oui	52
01_05	C_160	AA	2	Amerique	160	183	21_04	22_04	23_04	10	non	0
01_05	C_162	AA	2	Amerique	162	192	21_04	23_04	23_04	10	non	0
01_05	C_197	BB	1	Europe	197	233	21_04	22_04	23_04	20	oui	85
01_05	C_198	BB	1	Europe	198	390	21_04	23_04	23_04	20	non	0
01_05	C_200	BB	1	Europe	200	237	21_04	23_04	23_04	20	oui	100
01_05	C_201	BB	1	Europe	201	216	21_04	22_04	23_04	10	non	0
01_05	C_204	BB	1	Europe	204	232	21_04	23_04	23_04	10	non	0
01_05	C_205	BB	1	Europe	205	238	21_04	23_04	23_04	10	non	0
01_05	C_293	BB	1	Amerique	293	387	21_04	22_04	23_04	20	oui	164
01_05	C_294	BB	1	Amerique	294	333	21_04	22_04	23_04	20	non	0
01_05	C_296	BB	1	Amerique	296	335	21_04	22_04	23_04	10	non	0
01_05	C_297	BB	1	Amerique	297	313	21_04	23_04	23_04	10	non	0
01_05	C_298	BB	1	Amerique	298	325	21_04	22_04	23_04	10	non	0
01_05	C_147	AA	2	Amerique	147	179	22_04	23_04	24_04	10	non	0
01_05	C_043	AA	1	Europe	43	386	22_04	23_04	24_04	20	non	0
02_05	C_384	BB	2	Amerique	384	358	19_04	21_04	21_04	20	non	0
02_05	C_349	BB	2	Amerique	349	361	19_04	20_04	21_04	20	non	0
02_05	C_312	BB	1	Amerique	312	295	20_04	21_04	22_04	20	non	0
02_05	C_375	BB	2	Amerique	375	360	20_04	21_04	22_04	20	non	0
02_05	C_054	AA	2	Europe	54	385	21_04	NA	25_04	20	non	0
02_05	C_109	AA	1	Amerique	109	142	21_04	23_04	23_04	20	non	0
02_05	C_111	AA	1	Amerique	111	391	21_04	22_04	23_04	20	non	0
02_05	C_154	AA	2	Amerique	154	180	21_04	22_04	23_04	20	non	0
02_05	C_157	AA	2	Amerique	157	188	21_04	23_04	23_04	20	oui	15
02_05	C_197	BB	1	Europe	197	233	21_04	22_04	23_04	20	non	0
02_05	C_198	BB	1	Europe	198	390	21_04	23_04	23_04	20	non	0
02_05	C_200	BB	1	Europe	200	237	21_04	23_04	23_04	20	non	0
02_05	C_293	BB	1	Amerique	293	387	21_04	22_04	23_04	20	non	0
02_05	C_294	BB	1	Amerique	294	333	21_04	22_04	23_04	20	non	0
02_05	C_043	AA	1	Europe	43	386	22_04	23_04	24_04	20	oui	83
03_05	C_384	BB	2	Amerique	384	358	19_04	21_04	21_04	20	non	0
03_05	C_349	BB	2	Amerique	349	361	19_04	20_04	21_04	20	non	0
03_05	C_347	BB	2	Amerique	347	338	19_04	21_04	21_04	10	oui	176
03_05	C_348	BB	2	Amerique	348	341	19_04	21_04	21_04	10	non	0
03_05	C_022	AA	1	Europe	22	47	20_04	21_04	22_04	10	non	0
03_05	C_275	BB	2	Europe	275	246	20_04	22_04	22_04	10	non	0
03_05	C_312	BB	1	Amerique	312	295	20_04	21_04	22_04	20	oui	10
03_05	C_375	BB	2	Amerique	375	360	20_04	21_04	22_04	20	non	0
03_05	C_354	BB	2	Amerique	354	337	20_04	22_04	22_04	10	non	0
03_05	C_004	AA	1	Europe	4	12	21_04	22_04	23_04	10	non	0
03_05	C_005	AA	1	Europe	5	6	21_04	22_04	23_04	10	non	0
03_05	C_056	AA	2	Europe	56	63	21_04	22_04	23_04	10	non	0
03_05	C_059	AA	2	Europe	59	70	21_04	22_04	23_04	10	oui	135
03_05	C_109	AA	1	Amerique	109	142	21_04	23_04	23_04	20	non	0
03_05	C_097	AA	1	Amerique	97	114	21_04	22_04	23_04	10	non	0
03_05	C_101	AA	1	Amerique	101	139	21_04	23_04	23_04	10	non	0
03_05	C_112	AA	1	Amerique	112	164	21_04	22_04	23_04	10	oui	87
03_05	C_154	AA	2	Amerique	154	180	21_04	22_04	23_04	20	non	0
03_05	C_157	AA	2	Amerique	157	188	21_04	23_04	23_04	20	oui	9
03_05	C_160	AA	2	Amerique	160	183	21_04	22_04	23_04	10	oui	150
03_05	C_162	AA	2	Amerique	162	192	21_04	23_04	23_04	10	oui	23
03_05	C_197	BB	1	Europe	197	233	21_04	22_04	23_04	20	oui	17
03_05	C_198	BB	1	Europe	198	390	21_04	23_04	23_04	20	non	0
03_05	C_200	BB	1	Europe	200	237	21_04	23_04	23_04	20	non	0
03_05	C_201	BB	1	Europe	201	216	21_04	22_04	23_04	10	non	0
03_05	C_204	BB	1	Europe	204	232	21_04	23_04	23_04	10	non	0
03_05	C_205	BB	1	Europe	205	238	21_04	23_04	23_04	10	non	0
03_05	C_293	BB	1	Amerique	293	387	21_04	22_04	23_04	20	non	0
03_05	C_294	BB	1	Amerique	294	333	21_04	22_04	23_04	20	non	0
03_05	C_296	BB	1	Amerique	296	335	21_04	22_04	23_04	10	non	0
03_05	C_297	BB	1	Amerique	297	313	21_04	23_04	23_04	10	non	0
03_05	C_298	BB	1	Amerique	298	325	21_04	22_04	23_04	10	non	0
03_05	C_147	AA	2	Amerique	147	179	22_04	23_04	24_04	10	oui	134
03_05	C_043	AA	1	Europe	43	386	22_04	23_04	24_04	20	non	0
04_05	C_384	BB	2	Amerique	384	358	19_04	21_04	21_04	20	non	0
04_05	C_312	BB	1	Amerique	312	295	20_04	21_04	22_04	20	non	0
04_05	C_375	BB	2	Amerique	375	360	20_04	21_04	22_04	20	oui	129
04_05	C_109	AA	1	Amerique	109	142	21_04	23_04	23_04	20	non	0
04_05	C_157	AA	2	Amerique	157	188	21_04	23_04	23_04	20	non	0
04_05	C_197	BB	1	Europe	197	233	21_04	22_04	23_04	20	non	0
04_05	C_198	BB	1	Europe	198	390	21_04	23_04	23_04	20	non	0
04_05	C_200	BB	1	Europe	200	237	21_04	23_04	23_04	20	oui	117
04_05	C_043	AA	1	Europe	43	386	22_04	23_04	24_04	20	non	0
05_05	C_347	BB	2	Amerique	347	338	19_04	21_04	21_04	10	non	0
05_05	C_348	BB	2	Amerique	348	341	19_04	21_04	21_04	10	non	0
05_05	C_022	AA	1	Europe	22	47	20_04	21_04	22_04	10	oui	70
05_05	C_275	BB	2	Europe	275	246	20_04	22_04	22_04	10	non	0
05_05	C_312	BB	1	Amerique	312	295	20_04	21_04	22_04	20	non	0
05_05	C_375	BB	2	Amerique	375	360	20_04	21_04	22_04	20	non	0
05_05	C_354	BB	2	Amerique	354	337	20_04	22_04	22_04	10	non	0
05_05	C_004	AA	1	Europe	4	12	21_04	22_04	23_04	10	non	0
05_05	C_005	AA	1	Europe	5	6	21_04	22_04	23_04	10	non	0
05_05	C_056	AA	2	Europe	56	63	21_04	22_04	23_04	10	non	0
05_05	C_059	AA	2	Europe	59	70	21_04	22_04	23_04	10	non	0
05_05	C_109	AA	1	Amerique	109	142	21_04	23_04	23_04	20	non	0
05_05	C_097	AA	1	Amerique	97	114	21_04	22_04	23_04	10	non	0
05_05	C_101	AA	1	Amerique	101	139	21_04	23_04	23_04	10	non	0
05_05	C_112	AA	1	Amerique	112	164	21_04	22_04	23_04	10	non	0
05_05	C_157	AA	2	Amerique	157	188	21_04	23_04	23_04	20	non	0
05_05	C_160	AA	2	Amerique	160	183	21_04	22_04	23_04	10	non	0
05_05	C_162	AA	2	Amerique	162	192	21_04	23_04	23_04	10	oui	128
05_05	C_197	BB	1	Europe	197	233	21_04	22_04	23_04	20	non	0
05_05	C_198	BB	1	Europe	198	390	21_04	23_04	23_04	20	non	0
05_05	C_200	BB	1	Europe	200	237	21_04	23_04	23_04	20	non	0
05_05	C_201	BB	1	Europe	201	216	21_04	22_04	23_04	10	non	0
05_05	C_204	BB	1	Europe	204	232	21_04	23_04	23_04	10	non	0
05_05	C_205	BB	1	Europe	205	238	21_04	23_04	23_04	10	non	0
05_05	C_296	BB	1	Amerique	296	335	21_04	22_04	23_04	10	non	0
05_05	C_297	BB	1	Amerique	297	313	21_04	23_04	23_04	10	non	0
05_05	C_298	BB	1	Amerique	298	325	21_04	22_04	23_04	10	non	0
05_05	C_147	AA	2	Amerique	147	179	22_04	23_04	24_04	10	non	0
06_05	C_312	BB	1	Amerique	312	295	20_04	21_04	22_04	20	non	0
06_05	C_375	BB	2	Amerique	375	360	20_04	21_04	22_04	20	non	0
06_05	C_109	AA	1	Amerique	109	142	21_04	23_04	23_04	20	non	0
06_05	C_157	AA	2	Amerique	157	188	21_04	23_04	23_04	20	non	0
06_05	C_197	BB	1	Europe	197	233	21_04	22_04	23_04	20	non	0
06_05	C_198	BB	1	Europe	198	390	21_04	23_04	23_04	20	non	0
06_05	C_200	BB	1	Europe	200	237	21_04	23_04	23_04	20	non	0
07_05	C_347	BB	2	Amerique	347	338	19_04	21_04	21_04	10	non	0
07_05	C_348	BB	2	Amerique	348	341	19_04	21_04	21_04	10	oui	192
07_05	C_022	AA	1	Europe	22	47	20_04	21_04	22_04	10	non	0
07_05	C_275	BB	2	Europe	275	246	20_04	22_04	22_04	10	oui	81
07_05	C_375	BB	2	Amerique	375	360	20_04	21_04	22_04	20	non	0
07_05	C_354	BB	2	Amerique	354	337	20_04	22_04	22_04	10	oui	150
07_05	C_004	AA	1	Europe	4	12	21_04	22_04	23_04	10	oui	130
07_05	C_005	AA	1	Europe	5	6	21_04	22_04	23_04	10	non	0
07_05	C_056	AA	2	Europe	56	63	21_04	22_04	23_04	10	non	0
07_05	C_059	AA	2	Europe	59	70	21_04	22_04	23_04	10	non	0
07_05	C_109	AA	1	Amerique	109	142	21_04	23_04	23_04	20	non	0
07_05	C_097	AA	1	Amerique	97	114	21_04	22_04	23_04	10	oui	33
07_05	C_101	AA	1	Amerique	101	139	21_04	23_04	23_04	10	non	0
07_05	C_112	AA	1	Amerique	112	164	21_04	22_04	23_04	10	non	0
07_05	C_160	AA	2	Amerique	160	183	21_04	22_04	23_04	10	non	0
07_05	C_162	AA	2	Amerique	162	192	21_04	23_04	23_04	10	non	0
07_05	C_197	BB	1	Europe	197	233	21_04	22_04	23_04	20	non	0
07_05	C_200	BB	1	Europe	200	237	21_04	23_04	23_04	20	oui	48
07_05	C_201	BB	1	Europe	201	216	21_04	22_04	23_04	10	non	0
07_05	C_204	BB	1	Europe	204	232	21_04	23_04	23_04	10	non	0
07_05	C_205	BB	1	Europe	205	238	21_04	23_04	23_04	10	non	0
07_05	C_296	BB	1	Amerique	296	335	21_04	22_04	23_04	10	non	0
07_05	C_297	BB	1	Amerique	297	313	21_04	23_04	23_04	10	non	0
07_05	C_298	BB	1	Amerique	298	325	21_04	22_04	23_04	10	non	0
07_05	C_147	AA	2	Amerique	147	179	22_04	23_04	24_04	10	non	0
09_05	C_347	BB	2	Amerique	347	338	19_04	21_04	21_04	10	non	0
09_05	C_348	BB	2	Amerique	348	341	19_04	21_04	21_04	10	non	0
09_05	C_022	AA	1	Europe	22	47	20_04	21_04	22_04	10	non	0
09_05	C_275	BB	2	Europe	275	246	20_04	22_04	22_04	10	non	0
09_05	C_354	BB	2	Amerique	354	337	20_04	22_04	22_04	10	non	0
09_05	C_004	AA	1	Europe	4	12	21_04	22_04	23_04	10	non	0
09_05	C_005	AA	1	Europe	5	6	21_04	22_04	23_04	10	non	0
09_05	C_056	AA	2	Europe	56	63	21_04	22_04	23_04	10	non	0
09_05	C_059	AA	2	Europe	59	70	21_04	22_04	23_04	10	non	0
09_05	C_097	AA	1	Amerique	97	114	21_04	22_04	23_04	10	oui	67
09_05	C_101	AA	1	Amerique	101	139	21_04	23_04	23_04	10	non	0
09_05	C_112	AA	1	Amerique	112	164	21_04	22_04	23_04	10	non	0
09_05	C_160	AA	2	Amerique	160	183	21_04	22_04	23_04	10	non	0
09_05	C_162	AA	2	Amerique	162	192	21_04	23_04	23_04	10	non	0
09_05	C_197	BB	1	Europe	197	233	21_04	22_04	23_04	20	non	0
09_05	C_200	BB	1	Europe	200	237	21_04	23_04	23_04	20	non	0
09_05	C_201	BB	1	Europe	201	216	21_04	22_04	23_04	10	non	0
09_05	C_204	BB	1	Europe	204	232	21_04	23_04	23_04	10	non	0
09_05	C_205	BB	1	Europe	205	238	21_04	23_04	23_04	10	non	0
09_05	C_296	BB	1	Amerique	296	335	21_04	22_04	23_04	10	oui	166
09_05	C_297	BB	1	Amerique	297	313	21_04	23_04	23_04	10	non	0
09_05	C_298	BB	1	Amerique	298	325	21_04	22_04	23_04	10	non	0
09_05	C_147	AA	2	Amerique	147	179	22_04	23_04	24_04	10	non	0
11_05	C_347	BB	2	Amerique	347	338	19_04	21_04	21_04	10	non	0
11_05	C_348	BB	2	Amerique	348	341	19_04	21_04	21_04	10	non	0
11_05	C_022	AA	1	Europe	22	47	20_04	21_04	22_04	10	non	0
11_05	C_275	BB	2	Europe	275	246	20_04	22_04	22_04	10	non	0
11_05	C_354	BB	2	Amerique	354	337	20_04	22_04	22_04	10	non	0
11_05	C_004	AA	1	Europe	4	12	21_04	22_04	23_04	10	non	0
11_05	C_005	AA	1	Europe	5	6	21_04	22_04	23_04	10	non	0
11_05	C_056	AA	2	Europe	56	63	21_04	22_04	23_04	10	non	0
11_05	C_059	AA	2	Europe	59	70	21_04	22_04	23_04	10	non	0
11_05	C_097	AA	1	Amerique	97	114	21_04	22_04	23_04	10	non	0
11_05	C_101	AA	1	Amerique	101	139	21_04	23_04	23_04	10	non	0
11_05	C_112	AA	1	Amerique	112	164	21_04	22_04	23_04	10	non	0
11_05	C_160	AA	2	Amerique	160	183	21_04	22_04	23_04	10	non	0
11_05	C_162	AA	2	Amerique	162	192	21_04	23_04	23_04	10	non	0
11_05	C_201	BB	1	Europe	201	216	21_04	22_04	23_04	10	non	0
11_05	C_204	BB	1	Europe	204	232	21_04	23_04	23_04	10	non	0
11_05	C_205	BB	1	Europe	205	238	21_04	23_04	23_04	10	non	0
11_05	C_296	BB	1	Amerique	296	335	21_04	22_04	23_04	10	non	0
11_05	C_297	BB	1	Amerique	297	313	21_04	23_04	23_04	10	non	0
11_05	C_298	BB	1	Amerique	298	325	21_04	22_04	23_04	10	oui	116
11_05	C_147	AA	2	Amerique	147	179	22_04	23_04	24_04	10	non	0
13_05	C_347	BB	2	Amerique	347	338	19_04	21_04	21_04	10	non	0
13_05	C_348	BB	2	Amerique	348	341	19_04	21_04	21_04	10	non	0
13_05	C_022	AA	1	Europe	22	47	20_04	21_04	22_04	10	non	0
13_05	C_275	BB	2	Europe	275	246	20_04	22_04	22_04	10	non	0
13_05	C_354	BB	2	Amerique	354	337	20_04	22_04	22_04	10	non	0
13_05	C_005	AA	1	Europe	5	6	21_04	22_04	23_04	10	non	0
13_05	C_056	AA	2	Europe	56	63	21_04	22_04	23_04	10	oui	108
13_05	C_059	AA	2	Europe	59	70	21_04	22_04	23_04	10	non	0
13_05	C_097	AA	1	Amerique	97	114	21_04	22_04	23_04	10	non	0
13_05	C_101	AA	1	Amerique	101	139	21_04	23_04	23_04	10	non	0
13_05	C_112	AA	1	Amerique	112	164	21_04	22_04	23_04	10	non	0
13_05	C_160	AA	2	Amerique	160	183	21_04	22_04	23_04	10	oui	132
13_05	C_162	AA	2	Amerique	162	192	21_04	23_04	23_04	10	non	0
13_05	C_201	BB	1	Europe	201	216	21_04	22_04	23_04	10	non	0
13_05	C_204	BB	1	Europe	204	232	21_04	23_04	23_04	10	non	0
13_05	C_205	BB	1	Europe	205	238	21_04	23_04	23_04	10	non	0
13_05	C_296	BB	1	Amerique	296	335	21_04	22_04	23_04	10	non	0
13_05	C_297	BB	1	Amerique	297	313	21_04	23_04	23_04	10	non	0
13_05	C_298	BB	1	Amerique	298	325	21_04	22_04	23_04	10	non	0
13_05	C_147	AA	2	Amerique	147	179	22_04	23_04	24_04	10	oui	84
15_05	C_347	BB	2	Amerique	347	338	19_04	21_04	21_04	10	oui	153
15_05	C_348	BB	2	Amerique	348	341	19_04	21_04	21_04	10	non	0
15_05	C_022	AA	1	Europe	22	47	20_04	21_04	22_04	10	non	0
15_05	C_275	BB	2	Europe	275	246	20_04	22_04	22_04	10	non	0
15_05	C_354	BB	2	Amerique	354	337	20_04	22_04	22_04	10	oui	161
15_05	C_005	AA	1	Europe	5	6	21_04	22_04	23_04	10	non	0
15_05	C_056	AA	2	Europe	56	63	21_04	22_04	23_04	10	non	0
15_05	C_097	AA	1	Amerique	97	114	21_04	22_04	23_04	10	non	0
15_05	C_101	AA	1	Amerique	101	139	21_04	23_04	23_04	10	non	0
15_05	C_112	AA	1	Amerique	112	164	21_04	22_04	23_04	10	oui	84
15_05	C_160	AA	2	Amerique	160	183	21_04	22_04	23_04	10	non	0
15_05	C_162	AA	2	Amerique	162	192	21_04	23_04	23_04	10	oui	149
15_05	C_201	BB	1	Europe	201	216	21_04	22_04	23_04	10	non	0
15_05	C_204	BB	1	Europe	204	232	21_04	23_04	23_04	10	non	0
15_05	C_205	BB	1	Europe	205	238	21_04	23_04	23_04	10	non	0
15_05	C_296	BB	1	Amerique	296	335	21_04	22_04	23_04	10	non	0
15_05	C_297	BB	1	Amerique	297	313	21_04	23_04	23_04	10	non	0
15_05	C_298	BB	1	Amerique	298	325	21_04	22_04	23_04	10	non	0
15_05	C_147	AA	2	Amerique	147	179	22_04	23_04	24_04	10	oui	7
17_05	C_347	BB	2	Amerique	347	338	19_04	21_04	21_04	10	non	0
17_05	C_348	BB	2	Amerique	348	341	19_04	21_04	21_04	10	non	0
17_05	C_022	AA	1	Europe	22	47	20_04	21_04	22_04	10	non	0
17_05	C_354	BB	2	Amerique	354	337	20_04	22_04	22_04	10	non	0
17_05	C_005	AA	1	Europe	5	6	21_04	22_04	23_04	10	non	0
17_05	C_056	AA	2	Europe	56	63	21_04	22_04	23_04	10	non	0
17_05	C_097	AA	1	Amerique	97	114	21_04	22_04	23_04	10	non	0
17_05	C_101	AA	1	Amerique	101	139	21_04	23_04	23_04	10	non	0
17_05	C_112	AA	1	Amerique	112	164	21_04	22_04	23_04	10	non	0
17_05	C_160	AA	2	Amerique	160	183	21_04	22_04	23_04	10	non	0
17_05	C_162	AA	2	Amerique	162	192	21_04	23_04	23_04	10	non	0
17_05	C_201	BB	1	Europe	201	216	21_04	22_04	23_04	10	non	0
17_05	C_204	BB	1	Europe	204	232	21_04	23_04	23_04	10	non	0
17_05	C_205	BB	1	Europe	205	238	21_04	23_04	23_04	10	oui	122
17_05	C_296	BB	1	Amerique	296	335	21_04	22_04	23_04	10	non	0
17_05	C_297	BB	1	Amerique	297	313	21_04	23_04	23_04	10	non	0
17_05	C_298	BB	1	Amerique	298	325	21_04	22_04	23_04	10	non	0
17_05	C_147	AA	2	Amerique	147	179	22_04	23_04	24_04	10	non	0
19_05	C_347	BB	2	Amerique	347	338	19_04	21_04	21_04	10	non	0
19_05	C_348	BB	2	Amerique	348	341	19_04	21_04	21_04	10	oui	89
19_05	C_354	BB	2	Amerique	354	337	20_04	22_04	22_04	10	non	0
19_05	C_005	AA	1	Europe	5	6	21_04	22_04	23_04	10	non	0
19_05	C_056	AA	2	Europe	56	63	21_04	22_04	23_04	10	non	0
19_05	C_097	AA	1	Amerique	97	114	21_04	22_04	23_04	10	non	0
19_05	C_101	AA	1	Amerique	101	139	21_04	23_04	23_04	10	non	0
19_05	C_112	AA	1	Amerique	112	164	21_04	22_04	23_04	10	non	0
19_05	C_160	AA	2	Amerique	160	183	21_04	22_04	23_04	10	non	0
19_05	C_162	AA	2	Amerique	162	192	21_04	23_04	23_04	10	non	0
19_05	C_201	BB	1	Europe	201	216	21_04	22_04	23_04	10	non	0
19_05	C_204	BB	1	Europe	204	232	21_04	23_04	23_04	10	non	0
19_05	C_205	BB	1	Europe	205	238	21_04	23_04	23_04	10	non	0
19_05	C_296	BB	1	Amerique	296	335	21_04	22_04	23_04	10	non	0
19_05	C_297	BB	1	Amerique	297	313	21_04	23_04	23_04	10	non	0
19_05	C_147	AA	2	Amerique	147	179	22_04	23_04	24_04	10	non	0
21_05	C_347	BB	2	Amerique	347	338	19_04	21_04	21_04	10	non	0
21_05	C_348	BB	2	Amerique	348	341	19_04	21_04	21_04	10	non	0
21_05	C_354	BB	2	Amerique	354	337	20_04	22_04	22_04	10	non	0
21_05	C_005	AA	1	Europe	5	6	21_04	22_04	23_04	10	non	0
21_05	C_056	AA	2	Europe	56	63	21_04	22_04	23_04	10	non	0
21_05	C_097	AA	1	Amerique	97	114	21_04	22_04	23_04	10	non	0
21_05	C_101	AA	1	Amerique	101	139	21_04	23_04	23_04	10	non	0
21_05	C_112	AA	1	Amerique	112	164	21_04	22_04	23_04	10	non	0
21_05	C_160	AA	2	Amerique	160	183	21_04	22_04	23_04	10	non	0
21_05	C_162	AA	2	Amerique	162	192	21_04	23_04	23_04	10	non	0
21_05	C_201	BB	1	Europe	201	216	21_04	22_04	23_04	10	non	0
21_05	C_205	BB	1	Europe	205	238	21_04	23_04	23_04	10	non	0
21_05	C_296	BB	1	Amerique	296	335	21_04	22_04	23_04	10	non	0
21_05	C_297	BB	1	Amerique	297	313	21_04	23_04	23_04	10	non	0
21_05	C_147	AA	2	Amerique	147	179	22_04	23_04	24_04	10	non	0
24_05	C_347	BB	2	Amerique	347	338	19_04	21_04	21_04	10	non	0
24_05	C_348	BB	2	Amerique	348	341	19_04	21_04	21_04	10	non	0
24_05	C_354	BB	2	Amerique	354	337	20_04	22_04	22_04	10	non	0
24_05	C_005	AA	1	Europe	5	6	21_04	22_04	23_04	10	non	0
24_05	C_056	AA	2	Europe	56	63	21_04	22_04	23_04	10	non	0
24_05	C_097	AA	1	Amerique	97	114	21_04	22_04	23_04	10	non	0
24_05	C_101	AA	1	Amerique	101	139	21_04	23_04	23_04	10	non	0
24_05	C_112	AA	1	Amerique	112	164	21_04	22_04	23_04	10	non	0
24_05	C_160	AA	2	Amerique	160	183	21_04	22_04	23_04	10	non	0
24_05	C_162	AA	2	Amerique	162	192	21_04	23_04	23_04	10	non	0
24_05	C_201	BB	1	Europe	201	216	21_04	22_04	23_04	10	non	0
24_05	C_205	BB	1	Europe	205	238	21_04	23_04	23_04	10	non	0
24_05	C_296	BB	1	Amerique	296	335	21_04	22_04	23_04	10	non	0
24_05	C_297	BB	1	Amerique	297	313	21_04	23_04	23_04	10	non	0
24_05	C_147	AA	2	Amerique	147	179	22_04	23_04	24_04	10	non	0
27_05	C_347	BB	2	Amerique	347	338	19_04	21_04	21_04	10	non	0
27_05	C_348	BB	2	Amerique	348	341	19_04	21_04	21_04	10	non	0
27_05	C_354	BB	2	Amerique	354	337	20_04	22_04	22_04	10	non	0
27_05	C_005	AA	1	Europe	5	6	21_04	22_04	23_04	10	non	0
27_05	C_056	AA	2	Europe	56	63	21_04	22_04	23_04	10	non	0
27_05	C_097	AA	1	Amerique	97	114	21_04	22_04	23_04	10	non	0
27_05	C_101	AA	1	Amerique	101	139	21_04	23_04	23_04	10	oui	108
27_05	C_112	AA	1	Amerique	112	164	21_04	22_04	23_04	10	non	0
27_05	C_160	AA	2	Amerique	160	183	21_04	22_04	23_04	10	non	0
27_05	C_162	AA	2	Amerique	162	192	21_04	23_04	23_04	10	non	0
27_05	C_201	BB	1	Europe	201	216	21_04	22_04	23_04	10	non	0
27_05	C_205	BB	1	Europe	205	238	21_04	23_04	23_04	10	non	0
27_05	C_296	BB	1	Amerique	296	335	21_04	22_04	23_04	10	non	0
27_05	C_297	BB	1	Amerique	297	313	21_04	23_04	23_04	10	non	0
27_05	C_147	AA	2	Amerique	147	179	22_04	23_04	24_04	10	oui	11
30_05	C_347	BB	2	Amerique	347	338	19_04	21_04	21_04	10	non	0
30_05	C_348	BB	2	Amerique	348	341	19_04	21_04	21_04	10	non	0
30_05	C_354	BB	2	Amerique	354	337	20_04	22_04	22_04	10	non	0
30_05	C_005	AA	1	Europe	5	6	21_04	22_04	23_04	10	non	0
30_05	C_097	AA	1	Amerique	97	114	21_04	22_04	23_04	10	oui	81
30_05	C_101	AA	1	Amerique	101	139	21_04	23_04	23_04	10	non	0
30_05	C_112	AA	1	Amerique	112	164	21_04	22_04	23_04	10	non	0
30_05	C_160	AA	2	Amerique	160	183	21_04	22_04	23_04	10	oui	122
30_05	C_162	AA	2	Amerique	162	192	21_04	23_04	23_04	10	non	0
30_05	C_201	BB	1	Europe	201	216	21_04	22_04	23_04	10	oui	115
30_05	C_205	BB	1	Europe	205	238	21_04	23_04	23_04	10	non	0
30_05	C_296	BB	1	Amerique	296	335	21_04	22_04	23_04	10	non	0
30_05	C_297	BB	1	Amerique	297	313	21_04	23_04	23_04	10	non	0
30_05	C_147	AA	2	Amerique	147	179	22_04	23_04	24_04	10	non	0
02_06	C_348	BB	2	Amerique	348	341	19_04	21_04	21_04	10	oui	180
02_06	C_097	AA	1	Amerique	97	114	21_04	22_04	23_04	10	non	0
02_06	C_101	AA	1	Amerique	101	139	21_04	23_04	23_04	10	non	0
02_06	C_160	AA	2	Amerique	160	183	21_04	22_04	23_04	10	non	0
02_06	C_162	AA	2	Amerique	162	192	21_04	23_04	23_04	10	oui	124
02_06	C_201	BB	1	Europe	201	216	21_04	22_04	23_04	10	non	0
02_06	C_205	BB	1	Europe	205	238	21_04	23_04	23_04	10	non	0
02_06	C_296	BB	1	Amerique	296	335	21_04	22_04	23_04	10	non	0
02_06	C_297	BB	1	Amerique	297	313	21_04	23_04	23_04	10	oui	161
02_06	C_147	AA	2	Amerique	147	179	22_04	23_04	24_04	10	non	0
05_06	C_348	BB	2	Amerique	348	341	19_04	21_04	21_04	10	non	0
05_06	C_097	AA	1	Amerique	97	114	21_04	22_04	23_04	10	non	0
05_06	C_101	AA	1	Amerique	101	139	21_04	23_04	23_04	10	non	0
05_06	C_160	AA	2	Amerique	160	183	21_04	22_04	23_04	10	non	0
05_06	C_162	AA	2	Amerique	162	192	21_04	23_04	23_04	10	non	0
05_06	C_201	BB	1	Europe	201	216	21_04	22_04	23_04	10	non	0
05_06	C_296	BB	1	Amerique	296	335	21_04	22_04	23_04	10	oui	154
05_06	C_297	BB	1	Amerique	297	313	21_04	23_04	23_04	10	non	0
05_06	C_147	AA	2	Amerique	147	179	22_04	23_04	24_04	10	non	0
07_06	C_348	BB	2	Amerique	348	341	19_04	21_04	21_04	10	non	0
07_06	C_097	AA	1	Amerique	97	114	21_04	22_04	23_04	10	non	0
07_06	C_101	AA	1	Amerique	101	139	21_04	23_04	23_04	10	oui	110
07_06	C_160	AA	2	Amerique	160	183	21_04	22_04	23_04	10	non	0
07_06	C_162	AA	2	Amerique	162	192	21_04	23_04	23_04	10	non	0
07_06	C_201	BB	1	Europe	201	216	21_04	22_04	23_04	10	non	0
07_06	C_296	BB	1	Amerique	296	335	21_04	22_04	23_04	10	non	0
07_06	C_297	BB	1	Amerique	297	313	21_04	23_04	23_04	10	non	0
07_06	C_147	AA	2	Amerique	147	179	22_04	23_04	24_04	10	non	0
10_06	C_101	AA	1	Amerique	101	139	21_04	23_04	23_04	10	non	0
10_06	C_160	AA	2	Amerique	160	183	21_04	22_04	23_04	10	non	0
10_06	C_162	AA	2	Amerique	162	192	21_04	23_04	23_04	10	non	0
10_06	C_201	BB	1	Europe	201	216	21_04	22_04	23_04	10	non	0
10_06	C_296	BB	1	Amerique	296	335	21_04	22_04	23_04	10	non	0
10_06	C_297	BB	1	Amerique	297	313	21_04	23_04	23_04	10	non	0
12_06	C_101	AA	1	Amerique	101	139	21_04	23_04	23_04	10	non	0
12_06	C_201	BB	1	Europe	201	216	21_04	22_04	23_04	10	non	0
12_06	C_296	BB	1	Amerique	296	335	21_04	22_04	23_04	10	non	0
12_06	C_297	BB	1	Amerique	297	313	21_04	23_04	23_04	10	non	0
14_06	C_101	AA	1	Amerique	101	139	21_04	23_04	23_04	10	non	0
14_06	C_201	BB	1	Europe	201	216	21_04	22_04	23_04	10	non	0
14_06	C_296	BB	1	Amerique	296	335	21_04	22_04	23_04	10	oui	121
14_06	C_297	BB	1	Amerique	297	313	21_04	23_04	23_04	10	non	0
17_06	C_101	AA	1	Amerique	101	139	21_04	23_04	23_04	10	non	0
17_06	C_201	BB	1	Europe	201	216	21_04	22_04	23_04	10	non	0
17_06	C_296	BB	1	Amerique	296	335	21_04	22_04	23_04	10	non	0
17_06	C_297	BB	1	Amerique	297	313	21_04	23_04	23_04	10	non	0
20_06	C_101	AA	1	Amerique	101	139	21_04	23_04	23_04	10	non	0
20_06	C_296	BB	1	Amerique	296	335	21_04	22_04	23_04	10	non	0
23_06	C_101	AA	1	Amerique	101	139	21_04	23_04	23_04	10	non	0
