## Supplementary material for "Parallel clines of chromosomal inversion frequencies in seaweed flies are associated with thermal variation": Data Longevity

ID	Date_pupes	Genotype	Replica	Continent	Sexe	ID_couple	Date_adulte	Temperature_degres	Date_couple	Date_mort	Infos	Age	poids
1	15_04	AA	1	Europe	F	C_001	21_04	30	23_04	25_04	NA	4	5,22
2	15_04	AA	1	Europe	F	C_002	21_04	20	23_04	01_05	NA	10	4,39
3	15_04	AA	1	Europe	M	C_002	22_04	20	23_04	03_05	NA	11	10,83
4	15_04	AA	1	Europe	F	C_004	21_04	10	23_04	11_05	NA	20	4,99
5	15_04	AA	1	Europe	F	C_005	21_04	10	23_04	30_05	NA	39	NA
6	15_04	AA	1	Europe	M	C_005	22_04	10	23_04	19_05	NA	27	NA
9	15_04	AA	1	Europe	M	C_001	22_04	30	23_04	27_04	NA	5	12,54
10	15_04	AA	1	Europe	F	C_010	20_04	30	22_04	25_04	NA	5	6,61
11	15_04	AA	1	Europe	F	C_011	20_04	30	NA	22_04	deces_precoce	2	NA
12	15_04	AA	1	Europe	M	C_012	22_04	10	23_04	27_05	NA	35	NA
13	15_04	AA	1	Europe	M	C_015	21_04	20	22_04	02_05	NA	11	9,19
15	15_04	AA	1	Europe	F	C_015	20_04	20	22_04	27_04	NA	7	4,32
17	15_04	AA	1	Europe	M	C_010	21_04	30	22_04	26_04	NA	5	10,9
19	15_04	AA	1	Europe	M	NA	21_04	NA	22_04	NA	replica_annule	NA	NA
21	15_04	AA	1	Europe	M	NA	20_04	NA	22_04	NA	replica_annule	NA	NA
22	15_04	AA	1	Europe	F	C_022	20_04	10	22_04	17_05	NA	27	NA
25	16_04	AA	1	Europe	M	C_027	24_04	30	24_04	29_04	NA	5	14
27	16_04	AA	1	Europe	F	C_027	22_04	30	24_04	27_04	NA	5	4,15
35	16_04	AA	1	Europe	M	C_043	23_04	20	24_04	30_04	NA	7	9,7
43	16_04	AA	1	Europe	F	C_043	22_04	20	24_04	04_05	NA	12	7
47	16_04	AA	1	Europe	M	C_022	21_04	10	22_04	17_05	NA	26	NA
50	15_04	AA	2	Europe	F	NA	20_04	30	NA	NA	vierge_oeufs	NA	NA
51	15_04	AA	2	Europe	F	C_051	21_04	30	NA	23_04	deces_precoce	2	NA
52	15_04	AA	2	Europe	F	C_052	21_04	30	23_04	27_04	NA	6	5,06
53	15_04	AA	2	Europe	F	C_053	21_04	20	23_04	01_05	NA	10	9,18
54	15_04	AA	2	Europe	F	C_054	21_04	20	23_04	02_05	NA	11	11,52
55	15_04	AA	2	Europe	F	C_055	21_04	20	23_04	28_04	NA	7	5,78
56	15_04	AA	2	Europe	F	C_056	21_04	10	23_04	27_05	NA	36	NA
58	15_04	AA	2	Europe	F	C_058	21_04	10	23_04	01_05	NA	10	8,72
59	15_04	AA	2	Europe	F	C_059	21_04	10	23_04	13_05	NA	22	7,42
63	15_04	AA	2	Europe	M	C_056	22_04	10	23_04	19_05	NA	27	NA
69	15_04	AA	2	Europe	M	C_052	22_04	30	23_04	27_04	NA	5	9,36
70	15_04	AA	2	Europe	M	C_059	22_04	10	23_04	30_05	NA	38	NA
75	16_04	AA	2	Europe	M	C_055	23_04	20	23_04	01_05	NA	8	10,75
77	16_04	AA	2	Europe	F	C_077	22_04	30	NA	24_04	deces_precoce	2	5,86
83	16_04	AA	2	Europe	M	C_053	23_04	20	23_04	03_05	NA	10	12,69
84	16_04	AA	2	Europe	M	C_054	23_04	20	23_04	25_04	NA	2	16,94
92	16_04	AA	2	Europe	M	C_058	23_04	10	23_04	11_05	NA	18	8,4
97	15_04	AA	1	Amerique	F	C_097	21_04	10	23_04	07_06	NA	47	NA
101	15_04	AA	1	Amerique	F	C_101	21_04	10	23_04	23_06	NA	63	NA
102	15_04	AA	1	Amerique	M	NA	21_04	NA	NA	NA	NA	NA	NA
103	15_04	AA	1	Amerique	F	C_103	21_04	30	23_04	24_04	NA	3	5,28
105	15_04	AA	1	Amerique	F	C_105	21_04	30	23_04	25_04	NA	4	4,14
107	15_04	AA	1	Amerique	F	C_107	21_04	30	23_04	24_04	NA	3	5,73
108	15_04	AA	1	Amerique	F	C_108	21_04	20	23_04	30_04	NA	9	4,4
109	15_04	AA	1	Amerique	F	C_109	21_04	20	23_04	07_05	NA	16	8,72
111	15_04	AA	1	Amerique	F	C_111	21_04	20	23_04	02_05	NA	11	8,78
112	15_04	AA	1	Amerique	F	C_112	21_04	10	23_04	30_05	NA	39	NA
114	15_04	AA	1	Amerique	M	C_097	22_04	10	23_04	09_05	NA	17	4,99
116	15_04	AA	1	Amerique	M	C_103	22_04	30	23_04	27_04	NA	5	4
139	16_04	AA	1	Amerique	M	C_101	23_04	10	23_04	13_05	NA	20	3,97
142	16_04	AA	1	Amerique	M	C_109	23_04	20	23_04	04_05	NA	11	4,69
143	16_04	AA	1	Amerique	M	C_108	22_04	20	23_04	NA	echappee	NA	NA
144	16_04	AA	1	Amerique	M	C_105	23_04	30	23_04	26_04	NA	3	6,01
145	15_04	AA	2	Amerique	F	C_145	22_04	30	24_04	28_04	NA	6	5,62
146	15_04	AA	2	Amerique	F	C_146	21_04	30	NA	NA	echappee	NA	NA
147	15_04	AA	2	Amerique	F	C_147	22_04	10	24_04	07_06	NA	46	NA
150	15_04	AA	2	Amerique	F	C_150	21_04	30	23_04	24_04	NA	3	7,6
153	15_04	AA	2	Amerique	F	C_153	21_04	30	23_04	26_04	NA	5	5,79
154	15_04	AA	2	Amerique	F	C_154	21_04	20	23_04	03_05	NA	12	10,01
155	15_04	AA	2	Amerique	M	C_150	22_04	30	23_04	28_04	NA	6	15,15
157	15_04	AA	2	Amerique	F	C_157	21_04	20	23_04	05_05	NA	14	8,48
160	15_04	AA	2	Amerique	F	C_160	21_04	10	23_04	10_06	NA	50	NA
162	15_04	AA	2	Amerique	F	C_162	21_04	10	23_04	10_06	NA	50	NA
163	15_04	AA	2	Amerique	M	C_111	22_04	20	23_04	29_04	NA	7	6,82
164	15_04	AA	2	Amerique	M	C_112	22_04	10	23_04	17_05	NA	25	NA
170	16_04	AA	2	Amerique	M	C_107	22_04	30	23_04	28_04	NA	6	13,89
171	16_04	AA	2	Amerique	M	C_153	23_04	30	23_04	28_04	NA	5	7,17
177	16_04	AA	2	Amerique	M	C_145	23_04	20	24_04	06_05	NA	13	11,74
179	16_04	AA	2	Amerique	M	C_147	23_04	10	24_04	07_06	NA	45	NA
180	16_04	AA	2	Amerique	M	C_154	22_04	20	23_04	06_05	NA	14	8,26
183	16_04	AA	2	Amerique	M	C_160	22_04	10	23_04	27_05	NA	35	NA
188	16_04	AA	2	Amerique	M	C_157	23_04	20	23_04	02_05	NA	9	9,8
192	16_04	AA	2	Amerique	M	C_162	23_04	10	23_04	30_05	NA	37	NA
193	15_04	BB	1	Europe	F	C_193	22_04	10	24_04	29_04	NA	7	8,3
194	15_04	BB	1	Europe	F	C_194	21_04	30	23_04	24_04	NA	3	4,64
195	15_04	BB	1	Europe	F	C_195	21_04	30	23_04	25_04	NA	4	4,9
196	15_04	BB	1	Europe	F	C_196	21_04	30	23_04	26_04	NA	5	4,46
197	15_04	BB	1	Europe	F	C_197	21_04	20	23_04	09_05	NA	18	3,98
198	15_04	BB	1	Europe	F	C_198	21_04	20	23_04	06_05	NA	15	6,07
200	15_04	BB	1	Europe	F	C_200	21_04	20	23_04	09_05	NA	18	3,86
201	15_04	BB	1	Europe	F	C_201	21_04	10	23_04	17_06	NA	57	NA
203	15_04	BB	1	Europe	F	C_203	22_04	20	24_04	26_04	NA	4	6,24
204	15_04	BB	1	Europe	F	C_204	21_04	10	23_04	19_05	NA	28	NA
205	15_04	BB	1	Europe	F	C_205	21_04	10	23_04	27_05	NA	36	NA
216	15_04	BB	1	Europe	M	C_201	22_04	10	23_04	17_05	NA	25	NA
225	16_04	BB	1	Europe	M	C_195	23_04	30	23_04	27_04	NA	4	5,26
226	16_04	BB	1	Europe	M	C_196	23_04	20	23_04	27_04	NA	4	6,51
228	16_04	BB	1	Europe	M	C_194	23_04	30	23_04	27_04	NA	4	4,3
232	16_04	BB	1	Europe	M	C_204	23_04	10	23_04	23_06	NA	61	NA
233	16_04	BB	1	Europe	M	C_197	22_04	20	23_04	02_05	NA	10	5,68
237	16_04	BB	1	Europe	M	C_200	23_04	20	23_04	01_05	NA	8	7,77
238	16_04	BB	1	Europe	M	C_205	23_04	10	23_04	30_05	NA	37	NA
239	16_04	BB	1	Europe	M	C_198	23_04	20	23_04	30_04	NA	7	5,58
242	15_04	BB	2	Europe	M	C_245	22_04	30	23_04	28_04	NA	6	12,56
243	15_04	BB	2	Europe	M	C_274	22_04	10	23_04	19_05	NA	27	NA
245	15_04	BB	2	Europe	F	C_245	21_04	30	23_04	25_04	NA	4	5,89
246	15_04	BB	2	Europe	M	C_275	22_04	10	22_04	01_05	NA	9	14
250	15_04	BB	2	Europe	F	C_250	21_04	30	NA	23_04	deces_precoce	2	NA
251	15_04	BB	2	Europe	F	C_251	20_04	20	22_04	30_04	NA	10	10,73
256	15_04	BB	2	Europe	M	C_262	23_04	20	23_04	01_05	NA	8	8,66
257	15_04	BB	2	Europe	F	C_257	21_04	30	NA	23_04	deces_precoce	2	NA
261	15_04	BB	2	Europe	M	C_251	21_04	20	22_04	30_04	NA	9	11,85
262	15_04	BB	2	Europe	F	C_262	21_04	20	23_04	30_04	NA	9	4,43
267	16_04	BB	2	Europe	M	C_193	24_04	10	24_04	17_05	NA	23	NA
274	16_04	BB	2	Europe	F	C_274	21_04	10	23_04	NA	echappee	NA	NA
275	16_04	BB	2	Europe	F	C_275	20_04	10	22_04	15_05	NA	25	5,73
285	16_04	BB	2	Europe	M	C_203	24_04	20	24_04	04_05	NA	10	10,18
290	15_04	BB	1	Amerique	F	C_290	21_04	30	23_04	27_04	NA	6	NA
291	15_04	BB	1	Amerique	F	C_291	21_04	30	23_04	28_04	NA	7	6
292	15_04	BB	1	Amerique	F	C_292	21_04	30	23_04	27_04	NA	6	5,92
293	15_04	BB	1	Amerique	F	C_293	21_04	20	23_04	03_05	NA	12	7,03
294	15_04	BB	1	Amerique	F	C_294	21_04	20	23_04	02_05	NA	11	11,07
295	15_04	BB	1	Amerique	M	C_312	21_04	20	22_04	05_05	NA	14	9,01
296	15_04	BB	1	Amerique	F	C_296	21_04	10	23_04	20_06	NA	60	NA
297	15_04	BB	1	Amerique	F	C_297	21_04	10	23_04	17_06	NA	57	NA
298	15_04	BB	1	Amerique	F	C_298	21_04	10	23_04	15_05	NA	24	7,48
309	15_04	BB	1	Amerique	M	C_290	22_04	30	23_04	27_04	NA	5	7,14
312	15_04	BB	1	Amerique	F	C_312	20_04	20	22_04	04_05	NA	14	10,34
313	16_04	BB	1	Amerique	M	C_297	23_04	10	23_04	30_05	NA	37	NA
317	16_04	BB	1	Amerique	M	C_291	22_04	30	23_04	27_04	NA	5	8,4
324	16_04	BB	1	Amerique	M	C_293	22_04	20	23_04	30_04	NA	8	8,7
325	16_04	BB	1	Amerique	M	C_298	22_04	10	23_04	17_05	NA	25	NA
333	16_04	BB	1	Amerique	M	C_294	22_04	20	23_04	03_05	NA	11	8,11
335	16_04	BB	1	Amerique	M	C_296	22_04	10	23_04	27_05	NA	35	NA
336	16_04	BB	1	Amerique	M	C_292	22_04	30	23_04	26_04	NA	4	6,54
337	15_04	BB	2	Amerique	M	C_354	22_04	10	22_04	07_06	NA	46	NA
338	15_04	BB	2	Amerique	M	C_347	21_04	10	21_04	24_05	NA	33	NA
339	15_04	BB	2	Amerique	M	C_376	22_04	30	22_04	29_04	NA	7	15,51
340	15_04	BB	2	Amerique	F	C_340	21_04	30	23_04	26_04	NA	5	8,76
341	15_04	BB	2	Amerique	M	C_348	21_04	10	21_04	15_05	NA	24	9,85
343	15_04	BB	2	Amerique	M	C_355	22_04	30	22_04	28_04	NA	6	13,81
347	15_04	BB	2	Amerique	F	C_347	19_04	10	21_04	30_05	NA	41	NA
348	15_04	BB	2	Amerique	F	C_348	19_04	10	21_04	07_06	NA	49	NA
349	15_04	BB	2	Amerique	F	C_349	19_04	20	21_04	03_05	NA	14	7
354	15_04	BB	2	Amerique	F	C_354	20_04	10	22_04	27_05	NA	37	NA
355	15_04	BB	2	Amerique	F	C_355	20_04	30	22_04	25_04	NA	5	6,86
358	15_04	BB	2	Amerique	M	C_384	21_04	20	21_04	02_05	NA	11	8,11
360	15_04	BB	2	Amerique	M	C_375	21_04	20	22_04	05_05	NA	14	7
367	16_04	BB	2	Amerique	M	C_340	22_04	30	23_04	28_04	NA	6	14,8
375	16_04	BB	2	Amerique	F	C_375	20_04	20	22_04	07_05	NA	17	13,32
376	16_04	BB	2	Amerique	F	C_376	20_04	30	22_04	25_04	NA	5	12,19
377	16_04	BB	2	Amerique	M	C_349	20_04	20	21_04	30_04	NA	10	9,57
378	16_04	BB	2	Amerique	F	C_378	19_04	30	NA	21_04	deces_precoce	2	NA
384	16_04	BB	2	Amerique	F	C_384	19_04	20	21_04	04_05	NA	15	5,06
